# Positive selection tends to act on exposed extracellular regions and delineate interaction modules targeted by pathogens

**DOI:** 10.64898/2026.09.21.753075

**Authors:** Laszlo Dobson, Éva Schád, Erzsébet Fichó, Ágnes Tantos, András Szabó, Gábor E. Tusnády, Rita Pancsa

## Abstract

**Background:** Positive selection shapes protein function by favoring amino acid substitutions that increase fitness. Although numerous studies have identified positively selected genes (PSGs), the structural principles underlying residue-level positive selection remain incompletely understood and previous studies have produced conflicting conclusions, particularly regarding the preferential location of positively selected residues (PSRs) within intrinsically disordered regions. In order to resolve these issues and to better understand the driving forces underlying positive selection in human proteins, we performed a comprehensive analysis on a manually curated, high quality collection of PSGs and PSRs as well as on a large-scale PSR dataset restricted to proteins with experimental structures.

**Results:** Human PSRs were significantly enriched in secreted and cell membrane proteins and preferentially localized to extracellular regions, solvent-exposed protein surfaces, coil structures, and protein-protein interaction interfaces, whereas neither domains nor intrinsically disordered regions showed an enrichment. Spatial clustering analysis reinforced that PSRs accumulate within localized surface patches. Integration of host-pathogen interaction data highlighted that adaptive changes preferentially affect extracellular molecular recognition surfaces, recurrently appearing in certain pathogen-interacting membrane protein families and particular domain types. Additionally, PSRs showed an enrichment in the residues of human-pathogen interaction interfaces that are in direct contact with pathogenic proteins, implying that neutralizing pathogen attacks is one of the driving forces behind the adaptive evolution of human proteins. By analysing human variation data we found that PSRs are enriched in benign but depleted in pathogenic substitutions, extending previous observations that positively selected genes contain elevated levels of missense variation. Notably, PSGs of the large-scale dataset were also enriched among clinical-stage drug targets, suggesting a potential link between positive selection and pharmacological relevance.

**Conclusion:** Together, our results provide a refined structural model of adaptive evolution in human proteins and identify extracellular exposed molecular recognition surfaces and human-pathogen interaction interfaces as recurrent hotspots of positive selection. Our results point to the direction that precise identification of human PSRs could delineate important host-pathogen interfaces that exert evolutionary selection pressure on humans and appoint novel targets with therapeutic potential.
