## Supplementary Material 3 for "Positive selection tends to act on exposed extracellular regions and delineate interaction modules targeted by pathogens"

### Sheet: Summary
Table	Content
TableS2	Comparison of protein-protein interaction data of the background pool sets and the human proteome
TableS3	Comparison of PDB coverage of the background pool sets and the human proteome
TableS4	Comparison of protein disorder content of the background pool sets and the human proteome

### Sheet: TableS2
Set	Number of proteins	At least 1 human interaction partner	Mean number of distinct interaction partners per protein
Human proteome	20657	85.29%	52.96
HQ_background pool	11116	97.06%	67.55
LS_background pool	3348	99.79%	154.47

### Sheet: TableS3
Set	Number of proteins	At least 1 assigned PDB structure for the protein
Human proteome	20657	41.35%
HQ_background pool	11116	49.13%
LS_background pool	3348	100%

### Sheet: TableS4
Set	Number of proteins	Mean disorder content
Human proteome	20657	30.92%
HQ_background pool	11116	30.14%
LS_background pool	3348	20.59%
