## Supplementary Material 5 for "Positive selection tends to act on exposed extracellular regions and delineate interaction modules targeted by pathogens"

### Sheet: Summary
Table	Content
TableS6	Distribution of PSGs across subcellular localizations. Number of PSGs assigned to each subcellular localization in the HQ and LS datasets, together with the corresponding distributions across randomized background protein sets.
TableS7	Significance of PSG localization distribution compared to the background set.
TableS8	Enrichment of PSRs across subcellular localizations. Contingency-table statistics comparing the occurrence of PSRs with matched randomized controls across subcellular localization categories. Log2 odds ratios, P values, and the statistical test used for each comparison are reported.

### Sheet: TableS6
Dataset	Localization	PSG	random_bg_mean	random_bg_std	random_bg0	random_bg1	random_bg2	random_bg3	random_bg4	random_bg5	random_bg6	random_bg7	random_bg8	random_bg9
HQ	Secreted	45	26.9	3.2078	27	25	26	32	24	22	30	26	25	32
HQ	Cell_Membrane	77	43.1	4.84665	40	52	43	49	38	40	42	36	43	48
HQ	Peripheral_Cell_Membrane	25	25.5	5.62583	25	28	16	19	28	26	32	23	22	36
HQ	Membrane	38	37.5	3.29393	41	37	40	38	41	35	39	31	40	33
HQ	Peripheral_Membrane	2	4.4	2.24499	6	5	4	3	8	8	3	2	4	1
HQ	Cytoplasm	28	39.2	3.48712	40	37	40	40	33	42	33	43	42	42
HQ	Mitochondria	14	13	4.49444	10	15	10	14	24	11	11	17	8	10
HQ	Nucleus	48	95.4	8.33307	86	91	107	90	91	104	90	107	103	85
HQ	unknown	48	40	4.14729	50	35	39	40	38	37	45	40	38	38
LS	Secreted	166	93.6	4.96387	101	86	96	101	90	93	92	91	88	98
LS	Cell_Membrane	182	119.7	5.38609	116	117	120	119	122	108	120	130	121	124
LS	Peripheral_Cell_Membrane	84	117.3	4.29069	123	114	114	113	115	119	114	125	122	114
LS	Membrane	69	40.1	4.78435	34	39	44	34	47	47	34	39	42	41
LS	Peripheral_Membrane	6	18	3.37639	23	18	24	16	19	15	19	17	12	17
LS	Cytoplasm	174	184	11.463	173	196	175	169	183	198	203	191	174	178
LS	Mitochondria	72	60.2	6.2578	59	54	64	66	66	52	60	51	59	71
LS	Nucleus	174	295.1	9.80255	304	290	297	307	298	287	290	279	312	287
LS	unknown	107	106	7.34847	101	120	100	109	94	115	102	111	104	104

### Sheet: TableS7
Dataset	Localization	PSG_with_localization	Other_PSG	Background_pool_with_localization	Other_Background_pool	log2_odds_ratio	p_value
HQ	Secreted	45	280	872	9920	0.87051	0.000196934
HQ	Cell_Membrane	77	248	1318	9474	1.15821	7.49525e-10
HQ	Peripheral_Cell_Membrane	25	300	945	9847	-0.203664	0.502984
HQ	Membrane	38	287	1232	9560	0.0390289	0.877324
HQ	Peripheral_Membrane	2	323	162	10630	-1.29939	0.191906
HQ	Cytoplasm	28	297	1390	9402	-0.649081	0.0231664
HQ	Mitochondria	14	311	410	10382	0.188901	0.637181
HQ	Nucleus	48	277	3175	7617	-1.26631	9.7262e-09
HQ	unknown	48	277	1288	9504	0.354623	0.121544
LS	Secreted	166	868	151	2163	1.4539	3.30439e-18
LS	Cell_Membrane	182	852	200	2114	1.17499	4.96866e-14
LS	Peripheral_Cell_Membrane	84	950	300	2014	-0.752437	4.88402e-05
LS	Membrane	69	965	67	2247	1.26183	3.12594e-07
LS	Peripheral_Membrane	6	1028	52	2262	-1.97772	0.000636958
LS	Cytoplasm	174	860	404	1910	-0.0641039	0.655309
LS	Mitochondria	72	962	125	2189	0.390304	0.0761149
LS	Nucleus	174	860	779	1535	-1.32671	1.96918e-23
LS	unknown	107	927	231	2083	0.0577395	0.745727

### Sheet: TableS8
Dataset	Localization	Control_set	PSR_in_category	PSR_other	Control_in_category	Control_other	log2_odds_ratio	P_value	Test
HQ	Secreted	random_bg0	161	761	123	799	0.458701	0.0142238	Chi-square
HQ	Secreted	random_bg1	161	761	59	863	1.62974	2.33883e-13	Chi-square
HQ	Secreted	random_bg2	161	761	80	842	1.15491	2.1915e-08	Chi-square
HQ	Secreted	random_bg3	161	761	91	831	0.950074	2.07715e-06	Chi-square
HQ	Secreted	random_bg4	161	761	69	853	1.38704	8.92374e-11	Chi-square
HQ	Secreted	random_bg5	161	761	101	821	0.782191	6.28075e-05	Chi-square
HQ	Secreted	random_bg6	161	761	76	846	1.23575	3.32906e-09	Chi-square
HQ	Secreted	random_bg7	161	761	60	862	1.60382	4.42773e-13	Chi-square
HQ	Secreted	random_bg8	161	761	58	864	1.65607	1.22288e-13	Chi-square
HQ	Secreted	random_bg9	161	761	57	865	1.68283	6.32818e-14	Chi-square
HQ	Cell_Membrane	random_bg0	275	647	132	790	1.34698	9.78353e-16	Chi-square
HQ	Cell_Membrane	random_bg1	275	647	167	755	0.942294	3.8292e-09	Chi-square
HQ	Cell_Membrane	random_bg2	275	647	129	793	1.38562	2.03838e-16	Chi-square
HQ	Cell_Membrane	random_bg3	275	647	159	763	1.02832	1.91857e-10	Chi-square
HQ	Cell_Membrane	random_bg4	275	647	142	780	1.22325	1.32386e-13	Chi-square
HQ	Cell_Membrane	random_bg5	275	647	96	826	1.8707	2.53488e-25	Chi-square
HQ	Cell_Membrane	random_bg6	275	647	110	812	1.64964	3.26749e-21	Chi-square
HQ	Cell_Membrane	random_bg7	275	647	121	801	1.49246	2.47747e-18	Chi-square
HQ	Cell_Membrane	random_bg8	275	647	100	822	1.8048	4.28291e-24	Chi-square
HQ	Cell_Membrane	random_bg9	275	647	108	814	1.67966	9.08833e-22	Chi-square
HQ	Peripheral_Cell_Membrane	random_bg0	50	872	63	859	-0.355094	0.206869	Chi-square
HQ	Peripheral_Cell_Membrane	random_bg1	50	872	56	866	-0.17346	0.54832	Chi-square
HQ	Peripheral_Cell_Membrane	random_bg2	50	872	53	869	-0.0890362	0.760962	Chi-square
HQ	Peripheral_Cell_Membrane	random_bg3	50	872	41	881	0.301118	0.333227	Chi-square
HQ	Peripheral_Cell_Membrane	random_bg4	50	872	90	832	-0.915742	0.000436863	Chi-square
HQ	Peripheral_Cell_Membrane	random_bg5	50	872	57	865	-0.200662	0.485648	Chi-square
HQ	Peripheral_Cell_Membrane	random_bg6	50	872	78	844	-0.688631	0.0103022	Chi-square
HQ	Peripheral_Cell_Membrane	random_bg7	50	872	40	882	0.338379	0.279787	Chi-square
HQ	Peripheral_Cell_Membrane	random_bg8	50	872	34	888	0.582625	0.0739508	Chi-square
HQ	Peripheral_Cell_Membrane	random_bg9	50	872	139	783	-1.6304	8.28915e-12	Chi-square
HQ	Membrane	random_bg0	98	824	70	852	0.533636	0.0234556	Chi-square
HQ	Membrane	random_bg1	98	824	129	793	-0.451841	0.0280045	Chi-square
HQ	Membrane	random_bg2	98	824	102	820	-0.0647359	0.764518	Chi-square
HQ	Membrane	random_bg3	98	824	125	797	-0.399139	0.0538036	Chi-square
HQ	Membrane	random_bg4	98	824	98	824	0	1	Chi-square
HQ	Membrane	random_bg5	98	824	136	786	-0.540868	0.007848	Chi-square
HQ	Membrane	random_bg6	98	824	128	794	-0.438795	0.0331398	Chi-square
HQ	Membrane	random_bg7	98	824	115	807	-0.260856	0.215513	Chi-square
HQ	Membrane	random_bg8	98	824	134	788	-0.515828	0.0114754	Chi-square
HQ	Membrane	random_bg9	98	824	124	798	-0.385742	0.0628014	Chi-square
HQ	Peripheral_Membrane	random_bg0	2	920	14	908	-2.8263	0.00258593	Chi-square
HQ	Peripheral_Membrane	random_bg1	2	920	13	909	-2.71779	0.0043471	Chi-square
HQ	Peripheral_Membrane	random_bg2	2	920	7	915	-1.81522	0.178618	Fisher
HQ	Peripheral_Membrane	random_bg3	2	920	15	907	-2.92742	0.00153704	Chi-square
HQ	Peripheral_Membrane	random_bg4	2	920	43	879	-4.49204	6.09754e-10	Chi-square
HQ	Peripheral_Membrane	random_bg5	2	920	24	898	-3.61988	1.39087e-05	Chi-square
HQ	Peripheral_Membrane	random_bg6	2	920	4	918	-1.00314	0.68699	Fisher
HQ	Peripheral_Membrane	random_bg7	2	920	4	918	-1.00314	0.68699	Fisher
HQ	Peripheral_Membrane	random_bg8	2	920	6	916	-1.59125	0.287993	Fisher
HQ	Peripheral_Membrane	random_bg9	2	920	4	918	-1.00314	0.68699	Fisher
HQ	Cytoplasm	random_bg0	62	860	150	772	-1.43036	1.32358e-10	Chi-square
HQ	Cytoplasm	random_bg1	62	860	83	839	-0.456509	0.0692401	Chi-square
HQ	Cytoplasm	random_bg2	62	860	87	835	-0.531308	0.0326629	Chi-square
HQ	Cytoplasm	random_bg3	62	860	96	826	-0.688961	0.00467231	Chi-square
HQ	Cytoplasm	random_bg4	62	860	107	815	-0.864807	0.000281266	Chi-square
HQ	Cytoplasm	random_bg5	62	860	106	816	-0.849492	0.000369797	Chi-square
HQ	Cytoplasm	random_bg6	62	860	126	796	-1.13465	8.41399e-07	Chi-square
HQ	Cytoplasm	random_bg7	62	860	85	837	-0.494304	0.0479891	Chi-square
HQ	Cytoplasm	random_bg8	62	860	110	812	-0.91002	0.000121238	Chi-square
HQ	Cytoplasm	random_bg9	62	860	92	830	-0.620591	0.0115628	Chi-square
HQ	Mitochondria	random_bg0	22	900	17	905	0.379962	0.418375	Chi-square
HQ	Mitochondria	random_bg1	22	900	61	861	-1.53522	1.18393e-05	Chi-square
HQ	Mitochondria	random_bg2	22	900	49	873	-1.19922	0.00108372	Chi-square
HQ	Mitochondria	random_bg3	22	900	37	885	-0.774269	0.0471617	Chi-square
HQ	Mitochondria	random_bg4	22	900	35	887	-0.690842	0.0802671	Chi-square
HQ	Mitochondria	random_bg5	22	900	23	899	-0.0657342	0.880036	Chi-square
HQ	Mitochondria	random_bg6	22	900	23	899	-0.0657342	0.880036	Chi-square
HQ	Mitochondria	random_bg7	22	900	30	892	-0.46034	0.260427	Chi-square
HQ	Mitochondria	random_bg8	22	900	25	897	-0.189242	0.657563	Chi-square
HQ	Mitochondria	random_bg9	22	900	33	889	-0.602704	0.132101	Chi-square
HQ	Nucleus	random_bg0	143	779	237	685	-0.914391	6.2376e-08	Chi-square
HQ	Nucleus	random_bg1	143	779	273	649	-1.19629	4.39161e-13	Chi-square
HQ	Nucleus	random_bg2	143	779	301	621	-1.40078	7.59069e-18	Chi-square
HQ	Nucleus	random_bg3	143	779	230	692	-0.85647	4.569e-07	Chi-square
HQ	Nucleus	random_bg4	143	779	241	681	-0.946987	1.90555e-08	Chi-square
HQ	Nucleus	random_bg5	143	779	297	625	-1.37221	3.96996e-17	Chi-square
HQ	Nucleus	random_bg6	143	779	215	707	-0.728235	2.24531e-05	Chi-square
HQ	Nucleus	random_bg7	143	779	333	589	-1.62286	4.94549e-24	Chi-square
HQ	Nucleus	random_bg8	143	779	303	619	-1.41499	3.28377e-18	Chi-square
HQ	Nucleus	random_bg9	143	779	249	673	-1.01115	1.60575e-09	Chi-square
HQ	unknown	random_bg0	109	813	116	806	-0.102272	0.618456	Chi-square
HQ	unknown	random_bg1	109	813	81	841	0.477185	0.031966	Chi-square
HQ	unknown	random_bg2	109	813	114	808	-0.0736057	0.721007	Chi-square
HQ	unknown	random_bg3	109	813	128	794	-0.265932	0.186147	Chi-square
HQ	unknown	random_bg4	109	813	97	825	0.18941	0.375027	Chi-square
HQ	unknown	random_bg5	109	813	82	840	0.457766	0.0390712	Chi-square
HQ	unknown	random_bg6	109	813	162	760	-0.668922	0.000490596	Chi-square
HQ	unknown	random_bg7	109	813	134	788	-0.342965	0.0852215	Chi-square
HQ	unknown	random_bg8	109	813	152	770	-0.55814	0.00406998	Chi-square
HQ	unknown	random_bg9	109	813	116	806	-0.102272	0.618456	Chi-square
LS	Secreted	random_bg0	845	3284	432	3697	1.13882	3.08956e-36	Chi-square
LS	Secreted	random_bg1	845	3284	321	3808	1.60996	1.37781e-61	Chi-square
LS	Secreted	random_bg2	845	3284	414	3715	1.20723	9.47255e-40	Chi-square
LS	Secreted	random_bg3	845	3284	312	3817	1.65439	4.64535e-64	Chi-square
LS	Secreted	random_bg4	845	3284	358	3771	1.43848	4.05962e-52	Chi-square
LS	Secreted	random_bg5	845	3284	336	3793	1.53838	1.28861e-57	Chi-square
LS	Secreted	random_bg6	845	3284	339	3790	1.52441	7.62752e-57	Chi-square
LS	Secreted	random_bg7	845	3284	320	3809	1.61484	7.37673e-62	Chi-square
LS	Secreted	random_bg8	845	3284	318	3811	1.62464	2.10236e-62	Chi-square
LS	Secreted	random_bg9	845	3284	295	3834	1.74163	6.42482e-69	Chi-square
LS	Cell_Membrane	random_bg0	977	3152	517	3612	1.11472	1.70692e-39	Chi-square
LS	Cell_Membrane	random_bg1	977	3152	468	3661	1.27782	3.47123e-49	Chi-square
LS	Cell_Membrane	random_bg2	977	3152	516	3613	1.11792	1.11701e-39	Chi-square
LS	Cell_Membrane	random_bg3	977	3152	502	3627	1.16318	2.57893e-42	Chi-square
LS	Cell_Membrane	random_bg4	977	3152	454	3675	1.32714	3.24504e-52	Chi-square
LS	Cell_Membrane	random_bg5	977	3152	354	3775	1.72482	1.3849e-77	Chi-square
LS	Cell_Membrane	random_bg6	977	3152	444	3685	1.3632	1.87673e-54	Chi-square
LS	Cell_Membrane	random_bg7	977	3152	593	3536	0.886177	4.82817e-27	Chi-square
LS	Cell_Membrane	random_bg8	977	3152	511	3618	1.13396	1.31514e-40	Chi-square
LS	Cell_Membrane	random_bg9	977	3152	574	3555	0.94089	7.03487e-30	Chi-square
LS	Peripheral_Cell_Membrane	random_bg0	293	3836	532	3597	-0.953334	1.77813e-18	Chi-square
LS	Peripheral_Cell_Membrane	random_bg1	293	3836	412	3717	-0.537208	2.78188e-06	Chi-square
LS	Peripheral_Cell_Membrane	random_bg2	293	3836	491	3638	-0.82128	1.06108e-13	Chi-square
LS	Peripheral_Cell_Membrane	random_bg3	293	3836	452	3677	-0.686496	1.01326e-09	Chi-square
LS	Peripheral_Cell_Membrane	random_bg4	293	3836	510	3619	-0.883608	7.65202e-16	Chi-square
LS	Peripheral_Cell_Membrane	random_bg5	293	3836	449	3680	-0.675712	1.93732e-09	Chi-square
LS	Peripheral_Cell_Membrane	random_bg6	293	3836	460	3669	-0.714949	1.72717e-10	Chi-square
LS	Peripheral_Cell_Membrane	random_bg7	293	3836	618	3511	-1.20443	3.48655e-30	Chi-square
LS	Peripheral_Cell_Membrane	random_bg8	293	3836	459	3670	-0.711416	2.16164e-10	Chi-square
LS	Peripheral_Cell_Membrane	random_bg9	293	3836	384	3745	-0.424843	0.000261997	Chi-square
LS	Membrane	random_bg0	285	3844	132	3997	1.16673	1.48182e-14	Chi-square
LS	Membrane	random_bg1	285	3844	164	3965	0.841979	4.30011e-09	Chi-square
LS	Membrane	random_bg2	285	3844	182	3947	0.685172	9.24611e-07	Chi-square
LS	Membrane	random_bg3	285	3844	138	3991	1.10044	2.17155e-13	Chi-square
LS	Membrane	random_bg4	285	3844	215	3914	0.432661	0.00123877	Chi-square
LS	Membrane	random_bg5	285	3844	204	3925	0.512477	0.00015907	Chi-square
LS	Membrane	random_bg6	285	3844	108	4021	1.46488	5.7559e-20	Chi-square
LS	Membrane	random_bg7	285	3844	177	3952	0.727187	2.32403e-07	Chi-square
LS	Membrane	random_bg8	285	3844	187	3942	0.644243	3.39204e-06	Chi-square
LS	Membrane	random_bg9	285	3844	147	3982	1.00603	9.08381e-12	Chi-square
LS	Peripheral_Membrane	random_bg0	7	4122	99	4030	-3.85457	2.38961e-19	Chi-square
LS	Peripheral_Membrane	random_bg1	7	4122	55	4074	-2.9909	9.41527e-10	Chi-square
LS	Peripheral_Membrane	random_bg2	7	4122	76	4053	-3.46493	2.6971e-14	Chi-square
LS	Peripheral_Membrane	random_bg3	7	4122	44	4085	-2.66509	2.02411e-07	Chi-square
LS	Peripheral_Membrane	random_bg4	7	4122	81	4048	-3.55863	2.17745e-15	Chi-square
LS	Peripheral_Membrane	random_bg5	7	4122	79	4050	-3.52185	5.96406e-15	Chi-square
LS	Peripheral_Membrane	random_bg6	7	4122	105	4024	-3.9416	1.12489e-20	Chi-square
LS	Peripheral_Membrane	random_bg7	7	4122	38	4091	-2.45146	3.58927e-06	Chi-square
LS	Peripheral_Membrane	random_bg8	7	4122	20	4109	-1.51913	0.0122122	Chi-square
LS	Peripheral_Membrane	random_bg9	7	4122	62	4067	-3.16622	2.94974e-11	Chi-square
LS	Cytoplasm	random_bg0	600	3529	644	3485	-0.120199	0.175857	Chi-square
LS	Cytoplasm	random_bg1	600	3529	758	3371	-0.403318	2.72524e-06	Chi-square
LS	Cytoplasm	random_bg2	600	3529	657	3472	-0.154423	0.0807967	Chi-square
LS	Cytoplasm	random_bg3	600	3529	779	3350	-0.451759	1.28229e-07	Chi-square
LS	Cytoplasm	random_bg4	600	3529	739	3390	-0.358586	3.32584e-05	Chi-square
LS	Cytoplasm	random_bg5	600	3529	852	3277	-0.612775	3.22506e-13	Chi-square
LS	Cytoplasm	random_bg6	600	3529	889	3240	-0.690487	1.31412e-16	Chi-square
LS	Cytoplasm	random_bg7	600	3529	779	3350	-0.451759	1.28229e-07	Chi-square
LS	Cytoplasm	random_bg8	600	3529	796	3333	-0.490244	8.6777e-09	Chi-square
LS	Cytoplasm	random_bg9	600	3529	706	3423	-0.278704	0.00138956	Chi-square
LS	Mitochondria	random_bg0	155	3974	302	3827	-1.01666	1.49535e-12	Chi-square
LS	Mitochondria	random_bg1	155	3974	235	3894	-0.629732	3.32269e-05	Chi-square
LS	Mitochondria	random_bg2	155	3974	229	3900	-0.590197	0.000110055	Chi-square
LS	Mitochondria	random_bg3	155	3974	282	3847	-0.910285	4.30207e-10	Chi-square
LS	Mitochondria	random_bg4	155	3974	310	3819	-1.0574	1.3691e-13	Chi-square
LS	Mitochondria	random_bg5	155	3974	226	3903	-0.570063	0.000195803	Chi-square
LS	Mitochondria	random_bg6	155	3974	227	3902	-0.576802	0.000161867	Chi-square
LS	Mitochondria	random_bg7	155	3974	215	3914	-0.494017	0.00141502	Chi-square
LS	Mitochondria	random_bg8	155	3974	216	3913	-0.50108	0.00119282	Chi-square
LS	Mitochondria	random_bg9	155	3974	277	3852	-0.882602	1.64409e-09	Chi-square
LS	Nucleus	random_bg0	508	3621	1150	2979	-1.46029	1.29608e-69	Chi-square
LS	Nucleus	random_bg1	508	3621	1197	2932	-1.54103	2.73678e-78	Chi-square
LS	Nucleus	random_bg2	508	3621	1143	2986	-1.4481	2.35324e-68	Chi-square
LS	Nucleus	random_bg3	508	3621	1192	2937	-1.53253	2.3894e-77	Chi-square
LS	Nucleus	random_bg4	508	3621	1093	3036	-1.35961	1.28423e-59	Chi-square
LS	Nucleus	random_bg5	508	3621	1199	2930	-1.54442	1.14716e-78	Chi-square
LS	Nucleus	random_bg6	508	3621	1187	2942	-1.52401	2.06567e-76	Chi-square
LS	Nucleus	random_bg7	508	3621	957	3172	-1.10469	2.89217e-38	Chi-square
LS	Nucleus	random_bg8	508	3621	1194	2935	-1.53593	1.0055e-77	Chi-square
LS	Nucleus	random_bg9	508	3621	1289	2840	-1.69385	2.37258e-96	Chi-square
LS	unknown	random_bg0	459	3670	321	3808	0.569174	2.07489e-07	Chi-square
LS	unknown	random_bg1	459	3670	519	3610	-0.201022	0.0410128	Chi-square
LS	unknown	random_bg2	459	3670	421	3708	0.139535	0.175347	Chi-square
LS	unknown	random_bg3	459	3670	428	3701	0.113018	0.27058	Chi-square
LS	unknown	random_bg4	459	3670	369	3760	0.349826	0.000975877	Chi-square
LS	unknown	random_bg5	459	3670	430	3699	0.105513	0.303185	Chi-square
LS	unknown	random_bg6	459	3670	370	3759	0.345538	0.00111804	Chi-square
LS	unknown	random_bg7	459	3670	432	3697	0.0980378	0.338228	Chi-square
LS	unknown	random_bg8	459	3670	428	3701	0.113018	0.27058	Chi-square
LS	unknown	random_bg9	459	3670	395	3734	0.241583	0.0207286	Chi-square
HQ	Secreted	random_PSG0	161	761	118	804	0.527573	0.0051995	Chi-square
HQ	Secreted	random_PSG1	161	761	86	836	1.04026	2.92969e-07	Chi-square
HQ	Secreted	random_PSG2	161	761	148	774	0.145901	0.417613	Chi-square
HQ	Secreted	random_PSG3	161	761	111	811	0.628306	0.00102519	Chi-square
HQ	Secreted	random_PSG4	161	761	148	774	0.145901	0.417613	Chi-square
HQ	Secreted	random_PSG5	161	761	127	795	0.405291	0.0291824	Chi-square
HQ	Secreted	random_PSG6	161	761	147	775	0.157544	0.38209	Chi-square
HQ	Secreted	random_PSG7	161	761	97	825	0.847502	1.73639e-05	Chi-square
HQ	Secreted	random_PSG8	161	761	95	827	0.881052	8.78609e-06	Chi-square
HQ	Secreted	random_PSG9	161	761	98	824	0.830955	2.41745e-05	Chi-square
HQ	Cell_Membrane	random_PSG0	275	647	268	654	0.0527235	0.720617	Chi-square
HQ	Cell_Membrane	random_PSG1	275	647	288	634	-0.0959201	0.510957	Chi-square
HQ	Cell_Membrane	random_PSG2	275	647	202	720	0.599308	0.000103584	Chi-square
HQ	Cell_Membrane	random_PSG3	275	647	189	733	0.721093	3.92921e-06	Chi-square
HQ	Cell_Membrane	random_PSG4	275	647	204	718	0.581081	0.000162888	Chi-square
HQ	Cell_Membrane	random_PSG5	275	647	177	745	0.839157	1.12429e-07	Chi-square
HQ	Cell_Membrane	random_PSG6	275	647	237	685	0.296883	0.0481599	Chi-square
HQ	Cell_Membrane	random_PSG7	275	647	285	637	-0.0740026	0.612567	Chi-square
HQ	Cell_Membrane	random_PSG8	275	647	265	657	0.0755669	0.608837	Chi-square
HQ	Cell_Membrane	random_PSG9	275	647	170	752	0.910864	1.10004e-08	Chi-square
HQ	Peripheral_Cell_Membrane	random_PSG0	50	872	74	848	-0.605861	0.0256413	Chi-square
HQ	Peripheral_Cell_Membrane	random_PSG1	50	872	140	782	-1.64259	5.42018e-12	Chi-square
HQ	Peripheral_Cell_Membrane	random_PSG2	50	872	55	867	-0.1458	0.61534	Chi-square
HQ	Peripheral_Cell_Membrane	random_PSG3	50	872	90	832	-0.915742	0.000436863	Chi-square
HQ	Peripheral_Cell_Membrane	random_PSG4	50	872	68	854	-0.473699	0.0867603	Chi-square
HQ	Peripheral_Cell_Membrane	random_PSG5	50	872	68	854	-0.473699	0.0867603	Chi-square
HQ	Peripheral_Cell_Membrane	random_PSG6	50	872	72	850	-0.562934	0.0392901	Chi-square
HQ	Peripheral_Cell_Membrane	random_PSG7	50	872	131	791	-1.53022	2.29965e-10	Chi-square
HQ	Peripheral_Cell_Membrane	random_PSG8	50	872	75	847	-0.626929	0.0205615	Chi-square
HQ	Peripheral_Cell_Membrane	random_PSG9	50	872	96	826	-1.01929	7.26971e-05	Chi-square
HQ	Membrane	random_PSG0	98	824	88	834	0.172681	0.439362	Chi-square
HQ	Membrane	random_PSG1	98	824	83	839	0.265697	0.240375	Chi-square
HQ	Membrane	random_PSG2	98	824	121	801	-0.344995	0.0977997	Chi-square
HQ	Membrane	random_PSG3	98	824	90	832	0.136796	0.5381	Chi-square
HQ	Membrane	random_PSG4	98	824	82	840	0.284903	0.209328	Chi-square
HQ	Membrane	random_PSG5	98	824	100	822	-0.0326523	0.880418	Chi-square
HQ	Membrane	random_PSG6	98	824	92	830	0.101615	0.645798	Chi-square
HQ	Membrane	random_PSG7	98	824	85	837	0.227902	0.311279	Chi-square
HQ	Membrane	random_PSG8	98	824	101	821	-0.0487638	0.821854	Chi-square
HQ	Membrane	random_PSG9	98	824	130	792	-0.464802	0.023585	Chi-square
HQ	Peripheral_Membrane	random_PSG0	2	920	4	918	-1.00314	0.68699	Fisher
HQ	Peripheral_Membrane	random_PSG1	2	920	12	910	-2.60073	0.00730051	Chi-square
HQ	Peripheral_Membrane	random_PSG2	2	920	4	918	-1.00314	0.68699	Fisher
HQ	Peripheral_Membrane	random_PSG3	2	920	3	919	-0.586532	1	Fisher
HQ	Peripheral_Membrane	random_PSG4	2	920	13	909	-2.71779	0.0043471	Chi-square
HQ	Peripheral_Membrane	random_PSG5	2	920	2	920	0	1	Fisher
HQ	Peripheral_Membrane	random_PSG6	2	920	7	915	-1.81522	0.178618	Fisher
HQ	Peripheral_Membrane	random_PSG7	2	920	2	920	0	1	Fisher
HQ	Peripheral_Membrane	random_PSG8	2	920	8	914	-2.00944	0.108421	Fisher
HQ	Peripheral_Membrane	random_PSG9	2	920	6	916	-1.59125	0.287993	Fisher
HQ	Cytoplasm	random_PSG0	62	860	57	865	0.12967	0.635575	Chi-square
HQ	Cytoplasm	random_PSG1	62	860	59	863	0.0765772	0.777835	Chi-square
HQ	Cytoplasm	random_PSG2	62	860	88	834	-0.549525	0.0267679	Chi-square
HQ	Cytoplasm	random_PSG3	62	860	97	825	-0.705659	0.00368795	Chi-square
HQ	Cytoplasm	random_PSG4	62	860	100	822	-0.754858	0.00177182	Chi-square
HQ	Cytoplasm	random_PSG5	62	860	89	833	-0.567557	0.0218409	Chi-square
HQ	Cytoplasm	random_PSG6	62	860	66	856	-0.0969237	0.71399	Chi-square
HQ	Cytoplasm	random_PSG7	62	860	54	868	0.212667	0.442899	Chi-square
HQ	Cytoplasm	random_PSG8	62	860	78	844	-0.3583	0.159516	Chi-square
HQ	Cytoplasm	random_PSG9	62	860	91	831	-0.603087	0.014354	Chi-square
HQ	Mitochondria	random_PSG0	22	900	46	876	-1.10312	0.00302072	Chi-square
HQ	Mitochondria	random_PSG1	22	900	20	902	0.140706	0.754902	Chi-square
HQ	Mitochondria	random_PSG2	22	900	45	877	-1.06977	0.00420473	Chi-square
HQ	Mitochondria	random_PSG3	22	900	37	885	-0.774269	0.0471617	Chi-square
HQ	Mitochondria	random_PSG4	22	900	23	899	-0.0657342	0.880036	Chi-square
HQ	Mitochondria	random_PSG5	22	900	34	888	-0.647397	0.103422	Chi-square
HQ	Mitochondria	random_PSG6	22	900	41	881	-0.928903	0.0148612	Chi-square
HQ	Mitochondria	random_PSG7	22	900	25	897	-0.189242	0.657563	Chi-square
HQ	Mitochondria	random_PSG8	22	900	50	872	-1.23002	0.000762104	Chi-square
HQ	Mitochondria	random_PSG9	22	900	43	879	-1.00089	0.00800432	Chi-square
HQ	Nucleus	random_PSG0	143	779	158	764	-0.17196	0.344577	Chi-square
HQ	Nucleus	random_PSG1	143	779	144	778	-0.0119068	0.94878	Chi-square
HQ	Nucleus	random_PSG2	143	779	100	822	0.59353	0.00307242	Chi-square
HQ	Nucleus	random_PSG3	143	779	169	753	-0.289982	0.106331	Chi-square
HQ	Nucleus	random_PSG4	143	779	122	800	0.267511	0.163295	Chi-square
HQ	Nucleus	random_PSG5	143	779	198	724	-0.575119	0.00097019	Chi-square
HQ	Nucleus	random_PSG6	143	779	132	790	0.135707	0.472073	Chi-square
HQ	Nucleus	random_PSG7	143	779	126	796	0.213737	0.26206	Chi-square
HQ	Nucleus	random_PSG8	143	779	154	768	-0.127432	0.485886	Chi-square
HQ	Nucleus	random_PSG9	143	779	160	762	-0.193889	0.28537	Chi-square
HQ	unknown	random_PSG0	109	813	109	813	0	1	Chi-square
HQ	unknown	random_PSG1	109	813	90	832	0.309659	0.153864	Chi-square
HQ	unknown	random_PSG2	109	813	159	763	-0.636271	0.000954066	Chi-square
HQ	unknown	random_PSG3	109	813	136	786	-0.368005	0.0639671	Chi-square
HQ	unknown	random_PSG4	109	813	162	760	-0.668922	0.000490596	Chi-square
HQ	unknown	random_PSG5	109	813	127	795	-0.252801	0.209573	Chi-square
HQ	unknown	random_PSG6	109	813	128	794	-0.265932	0.186147	Chi-square
HQ	unknown	random_PSG7	109	813	117	805	-0.116447	0.569965	Chi-square
HQ	unknown	random_PSG8	109	813	96	826	0.206108	0.335513	Chi-square
HQ	unknown	random_PSG9	109	813	128	794	-0.265932	0.186147	Chi-square
LS	Secreted	random_PSG0	845	3284	655	3474	0.4486	5.86205e-08	Chi-square
LS	Secreted	random_PSG1	845	3284	655	3474	0.4486	5.86205e-08	Chi-square
LS	Secreted	random_PSG2	845	3284	721	3408	0.282423	0.000499826	Chi-square
LS	Secreted	random_PSG3	845	3284	592	3537	0.620426	2.08015e-13	Chi-square
LS	Secreted	random_PSG4	845	3284	594	3535	0.614744	3.30147e-13	Chi-square
LS	Secreted	random_PSG5	845	3284	751	3378	0.210854	0.0088015	Chi-square
LS	Secreted	random_PSG6	845	3284	648	3481	0.467005	1.771e-08	Chi-square
LS	Secreted	random_PSG7	845	3284	651	3478	0.459098	2.9753e-08	Chi-square
LS	Secreted	random_PSG8	845	3284	618	3511	0.547772	6.04826e-11	Chi-square
LS	Secreted	random_PSG9	845	3284	710	3419	0.309253	0.000144758	Chi-square
LS	Cell_Membrane	random_PSG0	977	3152	725	3404	0.541341	7.10667e-12	Chi-square
LS	Cell_Membrane	random_PSG1	977	3152	727	3402	0.536519	1.05986e-11	Chi-square
LS	Cell_Membrane	random_PSG2	977	3152	690	3439	0.627484	3.59755e-15	Chi-square
LS	Cell_Membrane	random_PSG3	977	3152	727	3402	0.536519	1.05986e-11	Chi-square
LS	Cell_Membrane	random_PSG4	977	3152	696	3433	0.612474	1.43284e-14	Chi-square
LS	Cell_Membrane	random_PSG5	977	3152	600	3529	0.866388	4.83642e-26	Chi-square
LS	Cell_Membrane	random_PSG6	977	3152	813	3316	0.33828	1.18703e-05	Chi-square
LS	Cell_Membrane	random_PSG7	977	3152	728	3401	0.534112	1.29257e-11	Chi-square
LS	Cell_Membrane	random_PSG8	977	3152	751	3378	0.479447	9.72331e-10	Chi-square
LS	Cell_Membrane	random_PSG9	977	3152	626	3503	0.794519	1.58003e-22	Chi-square
LS	Peripheral_Cell_Membrane	random_PSG0	293	3836	319	3810	-0.132467	0.274728	Chi-square
LS	Peripheral_Cell_Membrane	random_PSG1	293	3836	278	3851	0.0814462	0.515287	Chi-square
LS	Peripheral_Cell_Membrane	random_PSG2	293	3836	353	3776	-0.291511	0.0139403	Chi-square
LS	Peripheral_Cell_Membrane	random_PSG3	293	3836	318	3811	-0.127559	0.293249	Chi-square
LS	Peripheral_Cell_Membrane	random_PSG4	293	3836	381	3748	-0.412372	0.000404626	Chi-square
LS	Peripheral_Cell_Membrane	random_PSG5	293	3836	332	3797	-0.195025	0.104673	Chi-square
LS	Peripheral_Cell_Membrane	random_PSG6	293	3836	263	3866	0.167077	0.187703	Chi-square
LS	Peripheral_Cell_Membrane	random_PSG7	293	3836	362	3767	-0.331276	0.00495743	Chi-square
LS	Peripheral_Cell_Membrane	random_PSG8	293	3836	288	3841	0.0267111	0.829657	Chi-square
LS	Peripheral_Cell_Membrane	random_PSG9	293	3836	301	3828	-0.0418747	0.733309	Chi-square
LS	Membrane	random_PSG0	285	3844	249	3880	0.208264	0.107218	Chi-square
LS	Membrane	random_PSG1	285	3844	251	3878	0.195979	0.128841	Chi-square
LS	Membrane	random_PSG2	285	3844	241	3888	0.258349	0.0474039	Chi-square
LS	Membrane	random_PSG3	285	3844	270	3859	0.0836212	0.509733	Chi-square
LS	Membrane	random_PSG4	285	3844	241	3888	0.258349	0.0474039	Chi-square
LS	Membrane	random_PSG5	285	3844	219	3910	0.404591	0.00241404	Chi-square
LS	Membrane	random_PSG6	285	3844	294	3835	-0.048236	0.698111	Chi-square
LS	Membrane	random_PSG7	285	3844	242	3887	0.252004	0.05288	Chi-square
LS	Membrane	random_PSG8	285	3844	245	3884	0.233115	0.0724816	Chi-square
LS	Membrane	random_PSG9	285	3844	300	3829	-0.0796413	0.519977	Chi-square
LS	Peripheral_Membrane	random_PSG0	7	4122	11	4118	-0.653477	0.345252	Chi-square
LS	Peripheral_Membrane	random_PSG1	7	4122	31	4098	-2.15527	9.52818e-05	Chi-square
LS	Peripheral_Membrane	random_PSG2	7	4122	11	4118	-0.653477	0.345252	Chi-square
LS	Peripheral_Membrane	random_PSG3	7	4122	34	4095	-2.28959	2.36619e-05	Chi-square
LS	Peripheral_Membrane	random_PSG4	7	4122	33	4096	-2.24617	3.77307e-05	Chi-square
LS	Peripheral_Membrane	random_PSG5	7	4122	19	4110	-1.44478	0.0184179	Chi-square
LS	Peripheral_Membrane	random_PSG6	7	4122	14	4115	-1.00245	0.126148	Chi-square
LS	Peripheral_Membrane	random_PSG7	7	4122	14	4115	-1.00245	0.126148	Chi-square
LS	Peripheral_Membrane	random_PSG8	7	4122	10	4119	-0.515624	0.466395	Chi-square
LS	Peripheral_Membrane	random_PSG9	7	4122	8	4121	-0.192995	0.796072	Chi-square
LS	Cytoplasm	random_PSG0	600	3529	771	3358	-0.433426	4.25726e-07	Chi-square
LS	Cytoplasm	random_PSG1	600	3529	787	3342	-0.469949	3.69872e-08	Chi-square
LS	Cytoplasm	random_PSG2	600	3529	687	3442	-0.23136	0.00830311	Chi-square
LS	Cytoplasm	random_PSG3	600	3529	697	3432	-0.256406	0.00335038	Chi-square
LS	Cytoplasm	random_PSG4	600	3529	587	3542	0.0369068	0.683443	Chi-square
LS	Cytoplasm	random_PSG5	600	3529	792	3337	-0.481246	1.66393e-08	Chi-square
LS	Cytoplasm	random_PSG6	600	3529	692	3437	-0.243919	0.0053235	Chi-square
LS	Cytoplasm	random_PSG7	600	3529	735	3394	-0.349055	5.45162e-05	Chi-square
LS	Cytoplasm	random_PSG8	600	3529	692	3437	-0.243919	0.0053235	Chi-square
LS	Cytoplasm	random_PSG9	600	3529	744	3385	-0.370444	1.76474e-05	Chi-square
LS	Mitochondria	random_PSG0	155	3974	293	3836	-0.969622	2.02405e-11	Chi-square
LS	Mitochondria	random_PSG1	155	3974	351	3778	-1.25217	2.40265e-19	Chi-square
LS	Mitochondria	random_PSG2	155	3974	273	3856	-0.86012	4.6972e-09	Chi-square
LS	Mitochondria	random_PSG3	155	3974	309	3820	-1.05236	1.85289e-13	Chi-square
LS	Mitochondria	random_PSG4	155	3974	316	3813	-1.08732	2.17982e-14	Chi-square
LS	Mitochondria	random_PSG5	155	3974	335	3794	-1.17877	5.11082e-17	Chi-square
LS	Mitochondria	random_PSG6	155	3974	321	3808	-1.11186	4.5836e-15	Chi-square
LS	Mitochondria	random_PSG7	155	3974	266	3863	-0.820028	2.80464e-08	Chi-square
LS	Mitochondria	random_PSG8	155	3974	369	3760	-1.33121	4.45249e-22	Chi-square
LS	Mitochondria	random_PSG9	155	3974	334	3795	-1.17407	7.09003e-17	Chi-square
LS	Nucleus	random_PSG0	508	3621	676	3453	-0.480733	1.32617e-07	Chi-square
LS	Nucleus	random_PSG1	508	3621	671	3458	-0.467935	2.94048e-07	Chi-square
LS	Nucleus	random_PSG2	508	3621	685	3444	-0.503579	3.01929e-08	Chi-square
LS	Nucleus	random_PSG3	508	3621	709	3420	-0.563349	4.38116e-10	Chi-square
LS	Nucleus	random_PSG4	508	3621	736	3393	-0.628704	2.3124e-12	Chi-square
LS	Nucleus	random_PSG5	508	3621	672	3457	-0.4705	2.51131e-07	Chi-square
LS	Nucleus	random_PSG6	508	3621	728	3401	-0.609539	1.15203e-11	Chi-square
LS	Nucleus	random_PSG7	508	3621	675	3454	-0.478179	1.55742e-07	Chi-square
LS	Nucleus	random_PSG8	508	3621	686	3443	-0.506102	2.55213e-08	Chi-square
LS	Nucleus	random_PSG9	508	3621	670	3459	-0.465366	3.44042e-07	Chi-square
LS	unknown	random_PSG0	459	3670	430	3699	0.105513	0.303185	Chi-square
LS	unknown	random_PSG1	459	3670	378	3751	0.311603	0.00314251	Chi-square
LS	unknown	random_PSG2	459	3670	468	3661	-0.0315567	0.753725	Chi-square
LS	unknown	random_PSG3	459	3670	473	3656	-0.04886	0.626342	Chi-square
LS	unknown	random_PSG4	459	3670	545	3584	-0.281972	0.00378099	Chi-square
LS	unknown	random_PSG5	459	3670	409	3720	0.185916	0.0728112	Chi-square
LS	unknown	random_PSG6	459	3670	356	3773	0.406549	0.000144501	Chi-square
LS	unknown	random_PSG7	459	3670	456	3673	0.0106392	0.916237	Chi-square
LS	unknown	random_PSG8	459	3670	470	3659	-0.0384973	0.701654	Chi-square
LS	unknown	random_PSG9	459	3670	436	3693	0.0831792	0.415535	Chi-square
