## Supplementary Material 6 for "Positive selection tends to act on exposed extracellular regions and delineate interaction modules targeted by pathogens"

### Sheet: Summary
Table	Content
TableS9	Distribution of PSGs according to the number of transmembrane segments. Number of PSGs with different numbers of TM segments in the HQ and LS datasets, together with the corresponding distributions across randomized background protein sets.
TableS10	Significance of PSG TM segment distribution compared to the background set.
TableS12	Enrichment of PSRs according to the number of transmembrane segments. Contingency-table statistics comparing PSRs with matched randomized controls in proteins grouped by the number of TM segments. Log2 odds ratios, P values, and the statistical test used for each comparison are reported.
TableS12	Enrichment of PSRs according to the number of transmembrane segments in cell membrane proteins. Contingency-table statistics comparing PSRs with matched randomized controls in proteins grouped by the number of TM segments. Log2 odds ratios, P values, and the statistical test used for each comparison are reported.
TableS13	Topology label distribution of PSRs and reference residues in transmembrane proteins. Numbers of PSRs and reference residues located on the intracellular side, within the membrane, or on the extracellular side of membrane proteins, stratified by dataset and number of TM segments.
TableS14	Enrichment of PSRs on the extracellular side of transmembrane proteins. Contingency-table statistics comparing the extracellular versus non-extracellular distribution of PSRs and control residues, stratified by dataset and number of TM segments. The four cells of each 2 × 2 contingency table, log odds ratio, P value, and statistical test are reported.

### Sheet: TableS9
Dataset	Number_of_TM_segments	PSG	random_bg_mean	random_bg_std	random_bg0	random_bg1	random_bg2	random_bg3	random_bg4	random_bg5	random_bg6	random_bg7	random_bg8	random_bg9
HQ	1	63	37.8	5.50999	40	36	48	40	37	39	30	28	37	43
HQ	2	10	6.3	2.0025	6	5	2	8	10	8	6	6	6	6
HQ	3	1	2.4	1.49666	2	1	2	1	4	3	6	1	2	2
HQ	4	12	8.3	3.0348	8	13	5	6	6	6	11	13	10	5
HQ	5	2	2.1	1.51327	4	2	1	5	3	1	1	1	0	3
HQ	6	3	4.8	2.35797	6	8	2	3	5	5	8	3	7	1
HQ	7	10	6.9	1.75784	6	9	8	9	4	6	8	4	8	7
HQ	8	2	1.9	0.943398	2	1	1	1	2	1	2	4	3	2
HQ	9	0	1.2	0.87178	2	3	0	1	1	1	0	2	1	1
HQ	10	1	2	1.54919	0	3	6	2	1	1	2	1	2	2
HQ	11	1	1.6	1.2	1	1	3	2	1	0	2	0	2	4
HQ	12	5	3.8	1.16619	3	3	4	7	3	4	4	4	3	3
HQ	13	5	1.5	1.11803	1	4	1	2	2	0	1	0	2	2
LS	1	214	118.9	7.67398	112	114	119	104	127	113	121	130	126	123
LS	2	5	5.8	2.03961	5	5	10	5	7	7	3	4	8	4
LS	3	0	1.2	1.07703	2	0	2	2	1	0	0	2	0	3
LS	4	5	6.8	1.93907	5	7	5	9	10	7	9	5	7	4
LS	5	3	2	1.26491	3	2	1	3	0	4	3	0	2	2
LS	6	10	10.5	2.57876	11	8	15	13	11	9	7	11	7	13
LS	7	5	8.3	1.73494	7	12	7	11	9	7	7	8	8	7
LS	8	2	1.8	1.16619	1	3	1	3	0	3	0	2	2	3
LS	9	0	0.1	0.3	0	1	0	0	0	0	0	0	0	0
LS	11	0	0.2	0.4	1	1	0	0	0	0	0	0	0	0
LS	12	4	2.5	0.806226	2	2	3	1	2	3	3	3	2	4
LS	13	3	1.7	0.9	1	1	1	2	2	2	1	4	1	2

### Sheet: TableS10
Dataset	TM_segments	PSG_with_TMsegment	Other_PSG	Background_pool_with_Tmsegment	Other_Background_pool	log2_odds_ratio	p_value
HQ	0	210	115	8242	2550	-0.823742	1.0021e-06
HQ	1	63	262	1083	9709	1.10815	4.72236e-08
HQ	2	10	315	213	10579	0.656926	0.162207
HQ	3	1	324	87	10705	-1.3968	0.317748
HQ	4	12	313	267	10525	0.59578	0.166543
HQ	5	2	323	55	10737	0.273553	0.792557
HQ	6	3	322	167	10625	-0.754483	0.366122
HQ	7	10	315	251	10541	0.414901	0.378243
HQ	8	2	323	61	10731	0.123369	0.905538
HQ	9	0	325	41	10751	-1.3293	0.26561
HQ	10	1	324	72	10720	-1.12176	0.429214
HQ	11	1	324	45	10747	-0.440057	0.762355
HQ	12	5	320	147	10645	0.178216	0.787375
HQ	13	5	320	61	10731	1.45876	0.0244339
LS	0	783	251	2042	272	-1.26698	2.99919e-20
LS	1	214	820	176	2138	1.6646	1.05185e-27
LS	2	5	1029	16	2298	-0.518936	0.481485
LS	3	0	1034	5	2309	-2.30078	0.134693
LS	4	5	1029	15	2299	-0.425199	0.567818
LS	5	3	1031	3	2311	1.16447	0.310399
LS	6	10	1024	20	2294	0.16365	0.770541
LS	7	5	1029	21	2293	-0.914396	0.196655
LS	8	2	1032	3	2311	0.578112	0.658835
LS	9	0	1034	1	2313	-0.423819	0.503773
LS	10	0	1034	0	2314	NA	NA
LS	11	0	1034	1	2313	-0.423819	0.503773
LS	12	4	1030	4	2310	1.16525	0.241333
LS	13	3	1031	2	2312	1.75006	0.158478

### Sheet: TableS11
Dataset	Number_of_TM_segments	Control_set	PSR_in_category	PSR_other	Control_in_category	Control_other	log2_odds_ratio	P_value	Test
Lee	1	random_bg0	219	154	115	87	0.105454	0.679225	Chi-square
Lee	1	random_bg1	219	154	100	196	1.47885	1.43603e-10	Chi-square
Lee	1	random_bg2	219	154	132	99	0.092963	0.703842	Chi-square
Lee	1	random_bg3	219	154	117	167	1.02134	8.6084e-06	Chi-square
Lee	1	random_bg4	219	154	120	120	0.508001	0.0341901	Chi-square
Lee	1	random_bg5	219	154	143	89	-0.176137	0.475516	Chi-square
Lee	1	random_bg6	219	154	69	169	1.80036	7.13063e-13	Chi-square
Lee	1	random_bg7	219	154	113	123	0.630336	0.00891672	Chi-square
Lee	1	random_bg8	219	154	105	129	0.804982	0.000877469	Chi-square
Lee	1	random_bg9	219	154	107	125	0.732318	0.00251799	Chi-square
Lee	2	random_bg0	20	353	7	195	0.658379	0.304762	Chi-square
Lee	2	random_bg1	20	353	9	287	0.853386	0.143073	Chi-square
Lee	2	random_bg2	20	353	2	229	2.69761	0.004151	Chi-square
Lee	2	random_bg3	20	353	30	254	-1.0598	0.0127451	Chi-square
Lee	2	random_bg4	20	353	34	206	-1.54256	0.000173977	Chi-square
Lee	2	random_bg5	20	353	12	220	0.0548009	0.919338	Chi-square
Lee	2	random_bg6	20	353	33	205	-1.50651	0.000270774	Chi-square
Lee	2	random_bg7	20	353	16	220	-0.360237	0.469837	Chi-square
Lee	2	random_bg8	20	353	22	212	-0.873107	0.0562851	Chi-square
Lee	2	random_bg9	20	353	21	211	-0.812815	0.0791421	Chi-square
Lee	3	random_bg0	2	371	7	195	-2.7353	0.010891	Fisher
Lee	3	random_bg1	2	371	1	295	0.669296	1	Fisher
Lee	3	random_bg2	2	371	3	228	-1.28735	0.375821	Fisher
Lee	3	random_bg3	2	371	1	283	0.609383	1	Fisher
Lee	3	random_bg4	2	371	7	233	-2.47844	0.0322571	Fisher
Lee	3	random_bg5	2	371	16	216	-3.78039	7.56433e-06	Chi-square
Lee	3	random_bg6	2	371	41	197	-5.27078	3.67453e-15	Chi-square
Lee	3	random_bg7	2	371	4	232	-1.67729	0.213218	Fisher
Lee	3	random_bg8	2	371	6	228	-2.28735	0.0601306	Fisher
Lee	3	random_bg9	2	371	16	216	-3.78039	7.56433e-06	Chi-square
Lee	4	random_bg0	61	312	12	190	1.63023	0.00034299	Chi-square
Lee	4	random_bg1	61	312	64	232	-0.496684	0.0825405	Chi-square
Lee	4	random_bg2	61	312	13	218	1.71308	9.33559e-05	Chi-square
Lee	4	random_bg3	61	312	8	276	2.75386	2.06256e-08	Chi-square
Lee	4	random_bg4	61	312	18	222	1.26983	0.00140655	Chi-square
Lee	4	random_bg5	61	312	9	223	2.27631	3.09839e-06	Chi-square
Lee	4	random_bg6	61	312	23	215	0.869966	0.019192	Chi-square
Lee	4	random_bg7	61	312	61	175	-0.834191	0.00434858	Chi-square
Lee	4	random_bg8	61	312	19	215	1.1456	0.00351192	Chi-square
Lee	4	random_bg9	61	312	5	227	3.14996	5.12214e-08	Chi-square
Lee	5	random_bg0	3	370	5	197	-1.6463	0.136564	Fisher
Lee	5	random_bg1	3	370	18	278	-2.9974	0.000101223	Chi-square
Lee	5	random_bg2	3	370	11	220	-2.62449	0.00168146	Chi-square
Lee	5	random_bg3	3	370	9	275	-2.01306	0.0249378	Chi-square
Lee	5	random_bg4	3	370	11	229	-2.56665	0.00223568	Chi-square
Lee	5	random_bg5	3	370	8	224	-2.13906	0.0259575	Fisher
Lee	5	random_bg6	3	370	1	237	0.942324	1	Fisher
Lee	5	random_bg7	3	370	6	230	-1.68589	0.0961774	Fisher
Lee	5	random_bg8	3	370	0	234	2.14747	0.288156	Fisher
Lee	5	random_bg9	3	370	5	227	-1.4418	0.270689	Fisher
Lee	6	random_bg0	10	363	30	172	-2.66252	4.3496e-08	Chi-square
Lee	6	random_bg1	10	363	32	264	-2.1375	1.66507e-05	Chi-square
Lee	6	random_bg2	10	363	2	229	1.65731	0.143813	Fisher
Lee	6	random_bg3	10	363	34	250	-2.30358	2.36426e-06	Chi-square
Lee	6	random_bg4	10	363	20	220	-1.72247	0.00154493	Chi-square
Lee	6	random_bg5	10	363	7	225	-0.175471	0.807722	Chi-square
Lee	6	random_bg6	10	363	16	222	-1.38748	0.0157957	Chi-square
Lee	6	random_bg7	10	363	6	230	0.0786299	0.917029	Chi-square
Lee	6	random_bg8	10	363	20	214	-1.76236	0.00117331	Chi-square
Lee	6	random_bg9	10	363	2	230	1.66359	0.143244	Fisher
Lee	7	random_bg0	24	349	13	189	-0.000318019	0.999506	Chi-square
Lee	7	random_bg1	24	349	20	276	-0.0755244	0.867285	Chi-square
Lee	7	random_bg2	24	349	35	196	-1.37669	0.000453247	Chi-square
Lee	7	random_bg3	24	349	46	238	-1.49086	5.87043e-05	Chi-square
Lee	7	random_bg4	24	349	5	235	1.69247	0.0132606	Chi-square
Lee	7	random_bg5	24	349	18	214	-0.290579	0.533193	Chi-square
Lee	7	random_bg6	24	349	16	222	-0.0677049	0.888241	Chi-square
Lee	7	random_bg7	24	349	13	223	0.238339	0.641238	Chi-square
Lee	7	random_bg8	24	349	16	218	-0.0939364	0.845457	Chi-square
Lee	7	random_bg9	24	349	13	219	0.212227	0.678362	Chi-square
Lee	8	random_bg0	3	370	2	200	-0.302563	1	Fisher
Lee	8	random_bg1	3	370	2	294	0.253253	1	Fisher
Lee	8	random_bg2	3	370	2	229	-0.107215	1	Fisher
Lee	8	random_bg3	3	370	2	282	0.193132	1	Fisher
Lee	8	random_bg4	3	370	3	237	-0.642638	0.683463	Fisher
Lee	8	random_bg5	3	370	2	230	-0.100929	1	Fisher
Lee	8	random_bg6	3	370	2	236	-0.0637759	1	Fisher
Lee	8	random_bg7	3	370	4	232	-1.08844	0.438982	Fisher
Lee	8	random_bg8	3	370	9	225	-2.30256	0.0136398	Fisher
Lee	8	random_bg9	3	370	9	223	-2.31544	0.0133181	Fisher
Lee	9	random_bg0	0	373	2	200	-3.21943	0.123018	Fisher
Lee	9	random_bg1	0	373	7	289	-4.27444	0.00318931	Fisher
Lee	9	random_bg2	0	373	0	231	NA	NA	NA
Lee	9	random_bg3	0	373	1	283	-1.98272	0.432268	Fisher
Lee	9	random_bg4	0	373	1	239	-2.22605	0.391517	Fisher
Lee	9	random_bg5	0	373	2	230	-3.01827	0.146659	Fisher
Lee	9	random_bg6	0	373	0	238	NA	NA	NA
Lee	9	random_bg7	0	373	4	232	-3.8538	0.0222008	Fisher
Lee	9	random_bg8	0	373	9	225	-4.97591	0.000170799	Fisher
Lee	9	random_bg9	0	373	1	231	-2.27506	0.383471	Fisher
Lee	10	random_bg0	1	372	0	202	0.705644	1	Fisher
Lee	10	random_bg1	1	372	6	290	-2.94421	0.0482369	Fisher
Lee	10	random_bg2	1	372	18	213	-4.97437	2.626e-07	Chi-square
Lee	10	random_bg3	1	372	4	280	-2.40988	0.171612	Fisher
Lee	10	random_bg4	1	372	4	236	-2.65652	0.0798289	Fisher
Lee	10	random_bg5	1	372	1	231	-0.68741	1	Fisher
Lee	10	random_bg6	1	372	2	236	-1.65652	0.563523	Fisher
Lee	10	random_bg7	1	372	4	232	-2.68118	0.0769507	Fisher
Lee	10	random_bg8	1	372	3	231	-2.27237	0.16214	Fisher
Lee	10	random_bg9	1	372	2	230	-1.69367	0.56172	Fisher
Lee	11	random_bg0	1	372	1	201	-0.888107	1	Fisher
Lee	11	random_bg1	1	372	4	292	-2.34933	0.17614	Fisher
Lee	11	random_bg2	1	372	6	225	-3.31034	0.014251	Fisher
Lee	11	random_bg3	1	372	2	282	-1.39961	0.581225	Fisher
Lee	11	random_bg4	1	372	1	239	-0.638292	1	Fisher
Lee	11	random_bg5	1	372	0	232	0.904953	1	Fisher
Lee	11	random_bg6	1	372	12	226	-4.30394	6.67327e-05	Chi-square
Lee	11	random_bg7	1	372	0	236	0.929562	1	Fisher
Lee	11	random_bg8	1	372	19	215	-5.03889	1.33142e-07	Chi-square
Lee	11	random_bg9	1	372	5	227	-3.03454	0.0331652	Fisher
Lee	12	random_bg0	10	363	6	196	-0.15215	0.840409	Chi-square
Lee	12	random_bg1	10	363	24	272	-1.6794	0.00150159	Chi-square
Lee	12	random_bg2	10	363	6	225	0.046921	0.950443	Chi-square
Lee	12	random_bg3	10	363	28	256	-1.98925	9.439e-05	Chi-square
Lee	12	random_bg4	10	363	11	229	-0.802125	0.206264	Chi-square
Lee	12	random_bg5	10	363	14	218	-1.22107	0.0398922	Chi-square
Lee	12	random_bg6	10	363	22	216	-1.88644	0.00038397	Chi-square
Lee	12	random_bg7	10	363	5	231	0.347923	0.662707	Chi-square
Lee	12	random_bg8	10	363	4	230	0.663592	0.43767	Chi-square
Lee	12	random_bg9	10	363	42	190	-3.00436	4.68522e-11	Chi-square
Lee	13	random_bg0	19	354	2	200	2.42418	0.0122709	Chi-square
Lee	13	random_bg1	19	354	9	287	0.775304	0.187767	Chi-square
Lee	13	random_bg2	19	354	1	230	3.62581	0.00186318	Chi-square
Lee	13	random_bg3	19	354	2	282	2.91987	0.00153112	Chi-square
Lee	13	random_bg4	19	354	5	235	1.33491	0.0606951	Chi-square
Lee	13	random_bg5	19	354	0	232	4.67685	0.000477674	Chi-square
Lee	13	random_bg6	19	354	1	237	3.66907	0.00154545	Chi-square
Lee	13	random_bg7	19	354	0	236	4.70146	0.000427366	Chi-square
Lee	13	random_bg8	19	354	2	232	2.6383	0.00541124	Chi-square
Lee	13	random_bg9	19	354	4	228	1.61321	0.0350853	Chi-square
Slodkowicz	1	random_bg0	1152	110	475	174	1.93973	6.22009e-26	Chi-square
Slodkowicz	1	random_bg1	1152	110	412	220	2.48342	2.98727e-45	Chi-square
Slodkowicz	1	random_bg2	1152	110	559	139	1.3808	1.01565e-12	Chi-square
Slodkowicz	1	random_bg3	1152	110	390	250	2.74702	2.28501e-57	Chi-square
Slodkowicz	1	random_bg4	1152	110	529	140	1.47072	2.84447e-14	Chi-square
Slodkowicz	1	random_bg5	1152	110	399	159	2.0612	5.82052e-28	Chi-square
Slodkowicz	1	random_bg6	1152	110	432	120	1.54057	1.72338e-14	Chi-square
Slodkowicz	1	random_bg7	1152	110	494	276	2.54872	1.13888e-51	Chi-square
Slodkowicz	1	random_bg8	1152	110	564	134	1.3151	1.69024e-11	Chi-square
Slodkowicz	1	random_bg9	1152	110	540	181	1.8116	3.39332e-23	Chi-square
Slodkowicz	2	random_bg0	14	1248	28	621	-2.00695	6.0218e-06	Chi-square
Slodkowicz	2	random_bg1	14	1248	20	612	-1.54259	0.00149105	Chi-square
Slodkowicz	2	random_bg2	14	1248	29	669	-1.95017	1.04625e-05	Chi-square
Slodkowicz	2	random_bg3	14	1248	30	610	-2.13227	9.3453e-07	Chi-square
Slodkowicz	2	random_bg4	14	1248	22	647	-1.59986	0.000755218	Chi-square
Slodkowicz	2	random_bg5	14	1248	24	534	-2.00231	1.12837e-05	Chi-square
Slodkowicz	2	random_bg6	14	1248	5	547	0.295422	0.695191	Chi-square
Slodkowicz	2	random_bg7	14	1248	59	711	-2.88698	1.35937e-14	Chi-square
Slodkowicz	2	random_bg8	14	1248	28	670	-1.89738	2.15067e-05	Chi-square
Slodkowicz	2	random_bg9	14	1248	9	712	-0.172239	0.781074	Chi-square
Slodkowicz	3	random_bg0	0	1262	2	647	-3.28526	0.115219	Fisher
Slodkowicz	3	random_bg1	0	1262	0	632	NA	NA	NA
Slodkowicz	3	random_bg2	0	1262	3	695	-3.66752	0.0450396	Fisher
Slodkowicz	3	random_bg3	0	1262	10	630	-5.39403	1.77541e-05	Fisher
Slodkowicz	3	random_bg4	0	1262	4	665	-4.0937	0.0143227	Fisher
Slodkowicz	3	random_bg5	0	1262	0	558	NA	NA	NA
Slodkowicz	3	random_bg6	0	1262	0	552	NA	NA	NA
Slodkowicz	3	random_bg7	0	1262	6	764	-4.42413	0.00292503	Fisher
Slodkowicz	3	random_bg8	0	1262	0	698	NA	NA	NA
Slodkowicz	3	random_bg9	0	1262	10	711	-5.21967	3.87946e-05	Fisher
Slodkowicz	4	random_bg0	20	1242	22	627	-1.12363	0.0108085	Chi-square
Slodkowicz	4	random_bg1	20	1242	11	621	-0.137504	0.80116	Chi-square
Slodkowicz	4	random_bg2	20	1242	25	673	-1.20591	0.00470628	Chi-square
Slodkowicz	4	random_bg3	20	1242	31	609	-1.66042	3.21966e-05	Chi-square
Slodkowicz	4	random_bg4	20	1242	30	639	-1.54374	0.000134804	Chi-square
Slodkowicz	4	random_bg5	20	1242	42	516	-2.33761	1.16806e-10	Chi-square
Slodkowicz	4	random_bg6	20	1242	14	538	-0.692414	0.169181	Chi-square
Slodkowicz	4	random_bg7	20	1242	13	757	-0.0928116	0.857851	Chi-square
Slodkowicz	4	random_bg8	20	1242	19	679	-0.797181	0.0842653	Chi-square
Slodkowicz	4	random_bg9	20	1242	23	698	-1.033	0.0182353	Chi-square
Slodkowicz	5	random_bg0	14	1248	5	644	0.530941	0.479424	Chi-square
Slodkowicz	5	random_bg1	14	1248	38	594	-2.51166	7.37934e-10	Chi-square
Slodkowicz	5	random_bg2	14	1248	4	694	0.960745	0.233322	Chi-square
Slodkowicz	5	random_bg3	14	1248	5	635	0.510637	0.496583	Chi-square
Slodkowicz	5	random_bg4	14	1248	0	669	3.95894	0.00349302	Fisher
Slodkowicz	5	random_bg5	14	1248	7	551	-0.179494	0.789231	Chi-square
Slodkowicz	5	random_bg6	14	1248	7	545	-0.19529	0.771163	Chi-square
Slodkowicz	5	random_bg7	14	1248	0	770	4.16165	0.00335931	Chi-square
Slodkowicz	5	random_bg8	14	1248	2	696	1.9649	0.0525541	Chi-square
Slodkowicz	5	random_bg9	14	1248	3	718	1.42483	0.107225	Chi-square
Slodkowicz	6	random_bg0	18	1244	69	580	-3.03946	6.11485e-20	Chi-square
Slodkowicz	6	random_bg1	18	1244	47	585	-2.47314	1.24287e-11	Chi-square
Slodkowicz	6	random_bg2	18	1244	42	656	-2.14561	1.6068e-08	Chi-square
Slodkowicz	6	random_bg3	18	1244	95	545	-3.59059	1.33058e-31	Chi-square
Slodkowicz	6	random_bg4	18	1244	42	627	-2.21084	5.01168e-09	Chi-square
Slodkowicz	6	random_bg5	18	1244	22	536	-1.50419	0.000735267	Chi-square
Slodkowicz	6	random_bg6	18	1244	40	512	-2.43277	8.99722e-11	Chi-square
Slodkowicz	6	random_bg7	18	1244	132	638	-3.83783	1.83408e-39	Chi-square
Slodkowicz	6	random_bg8	18	1244	19	679	-0.951506	0.0435444	Chi-square
Slodkowicz	6	random_bg9	18	1244	51	670	-2.39525	4.0895e-11	Chi-square
Slodkowicz	7	random_bg0	21	1241	38	611	-1.87787	5.27262e-07	Chi-square
Slodkowicz	7	random_bg1	21	1241	36	596	-1.83573	1.27812e-06	Chi-square
Slodkowicz	7	random_bg2	21	1241	15	683	-0.376119	0.443866	Chi-square
Slodkowicz	7	random_bg3	21	1241	53	587	-2.41567	1.76683e-12	Chi-square
Slodkowicz	7	random_bg4	21	1241	31	638	-1.52175	0.000125005	Chi-square
Slodkowicz	7	random_bg5	21	1241	19	539	-1.05876	0.0195006	Chi-square
Slodkowicz	7	random_bg6	21	1241	37	515	-2.08599	1.99146e-08	Chi-square
Slodkowicz	7	random_bg7	21	1241	34	736	-1.44887	0.000208964	Chi-square
Slodkowicz	7	random_bg8	21	1241	52	646	-2.25002	9.3288e-11	Chi-square
Slodkowicz	7	random_bg9	21	1241	34	687	-1.54827	6.87161e-05	Chi-square
Slodkowicz	8	random_bg0	4	1258	2	647	0.0407057	1	Fisher
Slodkowicz	8	random_bg1	4	1258	27	605	-3.81101	1.58728e-10	Chi-square
Slodkowicz	8	random_bg2	4	1258	4	694	-0.858124	0.466244	Fisher
Slodkowicz	8	random_bg3	4	1258	7	633	-1.79821	0.0510035	Fisher
Slodkowicz	8	random_bg4	4	1258	0	669	2.25938	0.305017	Fisher
Slodkowicz	8	random_bg5	4	1258	12	546	-2.78912	0.000314116	Fisher
Slodkowicz	8	random_bg6	4	1258	0	552	1.98227	0.320671	Fisher
Slodkowicz	8	random_bg7	4	1258	9	761	-1.89509	0.0397405	Fisher
Slodkowicz	8	random_bg8	4	1258	2	696	0.146027	1	Fisher
Slodkowicz	8	random_bg9	4	1258	7	714	-1.62449	0.11078	Fisher
Slodkowicz	9	random_bg0	0	1262	0	649	NA	NA	NA
Slodkowicz	9	random_bg1	0	1262	2	630	-3.32364	0.111228	Fisher
Slodkowicz	9	random_bg2	0	1262	0	698	NA	NA	NA
Slodkowicz	9	random_bg3	0	1262	0	640	NA	NA	NA
Slodkowicz	9	random_bg4	0	1262	0	669	NA	NA	NA
Slodkowicz	9	random_bg5	0	1262	0	558	NA	NA	NA
Slodkowicz	9	random_bg6	0	1262	0	552	NA	NA	NA
Slodkowicz	9	random_bg7	0	1262	0	770	NA	NA	NA
Slodkowicz	9	random_bg8	0	1262	0	698	NA	NA	NA
Slodkowicz	9	random_bg9	0	1262	0	721	NA	NA	NA
Slodkowicz	11	random_bg0	0	1262	1	648	-2.54607	0.339613	Fisher
Slodkowicz	11	random_bg1	0	1262	4	628	-4.17622	0.0123195	Fisher
Slodkowicz	11	random_bg2	0	1262	0	698	NA	NA	NA
Slodkowicz	11	random_bg3	0	1262	0	640	NA	NA	NA
Slodkowicz	11	random_bg4	0	1262	0	669	NA	NA	NA
Slodkowicz	11	random_bg5	0	1262	0	558	NA	NA	NA
Slodkowicz	11	random_bg6	0	1262	0	552	NA	NA	NA
Slodkowicz	11	random_bg7	0	1262	0	770	NA	NA	NA
Slodkowicz	11	random_bg8	0	1262	0	698	NA	NA	NA
Slodkowicz	11	random_bg9	0	1262	0	721	NA	NA	NA
Slodkowicz	12	random_bg0	13	1249	2	647	1.7515	0.0903335	Chi-square
Slodkowicz	12	random_bg1	13	1249	25	607	-1.98442	1.85521e-05	Chi-square
Slodkowicz	12	random_bg2	13	1249	12	686	-0.749016	0.19298	Chi-square
Slodkowicz	12	random_bg3	13	1249	8	632	-0.282337	0.664553	Chi-square
Slodkowicz	12	random_bg4	13	1249	3	666	1.2083	0.179675	Chi-square
Slodkowicz	12	random_bg5	13	1249	16	542	-1.50397	0.00390066	Chi-square
Slodkowicz	12	random_bg6	13	1249	14	538	-1.32201	0.0147918	Chi-square
Slodkowicz	12	random_bg7	13	1249	8	762	-0.0124709	0.984732	Chi-square
Slodkowicz	12	random_bg8	13	1249	4	694	0.852674	0.296059	Chi-square
Slodkowicz	12	random_bg9	13	1249	32	689	-2.15776	9.47385e-07	Chi-square
Slodkowicz	13	random_bg0	6	1256	5	644	-0.700669	0.52459	Fisher
Slodkowicz	13	random_bg1	6	1256	10	622	-1.75082	0.0130743	Chi-square
Slodkowicz	13	random_bg2	6	1256	5	693	-0.594875	0.535297	Fisher
Slodkowicz	13	random_bg3	6	1256	11	629	-1.87217	0.00648419	Chi-square
Slodkowicz	13	random_bg4	6	1256	8	661	-1.34115	0.0920557	Fisher
Slodkowicz	13	random_bg5	6	1256	17	541	-2.71764	5.96414e-06	Chi-square
Slodkowicz	13	random_bg6	6	1256	3	549	-0.193958	1	Fisher
Slodkowicz	13	random_bg7	6	1256	15	755	-2.05622	0.00145116	Chi-square
Slodkowicz	13	random_bg8	6	1256	8	690	-1.27921	0.100066	Fisher
Slodkowicz	13	random_bg9	6	1256	12	709	-1.82498	0.00724638	Chi-square

### Sheet: TableS12
Dataset	Number_of_TM_segments	Control_set	PSR_in_category	PSR_other	Control_in_category	Control_other	log2_odds_ratio	P_value	Test
HQ	1	random_bg0	184	91	72	60	0.752733	0.0156462	Chi-square
HQ	1	random_bg1	184	91	40	127	2.68252	1.98304e-18	Chi-square
HQ	1	random_bg2	184	91	69	60	0.814133	0.00933774	Chi-square
HQ	1	random_bg3	184	91	72	87	1.28879	1.01836e-05	Chi-square
HQ	1	random_bg4	184	91	75	67	0.853038	0.00493702	Chi-square
HQ	1	random_bg5	184	91	51	45	0.835195	0.0158203	Chi-square
HQ	1	random_bg6	184	91	39	71	1.88011	1.62671e-08	Chi-square
HQ	1	random_bg7	184	91	39	82	2.08792	1.46605e-10	Chi-square
HQ	1	random_bg8	184	91	31	69	2.1701	5.05536e-10	Chi-square
HQ	1	random_bg9	184	91	57	51	0.855303	0.00998451	Chi-square
HQ	2	random_bg0	9	266	5	127	-0.218601	0.777099	Fisher
HQ	2	random_bg1	9	266	2	165	1.48096	0.220068	Fisher
HQ	2	random_bg2	9	266	1	128	2.11464	0.179153	Fisher
HQ	2	random_bg3	9	266	3	156	0.815082	0.548152	Fisher
HQ	2	random_bg4	9	266	18	124	-2.10109	0.000217457	Chi-square
HQ	2	random_bg5	9	266	2	94	0.669231	0.735438	Fisher
HQ	2	random_bg6	9	266	2	108	0.86953	0.735572	Fisher
HQ	2	random_bg7	9	266	3	118	0.412323	1	Fisher
HQ	2	random_bg8	9	266	2	98	0.729352	0.734334	Fisher
HQ	2	random_bg9	9	266	5	103	-0.520785	0.549603	Fisher
HQ	3	random_bg0	0	275	4	128	-4.27021	0.0107256	Fisher
HQ	3	random_bg1	0	275	0	167	NA	NA	NA
HQ	3	random_bg2	0	275	2	127	-3.43348	0.101418	Fisher
HQ	3	random_bg3	0	275	0	159	NA	NA	NA
HQ	3	random_bg4	0	275	2	140	-3.29341	0.115419	Fisher
HQ	3	random_bg5	0	275	3	93	-4.36637	0.0169247	Fisher
HQ	3	random_bg6	0	275	1	109	-2.91608	0.285714	Fisher
HQ	3	random_bg7	0	275	0	121	NA	NA	NA
HQ	3	random_bg8	0	275	0	100	NA	NA	NA
HQ	3	random_bg9	0	275	12	96	-6.15731	1.59567e-07	Fisher
HQ	4	random_bg0	22	253	4	128	1.47644	0.0549529	Chi-square
HQ	4	random_bg1	22	253	52	115	-2.37851	2.66546e-10	Chi-square
HQ	4	random_bg2	22	253	4	125	1.44222	0.0613613	Chi-square
HQ	4	random_bg3	22	253	4	155	1.75256	0.0203627	Chi-square
HQ	4	random_bg4	22	253	8	134	0.542527	0.37553	Chi-square
HQ	4	random_bg5	22	253	5	91	0.662305	0.364645	Chi-square
HQ	4	random_bg6	22	253	6	104	0.591915	0.384929	Chi-square
HQ	4	random_bg7	22	253	48	73	-2.9187	2.73937e-14	Chi-square
HQ	4	random_bg8	22	253	11	89	-0.50726	0.364489	Chi-square
HQ	4	random_bg9	22	253	3	105	1.60572	0.0626383	Chi-square
HQ	5	random_bg0	2	273	3	129	-1.66649	0.334621	Fisher
HQ	5	random_bg1	2	273	3	164	-1.32017	0.370904	Fisher
HQ	5	random_bg2	2	273	0	129	1.24334	1	Fisher
HQ	5	random_bg3	2	273	3	156	-1.39232	0.360879	Fisher
HQ	5	random_bg4	2	273	0	142	1.38135	0.549783	Fisher
HQ	5	random_bg5	2	273	8	88	-3.63333	0.000445257	Fisher
HQ	5	random_bg6	2	273	0	110	1.01443	1	Fisher
HQ	5	random_bg7	2	273	6	115	-2.83223	0.0116738	Fisher
HQ	5	random_bg8	2	273	0	100	0.877583	1	Fisher
HQ	5	random_bg9	2	273	4	104	-2.39232	0.0556315	Fisher
HQ	6	random_bg0	10	265	29	103	-2.8994	4.04983e-09	Chi-square
HQ	6	random_bg1	10	265	24	143	-2.15301	4.01829e-05	Chi-square
HQ	6	random_bg2	10	265	2	127	1.26076	0.352694	Fisher
HQ	6	random_bg3	10	265	2	157	1.5667	0.224586	Fisher
HQ	6	random_bg4	10	265	18	124	-1.94365	0.000473616	Chi-square
HQ	6	random_bg5	10	265	3	93	0.226276	1	Fisher
HQ	6	random_bg6	10	265	14	96	-1.95031	0.000859011	Chi-square
HQ	6	random_bg7	10	265	5	116	-0.191868	0.781043	Fisher
HQ	6	random_bg8	10	265	18	82	-2.54029	2.87527e-06	Chi-square
HQ	6	random_bg9	10	265	2	106	1	0.521844	Fisher
HQ	7	random_bg0	22	253	9	123	0.249028	0.673936	Chi-square
HQ	7	random_bg1	22	253	15	152	-0.182525	0.717771	Chi-square
HQ	7	random_bg2	22	253	32	97	-1.92365	3.69267e-06	Chi-square
HQ	7	random_bg3	22	253	43	116	-2.09185	8.4748e-08	Chi-square
HQ	7	random_bg4	22	253	4	138	1.58496	0.038042	Chi-square
HQ	7	random_bg5	22	253	18	78	-1.40808	0.00345744	Chi-square
HQ	7	random_bg6	22	253	14	96	-0.745954	0.150076	Chi-square
HQ	7	random_bg7	22	253	9	112	0.113868	0.847915	Chi-square
HQ	7	random_bg8	22	253	12	88	-0.649093	0.232886	Chi-square
HQ	7	random_bg9	22	253	12	96	-0.523562	0.33542	Chi-square
HQ	8	random_bg0	2	273	0	132	1.27638	1	Fisher
HQ	8	random_bg1	2	273	2	165	-0.726435	0.635041	Fisher
HQ	8	random_bg2	2	273	2	127	-1.10407	0.595574	Fisher
HQ	8	random_bg3	2	273	2	157	-0.798136	0.626092	Fisher
HQ	8	random_bg4	2	273	0	142	1.38135	0.549783	Fisher
HQ	8	random_bg5	2	273	0	96	0.818988	1	Fisher
HQ	8	random_bg6	2	273	0	110	1.01443	1	Fisher
HQ	8	random_bg7	2	273	3	118	-1.79508	0.169169	Fisher
HQ	8	random_bg8	2	273	8	92	-3.5692	0.000562383	Fisher
HQ	8	random_bg9	2	273	3	105	-1.96347	0.138666	Fisher
HQ	9	random_bg0	0	275	0	132	NA	NA	NA
HQ	9	random_bg1	0	275	0	167	NA	NA	NA
HQ	9	random_bg2	0	275	0	129	NA	NA	NA
HQ	9	random_bg3	0	275	1	158	-2.38253	0.366359	Fisher
HQ	9	random_bg4	0	275	0	142	NA	NA	NA
HQ	9	random_bg5	0	275	2	94	-3.86559	0.0664384	Fisher
HQ	9	random_bg6	0	275	0	110	NA	NA	NA
HQ	9	random_bg7	0	275	1	120	-2.77798	0.305556	Fisher
HQ	9	random_bg8	0	275	9	91	-5.83814	5.18509e-06	Fisher
HQ	9	random_bg9	0	275	1	107	-2.94268	0.281984	Fisher
HQ	10	random_bg0	1	274	0	132	0.534149	1	Fisher
HQ	10	random_bg1	1	274	0	167	0.872317	1	Fisher
HQ	10	random_bg2	1	274	8	121	-4.17917	0.000608719	Fisher
HQ	10	random_bg3	1	274	0	159	0.801713	1	Fisher
HQ	10	random_bg4	1	274	0	142	0.639118	1	Fisher
HQ	10	random_bg5	1	274	1	95	-1.52818	0.451082	Fisher
HQ	10	random_bg6	1	274	0	110	0.272203	1	Fisher
HQ	10	random_bg7	1	274	4	117	-3.22767	0.0320404	Fisher
HQ	10	random_bg8	1	274	2	98	-2.48332	0.174673	Fisher
HQ	10	random_bg9	1	274	1	107	-1.35657	0.484984	Fisher
HQ	11	random_bg0	1	274	0	132	0.534149	1	Fisher
HQ	11	random_bg1	1	274	4	163	-2.7493	0.0699611	Fisher
HQ	11	random_bg2	1	274	5	124	-3.46576	0.0139877	Fisher
HQ	11	random_bg3	1	274	2	157	-1.80341	0.557269	Fisher
HQ	11	random_bg4	1	274	1	141	-0.958481	1	Fisher
HQ	11	random_bg5	1	274	0	96	0.0767572	1	Fisher
HQ	11	random_bg6	1	274	12	98	-5.06828	1.8601e-06	Fisher
HQ	11	random_bg7	1	274	0	121	0.409113	1	Fisher
HQ	11	random_bg8	1	274	4	96	-3.51307	0.0191742	Fisher
HQ	11	random_bg9	1	274	4	104	-3.39759	0.0236952	Fisher
HQ	12	random_bg0	5	270	6	126	-1.36257	0.187203	Fisher
HQ	12	random_bg1	5	270	24	143	-3.17998	2.36773e-07	Chi-square
HQ	12	random_bg2	5	270	3	126	-0.36257	0.714016	Fisher
HQ	12	random_bg3	5	270	26	133	-3.40004	1.47448e-08	Chi-square
HQ	12	random_bg4	5	270	11	131	-2.1809	0.00282103	Chi-square
HQ	12	random_bg5	5	270	3	93	-0.800691	0.43147	Fisher
HQ	12	random_bg6	5	270	21	89	-3.67147	1.05231e-09	Chi-square
HQ	12	random_bg7	5	270	3	118	-0.457207	0.704461	Fisher
HQ	12	random_bg8	5	270	1	99	0.874469	1	Fisher
HQ	12	random_bg9	5	270	4	104	-1.05445	0.276994	Fisher
HQ	13	random_bg0	17	258	0	132	4.16511	0.00352097	Chi-square
HQ	13	random_bg1	17	258	1	166	3.45128	0.00398572	Chi-square
HQ	13	random_bg2	17	258	1	128	3.07624	0.0140671	Chi-square
HQ	13	random_bg3	17	258	1	158	3.38002	0.00518337	Chi-square
HQ	13	random_bg4	17	258	5	137	0.85234	0.249418	Chi-square
HQ	13	random_bg5	17	258	0	96	3.70772	0.00869062	Fisher
HQ	13	random_bg6	17	258	1	109	2.84442	0.0268353	Chi-square
HQ	13	random_bg7	17	258	0	121	4.04008	0.00517996	Chi-square
HQ	13	random_bg8	17	258	2	98	1.69095	0.102501	Chi-square
HQ	13	random_bg9	17	258	0	108	3.87681	0.00457157	Fisher
LS	1	random_bg0	902	75	361	156	2.37771	2.58428e-30	Chi-square
LS	1	random_bg1	902	75	273	195	3.10274	2.89695e-54	Chi-square
LS	1	random_bg2	902	75	428	88	1.30613	3.28375e-08	Chi-square
LS	1	random_bg3	902	75	289	213	3.14795	1.70458e-57	Chi-square
LS	1	random_bg4	902	75	375	79	1.3412	3.30294e-08	Chi-square
LS	1	random_bg5	902	75	253	101	2.26338	3.27075e-23	Chi-square
LS	1	random_bg6	902	75	340	104	1.87921	1.1166e-16	Chi-square
LS	1	random_bg7	902	75	386	207	2.68919	2.76681e-42	Chi-square
LS	1	random_bg8	902	75	404	107	1.67142	1.22015e-13	Chi-square
LS	1	random_bg9	902	75	400	174	2.38725	9.45834e-32	Chi-square
LS	2	random_bg0	7	970	21	496	-2.55261	5.7334e-06	Chi-square
LS	2	random_bg1	7	970	3	465	0.161638	1	Fisher
LS	2	random_bg2	7	970	8	508	-1.1258	0.124411	Chi-square
LS	2	random_bg3	7	970	17	485	-2.28011	0.000119007	Chi-square
LS	2	random_bg4	7	970	9	445	-1.48675	0.0340389	Chi-square
LS	2	random_bg5	7	970	3	351	-0.244121	0.731091	Fisher
LS	2	random_bg6	7	970	1	443	1.67668	0.44746	Fisher
LS	2	random_bg7	7	970	37	556	-3.205	1.2906e-10	Chi-square
LS	2	random_bg8	7	970	10	501	-1.46775	0.0325142	Chi-square
LS	2	random_bg9	7	970	6	568	-0.549701	0.567514	Fisher
LS	3	random_bg0	0	977	1	516	-2.50529	0.346051	Fisher
LS	3	random_bg1	0	977	0	468	NA	NA	NA
LS	3	random_bg2	0	977	3	513	-3.73609	0.0411257	Fisher
LS	3	random_bg3	0	977	9	493	-5.23397	5.70019e-05	Fisher
LS	3	random_bg4	0	977	4	450	-4.28749	0.01004	Fisher
LS	3	random_bg5	0	977	0	354	NA	NA	NA
LS	3	random_bg6	0	977	0	444	NA	NA	NA
LS	3	random_bg7	0	977	5	588	-4.19149	0.0076068	Fisher
LS	3	random_bg8	0	977	0	511	NA	NA	NA
LS	3	random_bg9	0	977	10	564	-5.18444	4.58554e-05	Fisher
LS	4	random_bg0	0	977	15	502	-5.91417	8.74463e-08	Chi-square
LS	4	random_bg1	0	977	6	462	-4.78008	0.0011293	Fisher
LS	4	random_bg2	0	977	11	505	-5.47495	7.8328e-06	Fisher
LS	4	random_bg3	0	977	20	482	-6.37612	3.35213e-10	Chi-square
LS	4	random_bg4	0	977	15	439	-6.10743	2.82936e-08	Fisher
LS	4	random_bg5	0	977	33	321	-7.67037	4.29031e-22	Chi-square
LS	4	random_bg6	0	977	8	436	-5.25058	8.69642e-05	Fisher
LS	4	random_bg7	0	977	9	584	-4.98982	0.000150619	Fisher
LS	4	random_bg8	0	977	15	496	-5.9315	7.34659e-08	Chi-square
LS	4	random_bg9	0	977	23	551	-6.38032	2.90516e-10	Chi-square
LS	5	random_bg0	14	963	5	512	0.574035	0.444617	Chi-square
LS	5	random_bg1	14	963	38	430	-2.60377	1.7012e-10	Chi-square
LS	5	random_bg2	14	963	4	512	0.895963	0.268082	Chi-square
LS	5	random_bg3	14	963	5	497	0.531137	0.479835	Chi-square
LS	5	random_bg4	14	963	0	454	3.77398	0.0071961	Fisher
LS	5	random_bg5	14	963	7	347	-0.4726	0.481259	Chi-square
LS	5	random_bg6	14	963	7	437	-0.139903	0.835263	Chi-square
LS	5	random_bg7	14	963	0	593	4.15894	0.00341017	Chi-square
LS	5	random_bg8	14	963	2	509	1.88748	0.0643372	Chi-square
LS	5	random_bg9	14	963	3	571	1.46835	0.0964129	Chi-square
LS	6	random_bg0	15	962	66	451	-3.23041	7.56482e-20	Chi-square
LS	6	random_bg1	15	962	47	421	-2.83991	8.15196e-14	Chi-square
LS	6	random_bg2	15	962	40	476	-2.43011	1.32354e-09	Chi-square
LS	6	random_bg3	15	962	94	408	-3.88517	4.48818e-33	Chi-square
LS	6	random_bg4	15	962	34	420	-2.37622	8.2117e-09	Chi-square
LS	6	random_bg5	15	962	22	332	-2.08739	4.4673e-06	Chi-square
LS	6	random_bg6	15	962	40	404	-2.66672	1.29117e-11	Chi-square
LS	6	random_bg7	15	962	106	487	-3.80314	5.62556e-32	Chi-square
LS	6	random_bg8	15	962	18	493	-1.22748	0.013444	Chi-square
LS	6	random_bg9	15	962	51	523	-2.64476	4.39719e-12	Chi-square
LS	7	random_bg0	20	957	38	479	-1.92449	4.47001e-07	Chi-square
LS	7	random_bg1	20	957	33	435	-1.85997	2.18336e-06	Chi-square
LS	7	random_bg2	20	957	15	501	-0.518671	0.296337	Chi-square
LS	7	random_bg3	20	957	53	449	-2.4978	8.38332e-13	Chi-square
LS	7	random_bg4	20	957	15	439	-0.70926	0.151984	Chi-square
LS	7	random_bg5	20	957	13	341	-0.867259	0.0920189	Chi-square
LS	7	random_bg6	20	957	37	407	-2.12102	2.17646e-08	Chi-square
LS	7	random_bg7	20	957	21	572	-0.812893	0.0718774	Chi-square
LS	7	random_bg8	20	957	49	462	-2.34341	5.05088e-11	Chi-square
LS	7	random_bg9	20	957	34	540	-1.59109	5.79963e-05	Chi-square
LS	8	random_bg0	1	976	2	515	-1.92231	0.276233	Fisher
LS	8	random_bg1	1	976	27	441	-5.90099	2.61624e-13	Chi-square
LS	8	random_bg2	1	976	4	512	-2.93074	0.0513219	Fisher
LS	8	random_bg3	1	976	4	498	-2.97074	0.0480546	Fisher
LS	8	random_bg4	1	976	0	454	0.481623	1	Fisher
LS	8	random_bg5	1	976	12	342	-5.09785	1.07838e-06	Fisher
LS	8	random_bg6	1	976	0	444	0.449526	1	Fisher
LS	8	random_bg7	1	976	7	586	-3.54334	0.0057662	Fisher
LS	8	random_bg8	1	976	2	509	-1.93922	0.272657	Fisher
LS	8	random_bg9	1	976	3	571	-2.35835	0.146177	Fisher
LS	9	random_bg0	0	977	0	517	NA	NA	NA
LS	9	random_bg1	0	977	2	466	-3.38915	0.104744	Fisher
LS	9	random_bg2	0	977	0	516	NA	NA	NA
LS	9	random_bg3	0	977	0	502	NA	NA	NA
LS	9	random_bg4	0	977	0	454	NA	NA	NA
LS	9	random_bg5	0	977	0	354	NA	NA	NA
LS	9	random_bg6	0	977	0	444	NA	NA	NA
LS	9	random_bg7	0	977	0	593	NA	NA	NA
LS	9	random_bg8	0	977	0	511	NA	NA	NA
LS	9	random_bg9	0	977	0	574	NA	NA	NA
LS	11	random_bg0	0	977	1	516	-2.50529	0.346051	Fisher
LS	11	random_bg1	0	977	4	464	-4.24334	0.0109077	Fisher
LS	11	random_bg2	0	977	0	516	NA	NA	NA
LS	11	random_bg3	0	977	0	502	NA	NA	NA
LS	11	random_bg4	0	977	0	454	NA	NA	NA
LS	11	random_bg5	0	977	0	354	NA	NA	NA
LS	11	random_bg6	0	977	0	444	NA	NA	NA
LS	11	random_bg7	0	977	0	593	NA	NA	NA
LS	11	random_bg8	0	977	0	511	NA	NA	NA
LS	11	random_bg9	0	977	0	574	NA	NA	NA
LS	12	random_bg0	13	964	2	515	1.79598	0.0817543	Chi-square
LS	12	random_bg1	13	964	25	443	-2.06514	8.23019e-06	Chi-square
LS	12	random_bg2	13	964	3	513	1.2054	0.181199	Chi-square
LS	12	random_bg3	13	964	0	502	3.81423	0.0062852	Fisher
LS	12	random_bg4	13	964	1	453	2.61092	0.0472183	Fisher
LS	12	random_bg5	13	964	7	347	-0.581013	0.391435	Chi-square
LS	12	random_bg6	13	964	8	436	-0.444265	0.495059	Chi-square
LS	12	random_bg7	13	964	8	585	-0.0201568	0.975363	Chi-square
LS	12	random_bg8	13	964	3	508	1.19127	0.186669	Chi-square
LS	12	random_bg9	13	964	32	542	-2.1303	1.5217e-06	Chi-square
LS	13	random_bg0	5	972	5	512	-0.924813	0.328517	Fisher
LS	13	random_bg1	5	972	10	458	-2.08561	0.00923984	Fisher
LS	13	random_bg2	5	972	0	516	2.5465	0.170895	Fisher
LS	13	random_bg3	5	972	11	491	-2.12274	0.00311194	Chi-square
LS	13	random_bg4	5	972	1	453	1.22048	0.671244	Fisher
LS	13	random_bg5	5	972	4	350	-1.15167	0.257387	Fisher
LS	13	random_bg6	5	972	3	441	-0.403212	0.710631	Fisher
LS	13	random_bg7	5	972	14	579	-2.23282	0.00115952	Chi-square
LS	13	random_bg8	5	972	8	503	-1.62847	0.0729813	Fisher
LS	13	random_bg9	5	972	12	562	-2.05342	0.00393406	Chi-square

### Sheet: TableS13
Dataset	Number_of_TM_segments	Set	Inside	Membrane	Outside
HQ	1	PSR	19	12	158
HQ	1	all_PSG_residues	6872	1178	22578
HQ	1	random_PSG0	33	8	92
HQ	1	random_PSG1	52	10	137
HQ	1	random_PSG2	46	9	117
HQ	1	random_PSG3	44	11	104
HQ	1	random_PSG4	42	7	100
HQ	1	random_PSG5	39	8	104
HQ	1	random_PSG6	42	8	112
HQ	1	random_PSG7	47	7	98
HQ	1	random_PSG8	48	8	130
HQ	1	random_PSG9	47	6	112
HQ	2	PSR	5	1	14
HQ	2	all_PSG_residues	1390	387	2200
HQ	2	random_PSG0	13	7	22
HQ	2	random_PSG1	9	3	5
HQ	2	random_PSG2	4	1	10
HQ	2	random_PSG3	7	1	6
HQ	2	random_PSG4	10	5	14
HQ	2	random_PSG5	6	4	8
HQ	2	random_PSG6	11	2	7
HQ	2	random_PSG7	10	4	11
HQ	2	random_PSG8	11	3	5
HQ	2	random_PSG9	19	4	21
HQ	3	PSR	1	1	0
HQ	3	all_PSG_residues	207	53	73
HQ	3	random_PSG0	1	0	0
HQ	3	random_PSG1	3	0	1
HQ	3	random_PSG2	2	1	1
HQ	3	random_PSG3	1	1	0
HQ	3	random_PSG4	1	0	1
HQ	3	random_PSG5	1	0	0
HQ	3	random_PSG6	1	0	0
HQ	3	random_PSG7	1	0	0
HQ	3	random_PSG8	2	0	0
HQ	3	random_PSG9	0	1	0
HQ	4	PSR	11	9	41
HQ	4	all_PSG_residues	988	1007	661
HQ	4	random_PSG0	11	14	7
HQ	4	random_PSG1	13	8	9
HQ	4	random_PSG2	13	12	6
HQ	4	random_PSG3	10	6	4
HQ	4	random_PSG4	6	4	7
HQ	4	random_PSG5	16	11	13
HQ	4	random_PSG6	11	29	20
HQ	4	random_PSG7	11	20	15
HQ	4	random_PSG8	12	4	10
HQ	4	random_PSG9	7	10	6
HQ	5	PSR	3	0	0
HQ	5	all_PSG_residues	1028	185	795
HQ	5	random_PSG0	0	0	3
HQ	5	random_PSG1	2	0	1
HQ	5	random_PSG2	5	3	6
HQ	5	random_PSG3	3	0	0
HQ	5	random_PSG4	2	3	3
HQ	5	random_PSG5	3	1	4
HQ	5	random_PSG6	1	1	1
HQ	5	random_PSG7	2	0	2
HQ	5	random_PSG8	1	0	1
HQ	5	random_PSG9	1	3	0
HQ	6	PSR	1	0	9
HQ	6	all_PSG_residues	301	378	595
HQ	6	random_PSG0	1	1	1
HQ	6	random_PSG1	1	2	1
HQ	6	random_PSG2	4	6	7
HQ	6	random_PSG3	2	1	4
HQ	6	random_PSG4	0	3	1
HQ	6	random_PSG5	2	2	1
HQ	6	random_PSG6	1	2	5
HQ	6	random_PSG7	3	6	11
HQ	6	random_PSG8	1	2	0
HQ	6	random_PSG9	0	1	3
HQ	7	PSR	5	5	13
HQ	7	all_PSG_residues	848	1522	1662
HQ	7	random_PSG0	13	32	5
HQ	7	random_PSG1	9	19	13
HQ	7	random_PSG2	2	17	3
HQ	7	random_PSG3	5	13	3
HQ	7	random_PSG4	8	6	7
HQ	7	random_PSG5	3	5	6
HQ	7	random_PSG6	7	11	9
HQ	7	random_PSG7	11	22	12
HQ	7	random_PSG8	2	9	6
HQ	7	random_PSG9	3	5	8
HQ	8	PSR	2	0	1
HQ	8	all_PSG_residues	714	334	529
HQ	8	random_PSG0	9	2	2
HQ	8	random_PSG1	6	0	1
HQ	8	random_PSG2	8	4	3
HQ	8	random_PSG3	5	1	1
HQ	8	random_PSG4	1	0	2
HQ	8	random_PSG5	2	1	1
HQ	8	random_PSG6	1	1	1
HQ	8	random_PSG7	1	0	1
HQ	8	random_PSG8	5	2	1
HQ	8	random_PSG9	3	0	3
HQ	10	PSR	1	0	0
HQ	10	all_PSG_residues	145	220	341
HQ	10	random_PSG0	8	9	21
HQ	10	random_PSG1	1	2	3
HQ	10	random_PSG2	0	0	1
HQ	10	random_PSG3	1	0	1
HQ	10	random_PSG4	1	1	0
HQ	10	random_PSG5	0	1	1
HQ	10	random_PSG6	1	2	0
HQ	10	random_PSG7	0	1	0
HQ	10	random_PSG8	4	3	3
HQ	10	random_PSG9	1	0	0
HQ	11	PSR	1	0	0
HQ	11	all_PSG_residues	758	238	386
HQ	11	random_PSG0	2	0	2
HQ	11	random_PSG1	0	1	0
HQ	11	random_PSG2	0	1	0
HQ	11	random_PSG3	1	0	0
HQ	11	random_PSG4	3	1	1
HQ	11	random_PSG5	0	1	0
HQ	11	random_PSG6	0	0	1
HQ	11	random_PSG7	1	1	0
HQ	11	random_PSG8	2	0	0
HQ	11	random_PSG9	0	0	1
HQ	12	PSR	6	4	0
HQ	12	all_PSG_residues	956	1204	734
HQ	12	random_PSG0	4	4	3
HQ	12	random_PSG1	7	3	2
HQ	12	random_PSG2	1	3	3
HQ	12	random_PSG3	4	4	2
HQ	12	random_PSG4	7	7	3
HQ	12	random_PSG5	1	4	2
HQ	12	random_PSG6	5	10	4
HQ	12	random_PSG7	8	5	12
HQ	12	random_PSG8	10	26	9
HQ	12	random_PSG9	2	4	3
HQ	13+	PSR	2	3	14
HQ	13+	all_PSG_residues	3575	1684	1376
HQ	13+	random_PSG0	7	4	2
HQ	13+	random_PSG1	12	7	5
HQ	13+	random_PSG2	6	1	3
HQ	13+	random_PSG3	8	5	5
HQ	13+	random_PSG4	7	1	2
HQ	13+	random_PSG5	6	6	4
HQ	13+	random_PSG6	3	3	0
HQ	13+	random_PSG7	7	0	2
HQ	13+	random_PSG8	12	6	1
HQ	13+	random_PSG9	2	4	2
LS	1	PSR	40	0	1063
LS	1	all_PSG_residues	30431	4357	84068
LS	1	random_PSG0	193	46	540
LS	1	random_PSG1	145	43	527
LS	1	random_PSG2	175	40	512
LS	1	random_PSG3	194	33	588
LS	1	random_PSG4	189	29	525
LS	1	random_PSG5	145	33	475
LS	1	random_PSG6	222	53	557
LS	1	random_PSG7	166	34	586
LS	1	random_PSG8	182	41	565
LS	1	random_PSG9	188	36	504
LS	2	PSR	7	1	6
LS	2	all_PSG_residues	1139	188	3174
LS	2	random_PSG0	5	1	6
LS	2	random_PSG1	16	0	18
LS	2	random_PSG2	11	1	9
LS	2	random_PSG3	12	1	8
LS	2	random_PSG4	5	2	13
LS	2	random_PSG5	4	2	19
LS	2	random_PSG6	2	1	18
LS	2	random_PSG7	9	2	12
LS	2	random_PSG8	5	2	4
LS	2	random_PSG9	12	0	17
LS	4	PSR	7	6	7
LS	4	all_PSG_residues	1433	281	624
LS	4	random_PSG0	13	3	8
LS	4	random_PSG1	10	0	2
LS	4	random_PSG2	15	3	5
LS	4	random_PSG3	8	2	7
LS	4	random_PSG4	9	2	6
LS	4	random_PSG5	8	2	1
LS	4	random_PSG6	17	8	4
LS	4	random_PSG7	11	3	3
LS	4	random_PSG8	4	0	2
LS	4	random_PSG9	11	3	9
LS	5	PSR	1	0	13
LS	5	all_PSG_residues	1415	301	1627
LS	5	random_PSG0	6	0	10
LS	5	random_PSG1	2	1	4
LS	5	random_PSG2	2	2	3
LS	5	random_PSG3	2	0	2
LS	5	random_PSG4	4	3	3
LS	5	random_PSG5	12	1	3
LS	5	random_PSG6	5	3	3
LS	5	random_PSG7	6	1	3
LS	5	random_PSG8	0	0	3
LS	5	random_PSG9	0	0	3
LS	6	PSR	8	3	3
LS	6	all_PSG_residues	3999	862	726
LS	6	random_PSG0	24	9	11
LS	6	random_PSG1	13	4	9
LS	6	random_PSG2	8	4	2
LS	6	random_PSG3	7	1	3
LS	6	random_PSG4	7	2	4
LS	6	random_PSG5	15	2	7
LS	6	random_PSG6	14	6	4
LS	6	random_PSG7	10	2	7
LS	6	random_PSG8	17	8	15
LS	6	random_PSG9	11	4	5
LS	7	PSR	3	0	18
LS	7	all_PSG_residues	888	739	1398
LS	7	random_PSG0	6	2	5
LS	7	random_PSG1	8	4	12
LS	7	random_PSG2	4	1	2
LS	7	random_PSG3	4	3	8
LS	7	random_PSG4	5	3	10
LS	7	random_PSG5	8	9	6
LS	7	random_PSG6	12	10	14
LS	7	random_PSG7	7	1	12
LS	7	random_PSG8	15	7	5
LS	7	random_PSG9	9	6	11
LS	8	PSR	3	0	1
LS	8	all_PSG_residues	564	339	218
LS	8	random_PSG0	4	3	0
LS	8	random_PSG1	9	2	0
LS	8	random_PSG2	2	4	5
LS	8	random_PSG3	0	1	1
LS	8	random_PSG4	4	5	3
LS	8	random_PSG5	5	5	0
LS	8	random_PSG6	8	6	3
LS	8	random_PSG7	1	1	0
LS	8	random_PSG8	1	1	0
LS	8	random_PSG9	1	4	2
LS	12	PSR	7	0	6
LS	12	all_PSG_residues	854	895	524
LS	12	random_PSG0	3	5	4
LS	12	random_PSG1	34	21	14
LS	12	random_PSG2	11	13	9
LS	12	random_PSG3	5	5	8
LS	12	random_PSG4	7	6	0
LS	12	random_PSG5	3	3	0
LS	12	random_PSG6	13	15	8
LS	12	random_PSG7	4	3	1
LS	12	random_PSG8	7	7	1
LS	12	random_PSG9	5	9	6
LS	13+	PSR	1	0	5
LS	13+	all_PSG_residues	1846	787	1065
LS	13+	random_PSG0	5	3	6
LS	13+	random_PSG1	8	3	2
LS	13+	random_PSG2	5	5	2
LS	13+	random_PSG3	2	1	0
LS	13+	random_PSG4	5	6	1
LS	13+	random_PSG5	4	0	1
LS	13+	random_PSG6	6	2	5
LS	13+	random_PSG7	2	0	2
LS	13+	random_PSG8	20	4	2
LS	13+	random_PSG9	4	2	0

### Sheet: TableS14
Dataset	TM_segment	bgset	out_PSR	not_out_PSR	out_control	not_out_control	logodds	p	test
HQ	1	random_PSG0	158	31	92	41	1.18357	0.00222164	Chi-square
HQ	1	random_PSG1	158	31	137	62	1.20575	0.000667292	Chi-square
HQ	1	random_PSG2	158	31	117	55	1.26058	0.000521677	Chi-square
HQ	1	random_PSG3	158	31	104	55	1.4305	8.90682e-05	Chi-square
HQ	1	random_PSG4	158	31	100	49	1.32044	0.000400358	Chi-square
HQ	1	random_PSG5	158	31	104	47	1.20373	0.00133511	Chi-square
HQ	1	random_PSG6	158	31	112	50	1.18609	0.00134646	Chi-square
HQ	1	random_PSG7	158	31	98	54	1.48976	4.95509e-05	Chi-square
HQ	1	random_PSG8	158	31	130	56	1.13457	0.00166834	Chi-square
HQ	1	random_PSG9	158	31	112	53	1.27015	0.000524325	Chi-square
HQ	2	random_PSG0	14	6	22	20	1.08489	0.18876	Chi-square
HQ	2	random_PSG1	14	6	5	12	2.48543	0.0138297	Chi-square
HQ	2	random_PSG2	14	6	10	5	0.222392	1	Fisher
HQ	2	random_PSG3	14	6	6	8	1.63743	0.113493	Chi-square
HQ	2	random_PSG4	14	6	14	15	1.32193	0.130964	Chi-square
HQ	2	random_PSG5	14	6	8	10	1.54432	0.111126	Chi-square
HQ	2	random_PSG6	14	6	7	13	2.11548	0.0266664	Chi-square
HQ	2	random_PSG7	14	6	11	14	1.57032	0.0811359	Chi-square
HQ	2	random_PSG8	14	6	5	14	2.70782	0.00637045	Chi-square
HQ	2	random_PSG9	14	6	21	23	1.35364	0.0970963	Chi-square
HQ	3	random_PSG0	0	2	0	1
HQ	3	random_PSG1	0	2	1	3	-1.09954	1	Fisher
HQ	3	random_PSG2	0	2	1	3	-1.09954	1	Fisher
HQ	3	random_PSG3	0	2	0	2
HQ	3	random_PSG4	0	2	1	1	-2.32193	1	Fisher
HQ	3	random_PSG5	0	2	0	1
HQ	3	random_PSG6	0	2	0	1
HQ	3	random_PSG7	0	2	0	1
HQ	3	random_PSG8	0	2	0	2
HQ	3	random_PSG9	0	2	0	1
HQ	4	random_PSG0	41	20	7	25	2.87213	3.23293e-05	Chi-square
HQ	4	random_PSG1	41	20	9	21	2.25802	0.000796473	Chi-square
HQ	4	random_PSG2	41	20	6	25	3.09452	1.42147e-05	Chi-square
HQ	4	random_PSG3	41	20	4	16	3.03562	0.000226502	Chi-square
HQ	4	random_PSG4	41	20	7	10	1.5502	0.0510126	Chi-square
HQ	4	random_PSG5	41	20	13	27	2.09007	0.000624812	Chi-square
HQ	4	random_PSG6	41	20	20	40	2.03562	0.000193945	Chi-square
HQ	4	random_PSG7	41	20	15	31	2.08293	0.000388113	Chi-square
HQ	4	random_PSG8	41	20	10	16	1.7137	0.0126845	Chi-square
HQ	4	random_PSG9	41	20	6	17	2.53812	0.000710204	Chi-square
HQ	5	random_PSG0	0	3	3	0	-5.61471	0.1	Fisher
HQ	5	random_PSG1	0	3	1	2	-2.07039	1	Fisher
HQ	5	random_PSG2	0	3	6	8	-2.42033	0.514706	Fisher
HQ	5	random_PSG3	0	3	0	3
HQ	5	random_PSG4	0	3	3	5	-2.15528	0.490909	Fisher
HQ	5	random_PSG5	0	3	4	4	-2.80735	0.236364	Fisher
HQ	5	random_PSG6	0	3	1	2	-2.07039	1	Fisher
HQ	5	random_PSG7	0	3	2	2	-2.80735	0.428571	Fisher
HQ	5	random_PSG8	0	3	1	1	-2.80735	0.4	Fisher
HQ	5	random_PSG9	0	3	0	4
HQ	6	random_PSG0	9	1	1	2	4.16993	0.108392	Fisher
HQ	6	random_PSG1	9	1	1	3	4.75489	0.040959	Fisher
HQ	6	random_PSG2	9	1	7	10	3.6845	0.0183184	Fisher
HQ	6	random_PSG3	9	1	4	3	2.75489	0.25	Fisher
HQ	6	random_PSG4	9	1	1	3	4.75489	0.040959	Fisher
HQ	6	random_PSG5	9	1	1	4	5.16993	0.016983	Fisher
HQ	6	random_PSG6	9	1	5	3	2.43296	0.27451	Fisher
HQ	6	random_PSG7	9	1	11	9	2.88042	0.100761	Fisher
HQ	6	random_PSG8	9	1	0	3	5.47032	0.013986	Fisher
HQ	6	random_PSG9	9	1	3	1	1.58496	0.505495	Fisher
HQ	7	random_PSG0	13	10	5	45	3.54844	1.83569e-05	Chi-square
HQ	7	random_PSG1	13	10	13	28	1.48543	0.0524504	Chi-square
HQ	7	random_PSG2	13	10	3	19	3.04148	0.00266263	Chi-square
HQ	7	random_PSG3	13	10	3	18	2.96347	0.00362585	Chi-square
HQ	7	random_PSG4	13	10	7	14	1.37851	0.122844	Chi-square
HQ	7	random_PSG5	13	10	6	8	0.793549	0.419946	Chi-square
HQ	7	random_PSG6	13	10	9	18	1.37851	0.0997002	Chi-square
HQ	7	random_PSG7	13	10	12	33	1.83794	0.0157061	Chi-square
HQ	7	random_PSG8	13	10	6	11	1.25298	0.18384	Chi-square
HQ	7	random_PSG9	13	10	8	8	0.378512	0.687788	Chi-square
HQ	8	random_PSG0	1	2	2	11	1.45943	0.489286	Fisher
HQ	8	random_PSG1	1	2	1	6	1.58496	1	Fisher
HQ	8	random_PSG2	1	2	3	12	1	1	Fisher
HQ	8	random_PSG3	1	2	1	6	1.58496	1	Fisher
HQ	8	random_PSG4	1	2	2	1	-2	1	Fisher
HQ	8	random_PSG5	1	2	1	3	0.584963	1	Fisher
HQ	8	random_PSG6	1	2	1	2	0	1	Fisher
HQ	8	random_PSG7	1	2	1	1	-1	1	Fisher
HQ	8	random_PSG8	1	2	1	7	1.80735	0.490909	Fisher
HQ	8	random_PSG9	1	2	3	3	-1	1	Fisher
HQ	10	random_PSG0	0	1	21	17	-1.88194	0.461538	Fisher
HQ	10	random_PSG1	0	1	3	3	-1.58496	1	Fisher
HQ	10	random_PSG2	0	1	1	0	-3.16993	1	Fisher
HQ	10	random_PSG3	0	1	1	1	-1.58496	1	Fisher
HQ	10	random_PSG4	0	1	0	2
HQ	10	random_PSG5	0	1	1	1	-1.58496	1	Fisher
HQ	10	random_PSG6	0	1	0	3
HQ	10	random_PSG7	0	1	0	1
HQ	10	random_PSG8	0	1	3	7	-0.485427	1	Fisher
HQ	10	random_PSG9	0	1	0	1
HQ	11	random_PSG0	0	1	2	2	-1.58496	1	Fisher
HQ	11	random_PSG1	0	1	0	1
HQ	11	random_PSG2	0	1	0	1
HQ	11	random_PSG3	0	1	0	1
HQ	11	random_PSG4	0	1	1	4	0	1	Fisher
HQ	11	random_PSG5	0	1	0	1
HQ	11	random_PSG6	0	1	1	0	-3.16993	1	Fisher
HQ	11	random_PSG7	0	1	0	2
HQ	11	random_PSG8	0	1	0	2
HQ	11	random_PSG9	0	1	1	0	-3.16993	1	Fisher
HQ	12	random_PSG0	0	10	3	8	-3.11221	0.214286	Fisher
HQ	12	random_PSG1	0	10	2	10	-2.32193	0.480519	Fisher
HQ	12	random_PSG2	0	10	3	4	-4.02975	0.0514706	Fisher
HQ	12	random_PSG3	0	10	2	8	-2.62678	0.473684	Fisher
HQ	12	random_PSG4	0	10	3	14	-2.34169	0.273504	Fisher
HQ	12	random_PSG5	0	10	2	5	-3.25481	0.154412	Fisher
HQ	12	random_PSG6	0	10	4	15	-2.60805	0.268031	Fisher
HQ	12	random_PSG7	0	10	12	13	-4.28129	0.0069421	Fisher
HQ	12	random_PSG8	0	10	9	36	-2.45042	0.186113	Fisher
HQ	12	random_PSG9	0	10	3	6	-3.49923	0.0866873	Fisher
HQ	13+	random_PSG0	14	5	2	11	3.94486	0.00119768	Chi-square
HQ	13+	random_PSG1	14	5	5	19	3.41143	0.000528924	Chi-square
HQ	13+	random_PSG2	14	5	3	7	2.70782	0.0459737	Fisher
HQ	13+	random_PSG3	14	5	5	13	2.86394	0.0052322	Chi-square
HQ	13+	random_PSG4	14	5	2	8	3.48543	0.0161205	Fisher
HQ	13+	random_PSG5	14	5	4	12	3.07039	0.00409475	Chi-square
HQ	13+	random_PSG6	14	5	0	6	5.09899	0.0026087	Fisher
HQ	13+	random_PSG7	14	5	2	7	3.29278	0.016595	Fisher
HQ	13+	random_PSG8	14	5	1	18	5.65535	1.6e-05	Chi-square
HQ	13+	random_PSG9	14	5	2	6	3.07039	0.0332219	Fisher
LS	1	random_PSG0	1063	40	540	239	3.55605	1.6723e-59	Chi-square
LS	1	random_PSG1	1063	40	527	188	3.24493	4.1671e-46	Chi-square
LS	1	random_PSG2	1063	40	512	215	3.48019	1.94337e-55	Chi-square
LS	1	random_PSG3	1063	40	588	227	3.35887	7.43353e-52	Chi-square
LS	1	random_PSG4	1063	40	525	218	3.46401	4.88279e-55	Chi-square
LS	1	random_PSG5	1063	40	475	178	3.31595	9.78461e-48	Chi-square
LS	1	random_PSG6	1063	40	557	275	3.71375	1.69846e-67	Chi-square
LS	1	random_PSG7	1063	40	586	200	3.1811	9.44232e-45	Chi-square
LS	1	random_PSG8	1063	40	565	223	3.39079	9.37779e-53	Chi-square
LS	1	random_PSG9	1063	40	504	224	3.56207	6.82654e-59	Chi-square
LS	2	random_PSG0	6	8	6	6	-0.415037	0.715697	Chi-square
LS	2	random_PSG1	6	8	18	16	-0.584963	0.525358	Chi-square
LS	2	random_PSG2	6	8	9	12	0	1	Chi-square
LS	2	random_PSG3	6	8	8	13	0.285402	0.77816	Chi-square
LS	2	random_PSG4	6	8	13	7	-1.30812	0.200628	Chi-square
LS	2	random_PSG5	6	8	19	6	-2.078	0.0384738	Chi-square
LS	2	random_PSG6	6	8	18	3	-3	0.011477	Fisher
LS	2	random_PSG7	6	8	12	11	-0.540568	0.58239	Chi-square
LS	2	random_PSG8	6	8	4	7	0.392317	1	Fisher
LS	2	random_PSG9	6	8	17	12	-0.917538	0.331489	Chi-square
LS	4	random_PSG0	7	13	8	16	0.106915	0.907548	Chi-square
LS	4	random_PSG1	7	13	2	10	1.42884	0.422375	Fisher
LS	4	random_PSG2	7	13	5	18	0.954912	0.333558	Chi-square
LS	4	random_PSG3	7	13	7	10	-0.378512	0.699454	Chi-square
LS	4	random_PSG4	7	13	6	11	-0.0186157	0.9851	Chi-square
LS	4	random_PSG5	7	13	1	10	2.42884	0.20281	Fisher
LS	4	random_PSG6	7	13	4	25	1.75077	0.0964578	Fisher
LS	4	random_PSG7	7	13	3	14	1.32931	0.287603	Fisher
LS	4	random_PSG8	7	13	2	4	0.106915	1	Fisher
LS	4	random_PSG9	7	13	9	14	-0.255655	0.779868	Chi-square
LS	5	random_PSG0	13	1	10	6	2.96347	0.085977	Fisher
LS	5	random_PSG1	13	1	4	3	3.2854	0.0877193	Fisher
LS	5	random_PSG2	13	1	3	4	4.11548	0.0251118	Fisher
LS	5	random_PSG3	13	1	2	2	3.70044	0.107843	Fisher
LS	5	random_PSG4	13	1	3	7	4.92283	0.00234544	Fisher
LS	5	random_PSG5	13	1	3	13	5.81592	4.92801e-05	Chi-square
LS	5	random_PSG6	13	1	3	8	5.11548	0.00213757	Fisher
LS	5	random_PSG7	13	1	3	7	4.92283	0.00234544	Fisher
LS	5	random_PSG8	13	1	3	0	0.36257	1	Fisher
LS	5	random_PSG9	13	1	3	0	0.36257	1	Fisher
LS	6	random_PSG0	3	11	11	33	-0.289507	1	Fisher
LS	6	random_PSG1	3	11	9	17	-0.956931	0.484369	Fisher
LS	6	random_PSG2	3	11	2	12	0.710493	1	Fisher
LS	6	random_PSG3	3	11	3	8	-0.459432	1	Fisher
LS	6	random_PSG4	3	11	4	9	-0.704544	0.677617	Fisher
LS	6	random_PSG5	3	11	7	17	-0.594361	0.714997	Fisher
LS	6	random_PSG6	3	11	4	20	0.447459	1	Fisher
LS	6	random_PSG7	3	11	7	12	-1.09686	0.45508	Fisher
LS	6	random_PSG8	3	11	15	25	-1.1375	0.338694	Fisher
LS	6	random_PSG9	3	11	5	15	-0.289507	1	Fisher
LS	7	random_PSG0	18	3	5	8	3.26303	0.00776189	Fisher
LS	7	random_PSG1	18	3	12	12	2.58496	0.0112299	Chi-square
LS	7	random_PSG2	18	3	2	5	3.90689	0.0094659	Fisher
LS	7	random_PSG3	18	3	8	7	2.39232	0.0581449	Fisher
LS	7	random_PSG4	18	3	10	8	2.26303	0.0369344	Chi-square
LS	7	random_PSG5	18	3	6	17	4.08746	7.26091e-05	Chi-square
LS	7	random_PSG6	18	3	14	22	3.23704	0.000588965	Chi-square
LS	7	random_PSG7	18	3	12	8	2	0.0632369	Chi-square
LS	7	random_PSG8	18	3	5	22	4.72247	3.78303e-06	Chi-square
LS	7	random_PSG9	18	3	11	15	3.03242	0.00233885	Chi-square
LS	8	random_PSG0	1	3	0	7	2.6845	0.363636	Fisher
LS	8	random_PSG1	1	3	0	11	3.30117	0.266667	Fisher
LS	8	random_PSG2	1	3	5	6	-1.32193	0.604396	Fisher
LS	8	random_PSG3	1	3	1	1	-1.58496	1	Fisher
LS	8	random_PSG4	1	3	3	9	0	1	Fisher
LS	8	random_PSG5	1	3	0	10	3.16993	0.285714	Fisher
LS	8	random_PSG6	1	3	3	14	0.63743	1	Fisher
LS	8	random_PSG7	1	3	0	2	1.09954	1	Fisher
LS	8	random_PSG8	1	3	0	2	1.09954	1	Fisher
LS	8	random_PSG9	1	3	2	5	-0.263034	1	Fisher
LS	12	random_PSG0	6	7	4	8	0.777608	0.688168	Fisher
LS	12	random_PSG1	6	7	14	55	1.75161	0.0740897	Fisher
LS	12	random_PSG2	6	7	9	24	1.19265	0.298504	Fisher
LS	12	random_PSG3	6	7	8	10	0.0995357	0.924813	Chi-square
LS	12	random_PSG4	6	7	0	13	4.54844	0.0149068	Fisher
LS	12	random_PSG5	6	7	0	6	3.49399	0.109281	Fisher
LS	12	random_PSG6	6	7	8	28	1.58496	0.152361	Fisher
LS	12	random_PSG7	6	7	1	7	2.58496	0.173581	Fisher
LS	12	random_PSG8	6	7	1	14	3.58496	0.0286232	Fisher
LS	12	random_PSG9	6	7	6	14	1	0.464973	Fisher
LS	13+	random_PSG0	5	1	6	8	2.73697	0.157121	Fisher
LS	13+	random_PSG1	5	1	2	11	4.78136	0.00954592	Fisher
LS	13+	random_PSG2	5	1	2	10	4.64386	0.0128205	Fisher
LS	13+	random_PSG3	5	1	0	3	4.68182	0.047619	Fisher
LS	13+	random_PSG4	5	1	1	11	5.78136	0.00393234	Fisher
LS	13+	random_PSG5	5	1	1	4	4.32193	0.0800866	Fisher
LS	13+	random_PSG6	5	1	5	8	3	0.140867	Fisher
LS	13+	random_PSG7	5	1	2	2	2.32193	0.5	Fisher
LS	13+	random_PSG8	5	1	2	24	5.90689	0.000587072	Fisher
LS	13+	random_PSG9	5	1	0	6	5.57491	0.0151515	Fisher
