## Supplementary Material 7 for "Positive selection tends to act on exposed extracellular regions and delineate interaction modules targeted by pathogens"

### Sheet: Summary
Table	Content
TableS15	Enrichment of PSRs in PFAM domains, intrinsically disordered regions, and low-complexity regions. Contingency-table statistics comparing the occurrence of PSRs and matched controls within annotated protein features. Log2 odds ratios, P values, and the statistical test used for each comparison are reported.
TableS16	PFAM domains containing PSRs. PFAM domains containing one or more PSRs in the analyzed proteins, with the number of PSRs occurring within each domain and the number of unique proteins containing PSRs in that domain.

### Sheet: TableS15
Dataset	Feature	Control_type	Control_set	Replicate	PSR_in_feature	PSR_not_in_feature	Control_in_feature	Control_not_in_feature	log2_odds_ratio	P_value	Test
HQ	PFAM_domain	random_bg	random_bg0	0	498	424	467	455	0.194525	0.148349	Chi-square
HQ	PFAM_domain	random_bg	random_bg1	1	498	424	487	435	0.0691751	0.607587	Chi-square
HQ	PFAM_domain	random_bg	random_bg2	2	498	424	517	405	-0.120161	0.373759	Chi-square
HQ	PFAM_domain	random_bg	random_bg3	3	498	424	488	434	0.0628954	0.640591	Chi-square
HQ	PFAM_domain	random_bg	random_bg4	4	498	424	522	400	-0.151968	0.260945	Chi-square
HQ	PFAM_domain	random_bg	random_bg5	5	498	424	430	492	0.426403	0.00153945	Chi-square
HQ	PFAM_domain	random_bg	random_bg6	6	498	424	502	420	-0.0252166	0.851685	Chi-square
HQ	PFAM_domain	random_bg	random_bg7	7	498	424	505	417	-0.0441545	0.74345	Chi-square
HQ	PFAM_domain	random_bg	random_bg8	8	498	424	429	493	0.432691	0.00131038	Chi-square
HQ	PFAM_domain	random_bg	random_bg9	9	498	424	459	463	0.2446	0.0691067	Chi-square
HQ	PFAM_domain	random_PSG	random_PSG0	0	498	424	481	441	0.106823	0.427611	Chi-square
HQ	PFAM_domain	random_PSG	random_PSG1	1	498	424	465	457	0.207045	0.12393	Chi-square
HQ	PFAM_domain	random_PSG	random_PSG2	2	498	424	484	438	0.0880053	0.513479	Chi-square
HQ	PFAM_domain	random_PSG	random_PSG3	3	498	424	534	388	-0.228702	0.0912675	Chi-square
HQ	PFAM_domain	random_PSG	random_PSG4	4	498	424	470	452	0.175743	0.191649	Chi-square
HQ	PFAM_domain	random_PSG	random_PSG5	5	498	424	466	456	0.200785	0.135716	Chi-square
HQ	PFAM_domain	random_PSG	random_PSG6	6	498	424	531	391	-0.209462	0.121762	Chi-square
HQ	PFAM_domain	random_PSG	random_PSG7	7	498	424	494	428	0.0251812	0.851788	Chi-square
HQ	PFAM_domain	random_PSG	random_PSG8	8	498	424	454	468	0.275898	0.0403283	Chi-square
HQ	PFAM_domain	random_PSG	random_PSG9	9	498	424	464	458	0.213304	0.112959	Chi-square
HQ	IDR	random_bg	random_bg0	0	268	654	289	633	-0.155922	0.286839	Chi-square
HQ	IDR	random_bg	random_bg1	1	268	654	249	673	0.147403	0.324605	Chi-square
HQ	IDR	random_bg	random_bg2	2	268	654	248	674	0.155351	0.299505	Chi-square
HQ	IDR	random_bg	random_bg3	3	268	654	268	654	0	1	Chi-square
HQ	IDR	random_bg	random_bg4	4	268	654	251	671	0.131568	0.378689	Chi-square
HQ	IDR	random_bg	random_bg5	5	268	654	238	684	0.235977	0.117427	Chi-square
HQ	IDR	random_bg	random_bg6	6	268	654	231	691	0.293735	0.0524508	Chi-square
HQ	IDR	random_bg	random_bg7	7	268	654	289	633	-0.155922	0.286839	Chi-square
HQ	IDR	random_bg	random_bg8	8	268	654	319	603	-0.368456	0.0107861	Chi-square
HQ	IDR	random_bg	random_bg9	9	268	654	291	631	-0.170437	0.243883	Chi-square
HQ	IDR	random_PSG	random_PSG0	0	268	654	287	635	-0.141352	0.33473	Chi-square
HQ	IDR	random_PSG	random_PSG1	1	268	654	326	596	-0.416617	0.00384733	Chi-square
HQ	IDR	random_PSG	random_PSG2	2	268	654	320	602	-0.375366	0.00936686	Chi-square
HQ	IDR	random_PSG	random_PSG3	3	268	654	264	658	0.030492	0.837105	Chi-square
HQ	IDR	random_PSG	random_PSG4	4	268	654	282	640	-0.104681	0.476079	Chi-square
HQ	IDR	random_PSG	random_PSG5	5	268	654	284	638	-0.119392	0.415886	Chi-square
HQ	IDR	random_PSG	random_PSG6	6	268	654	265	657	0.0228434	0.877521	Chi-square
HQ	IDR	random_PSG	random_PSG7	7	268	654	336	586	-0.484618	0.000740531	Chi-square
HQ	IDR	random_PSG	random_PSG8	8	268	654	309	613	-0.298777	0.0394798	Chi-square
HQ	IDR	random_PSG	random_PSG9	9	268	654	272	650	-0.0302246	0.837811	Chi-square
HQ	low_complexity	random_bg	random_bg0	0	59	863	64	858	-0.12574	0.640738	Chi-square
HQ	low_complexity	random_bg	random_bg1	1	59	863	65	857	-0.14979	0.576912	Chi-square
HQ	low_complexity	random_bg	random_bg2	2	59	863	71	851	-0.287305	0.274986	Chi-square
HQ	low_complexity	random_bg	random_bg3	3	59	863	80	842	-0.474825	0.0639712	Chi-square
HQ	low_complexity	random_bg	random_bg4	4	59	863	74	848	-0.352107	0.176929	Chi-square
HQ	low_complexity	random_bg	random_bg5	5	59	863	85	837	-0.570881	0.0240352	Chi-square
HQ	low_complexity	random_bg	random_bg6	6	59	863	93	829	-0.714504	0.00398974	Chi-square
HQ	low_complexity	random_bg	random_bg7	7	59	863	90	832	-0.661987	0.00807563	Chi-square
HQ	low_complexity	random_bg	random_bg8	8	59	863	96	826	-0.765538	0.00190096	Chi-square
HQ	low_complexity	random_bg	random_bg9	9	59	863	88	834	-0.626102	0.0126553	Chi-square
HQ	low_complexity	random_PSG	random_PSG0	0	59	863	101	821	-0.847547	0.000511709	Chi-square
HQ	low_complexity	random_PSG	random_PSG1	1	59	863	93	829	-0.714504	0.00398974	Chi-square
HQ	low_complexity	random_PSG	random_PSG2	2	59	863	76	846	-0.393987	0.128557	Chi-square
HQ	low_complexity	random_PSG	random_PSG3	3	59	863	64	858	-0.12574	0.640738	Chi-square
HQ	low_complexity	random_PSG	random_PSG4	4	59	863	85	837	-0.570881	0.0240352	Chi-square
HQ	low_complexity	random_PSG	random_PSG5	5	59	863	104	818	-0.895056	0.000222843	Chi-square
HQ	low_complexity	random_PSG	random_PSG6	6	59	863	88	834	-0.626102	0.0126553	Chi-square
HQ	low_complexity	random_PSG	random_PSG7	7	59	863	83	839	-0.533086	0.0360495	Chi-square
HQ	low_complexity	random_PSG	random_PSG8	8	59	863	78	844	-0.434877	0.091572	Chi-square
HQ	low_complexity	random_PSG	random_PSG9	9	59	863	98	824	-0.798783	0.00113732	Chi-square
LS	PFAM_domain	random_bg	random_bg0	0	2893	1236	3188	941	-0.533497	1.73358e-13	Chi-square
LS	PFAM_domain	random_bg	random_bg1	1	2893	1236	3125	1004	-0.411209	9.34762e-09	Chi-square
LS	PFAM_domain	random_bg	random_bg2	2	2893	1236	3129	1000	-0.418814	5.08264e-09	Chi-square
LS	PFAM_domain	random_bg	random_bg3	3	2893	1236	3210	919	-0.577549	1.9686e-15	Chi-square
LS	PFAM_domain	random_bg	random_bg4	4	2893	1236	3178	951	-0.513714	1.18011e-12	Chi-square
LS	PFAM_domain	random_bg	random_bg5	5	2893	1236	3219	910	-0.595787	2.84057e-16	Chi-square
LS	PFAM_domain	random_bg	random_bg6	6	2893	1236	3199	930	-0.555431	1.93193e-14	Chi-square
LS	PFAM_domain	random_bg	random_bg7	7	2893	1236	3173	956	-0.503877	2.9965e-12	Chi-square
LS	PFAM_domain	random_bg	random_bg8	8	2893	1236	3253	876	-0.66588	1.08349e-19	Chi-square
LS	PFAM_domain	random_bg	random_bg9	9	2893	1236	3181	948	-0.519634	6.68869e-13	Chi-square
LS	PFAM_domain	random_PSG	random_PSG0	0	2893	1236	2642	1487	0.397662	4.22131e-09	Chi-square
LS	PFAM_domain	random_PSG	random_PSG1	1	2893	1236	2674	1455	0.348907	2.72137e-07	Chi-square
LS	PFAM_domain	random_PSG	random_PSG2	2	2893	1236	2586	1543	0.481903	8.704e-13	Chi-square
LS	PFAM_domain	random_PSG	random_PSG3	3	2893	1236	2557	1572	0.525037	5.94422e-15	Chi-square
LS	PFAM_domain	random_PSG	random_PSG4	4	2893	1236	2554	1575	0.529481	3.46851e-15	Chi-square
LS	PFAM_domain	random_PSG	random_PSG5	5	2893	1236	2607	1522	0.450465	2.50525e-11	Chi-square
LS	PFAM_domain	random_PSG	random_PSG6	6	2893	1236	2572	1557	0.502766	8.24114e-14	Chi-square
LS	PFAM_domain	random_PSG	random_PSG7	7	2893	1236	2662	1467	0.367246	6.04995e-08	Chi-square
LS	PFAM_domain	random_PSG	random_PSG8	8	2893	1236	2578	1551	0.493834	2.28933e-13	Chi-square
LS	PFAM_domain	random_PSG	random_PSG9	9	2893	1236	2620	1509	0.430914	1.80271e-10	Chi-square
LS	IDR	random_bg	random_bg0	0	232	3897	221	3908	0.074145	0.594995	Chi-square
LS	IDR	random_bg	random_bg1	1	232	3897	275	3854	-0.261314	0.048705	Chi-square
LS	IDR	random_bg	random_bg2	2	232	3897	240	3889	-0.0518743	0.704519	Chi-square
LS	IDR	random_bg	random_bg3	3	232	3897	228	3901	0.026571	0.847803	Chi-square
LS	IDR	random_bg	random_bg4	4	232	3897	200	3929	0.225923	0.113758	Chi-square
LS	IDR	random_bg	random_bg5	5	232	3897	277	3852	-0.272517	0.0394888	Chi-square
LS	IDR	random_bg	random_bg6	6	232	3897	242	3887	-0.0645891	0.636147	Chi-square
LS	IDR	random_bg	random_bg7	7	232	3897	262	3867	-0.186591	0.16391	Chi-square
LS	IDR	random_bg	random_bg8	8	232	3897	243	3886	-0.0709095	0.603142	Chi-square
LS	IDR	random_bg	random_bg9	9	232	3897	278	3851	-0.278091	0.0354759	Chi-square
LS	IDR	random_PSG	random_PSG0	0	232	3897	583	3546	-1.46554	2.32957e-38	Chi-square
LS	IDR	random_PSG	random_PSG1	1	232	3897	540	3589	-1.33762	2.49905e-31	Chi-square
LS	IDR	random_PSG	random_PSG2	2	232	3897	575	3554	-1.44236	5.12236e-37	Chi-square
LS	IDR	random_PSG	random_PSG3	3	232	3897	666	3463	-1.69174	4.07671e-53	Chi-square
LS	IDR	random_PSG	random_PSG4	4	232	3897	663	3466	-1.68398	1.47365e-52	Chi-square
LS	IDR	random_PSG	random_PSG5	5	232	3897	643	3486	-1.63149	6.97735e-49	Chi-square
LS	IDR	random_PSG	random_PSG6	6	232	3897	645	3484	-1.63679	3.01826e-49	Chi-square
LS	IDR	random_PSG	random_PSG7	7	232	3897	623	3506	-1.57765	2.74032e-45	Chi-square
LS	IDR	random_PSG	random_PSG8	8	232	3897	636	3493	-1.6128	1.29136e-47	Chi-square
LS	IDR	random_PSG	random_PSG9	9	232	3897	581	3548	-1.45977	5.06102e-38	Chi-square
LS	low_complexity	random_bg	random_bg0	0	109	4020	104	4025	0.0695379	0.728516	Chi-square
LS	low_complexity	random_bg	random_bg1	1	109	4020	92	4037	0.25071	0.224766	Chi-square
LS	low_complexity	random_bg	random_bg2	2	109	4020	94	4035	0.218969	0.286434	Chi-square
LS	low_complexity	random_bg	random_bg3	3	109	4020	117	4012	-0.105054	0.589482	Chi-square
LS	low_complexity	random_bg	random_bg4	4	109	4020	96	4033	0.18788	0.357864	Chi-square
LS	low_complexity	random_bg	random_bg5	5	109	4020	100	4029	0.127554	0.528319	Chi-square
LS	low_complexity	random_bg	random_bg6	6	109	4020	86	4043	0.35015	0.0955419	Chi-square
LS	low_complexity	random_bg	random_bg7	7	109	4020	87	4042	0.333115	0.111741	Chi-square
LS	low_complexity	random_bg	random_bg8	8	109	4020	93	4036	0.234756	0.254377	Chi-square
LS	low_complexity	random_bg	random_bg9	9	109	4020	118	4011	-0.117692	0.544691	Chi-square
LS	low_complexity	random_PSG	random_PSG0	0	109	4020	238	3891	-1.17369	1.49093e-12	Chi-square
LS	low_complexity	random_PSG	random_PSG1	1	109	4020	234	3895	-1.14775	5.42229e-12	Chi-square
LS	low_complexity	random_PSG	random_PSG2	2	109	4020	248	3881	-1.23678	5.4348e-14	Chi-square
LS	low_complexity	random_PSG	random_PSG3	3	109	4020	244	3885	-1.21183	2.07297e-13	Chi-square
LS	low_complexity	random_PSG	random_PSG4	4	109	4020	251	3878	-1.25524	1.96768e-14	Chi-square
LS	low_complexity	random_PSG	random_PSG5	5	109	4020	265	3864	-1.33876	1.51038e-16	Chi-square
LS	low_complexity	random_PSG	random_PSG6	6	109	4020	269	3860	-1.36187	3.62037e-17	Chi-square
LS	low_complexity	random_PSG	random_PSG7	7	109	4020	224	3905	-1.08104	1.2511e-10	Chi-square
LS	low_complexity	random_PSG	random_PSG8	8	109	4020	237	3892	-1.16724	2.06273e-12	Chi-square
LS	low_complexity	random_PSG	random_PSG9	9	109	4020	205	3924	-0.946166	3.32075e-08	Chi-square

### Sheet: TableS16
Dataset	PFAM_identifier	PFAM_name	Number_of_PSRs_in_domain	Number_of_unique_proteins_with_PSR
HQ	PF07686	Immunoglobulin V-set domain	13	7
HQ	PF00089	Serine proteases, trypsin domain	17	6
HQ	PF00084	Sushi/SCR/CCP domain	27	5
HQ	PF00059	C-type lectin-like	11	4
HQ	PF00001	G protein-coupled receptor, rhodopsin-like	5	4
HQ	PF00822	PMP-22/EMP/MP20/Claudin	16	3
HQ	PF00047	Immunoglobulin-like beta-sandwich domain	5	3
HQ	PF13853	Olfactory receptor	4	3
HQ	PF05296	Taste receptor type 2	3	3
HQ	PF01099	Secretoglobin	16	2
HQ	PF04103	CD20-like, transmembrane domain	13	2
HQ	PF00405	Transferrin-like domain	10	2
HQ	PF04970	LRAT domain	8	2
HQ	PF00656	Peptidase C14, caspase domain	4	2
HQ	PF00664	ABC transporter type 1, transmembrane domain	4	2
HQ	PF13561	Short-chain dehydrogenase/reductase SDR	4	2
HQ	PF00520	Ion transport domain	3	2
HQ	PF07859	Alpha/beta hydrolase fold-3	3	2
HQ	PF00002	GPCR, family 2, secretin-like	2	2
HQ	PF00079	Serpin domain	2	2
HQ	PF00106	Short-chain dehydrogenase/reductase SDR	2	2
HQ	PF00530	SRCR domain	2	2
HQ	PF01840	TCL1/MTCP1	2	2
HQ	PF07114	Transmembrane protein 126	2	2
HQ	PF00026	Peptidase family A1 domain	23	1
HQ	PF05461	Apolipoprotein L	21	1
HQ	PF25152	CD59 glycoprotein	14	1
HQ	PF00335	Tetraspanin/Peripherin	12	1
HQ	PF01390	SEA domain	12	1
HQ	PF00916	SLC26A/SulP transporter domain	11	1
HQ	PF05326	Prolactin-inducible protein	11	1
HQ	PF27926	Mucin-7	7	1
HQ	PF00041	Fibronectin type III	6	1
HQ	PF10421	2'-5'-oligoadenylate synthetase 1, domain 2/C-terminal	6	1
HQ	PF11465	Natural killer cell receptor 2B4, immunoglobulin domain	6	1
HQ	PF12567	Receptor-type tyrosine-protein phosphatase C	6	1
HQ	PF00622	SPRY domain	5	1
HQ	PF01661	Macro domain	5	1
HQ	PF05831	GAGE	5	1
HQ	PF00236	Glycoprotein hormone alpha chain	4	1
HQ	PF00993	MHC class II, alpha chain, N-terminal	4	1
HQ	PF17695	Protein of unknown function DUF5541	4	1
HQ	PF27710	tRNA (guanine(9)-N1)-methyltransferase, eukaryotic	4	1
HQ	PF27959	Uncharacterized protein CXorf66	4	1
HQ	PF00051	Kringle	3	1
HQ	PF00092	von Willebrand factor, type A	3	1
HQ	PF00644	Poly(ADP-ribose) polymerase, catalytic domain	3	1
HQ	PF01909	Polymerase, nucleotidyl transferase domain	3	1
HQ	PF15661	Protein BNIP5	3	1
HQ	PF27830	Apolipoprotein B receptor	3	1
HQ	PF00021	Ly-6 antigen/uPA receptor-like	2	1
HQ	PF00028	Cadherin-like	2	1
HQ	PF00053	Laminin-type EGF domain	2	1
HQ	PF00068	Phospholipase A2-like, central domain	2	1
HQ	PF00090	Thrombospondin type-1 (TSP1) repeat	2	1
HQ	PF00435	Spectrin repeat	2	1
HQ	PF00619	CARD domain	2	1
HQ	PF00648	Peptidase C2, calpain, catalytic domain	2	1
HQ	PF00850	Histone deacetylase domain	2	1
HQ	PF01023	S100/CaBP-9k-type, calcium binding, subdomain	2	1
HQ	PF01055	Glycoside hydrolase family 31, TIM barrel domain	2	1
HQ	PF01067	Peptidase C2, calpain, large subunit, domain III	2	1
HQ	PF01122	Cobalamin (vitamin B12)-binding protein	2	1
HQ	PF01504	Phosphatidylinositol-4-phosphate 4/5-kinase, core	2	1
HQ	PF01510	N-acetylmuramoyl-L-alanine amidase domain	2	1
HQ	PF01725	RdgB/HAM1	2	1
HQ	PF02760	HIN-200/IF120x	2	1
HQ	PF03137	Organic anion transporter polypeptide	2	1
HQ	PF03265	Deoxyribonuclease II	2	1
HQ	PF05805	L6 membrane	2	1
HQ	PF08695	Cytochrome c oxidase assembly factor 1	2	1
HQ	PF14469	A-kinase anchor protein 28kDa	2	1
HQ	PF15340	Coordinator of PRMT5 and differentiation stimulator	2	1
HQ	PF16497	MHC class I-like antigen recognition-like	2	1
HQ	PF24518	B-cell receptor CD22, first Ig-like domain	2	1
HQ	PF25452	Transmembrane protein 225 domain	2	1
HQ	PF28447	CCDC27/FHAD1, coiled-coil	2	1
HQ	PF00020	TNFR/NGFR cysteine-rich region	1	1
HQ	PF00031	Cystatin domain	1	1
HQ	PF00061	Lipocalin/cytosolic fatty-acid binding domain	1	1
HQ	PF00069	Protein kinase domain	1	1
HQ	PF00076	RNA recognition motif domain	1	1
HQ	PF00112	Peptidase C1A, papain C-terminal	1	1
HQ	PF00179	Ubiquitin-conjugating (UBC), catalytic core domain	1	1
HQ	PF00246	Peptidase M14, carboxypeptidase A	1	1
HQ	PF00501	AMP-dependent synthetase/ligase domain	1	1
HQ	PF00531	Death domain	1	1
HQ	PF00711	Beta-defensin-like domain	1	1
HQ	PF00723	GH15-like domain	1	1
HQ	PF00858	Epithelial sodium channel	1	1
HQ	PF00884	Sulfatase, N-terminal	1	1
HQ	PF00997	Kappa casein	1	1
HQ	PF00999	Cation/H+ exchanger, transmembrane domain	1	1
HQ	PF01266	FAD dependent oxidoreductase	1	1
HQ	PF01284	Marvel domain	1	1
HQ	PF01335	Death effector domain	1	1
HQ	PF01352	Krueppel-associated box	1	1
HQ	PF01391	Collagen triple helix repeat	1	1
HQ	PF01409	Phenylalanyl-tRNA synthetase	1	1
HQ	PF01454	MAGE homology domain	1	1
HQ	PF01546	Peptidase M20	1	1
HQ	PF01712	Deoxynucleoside kinase domain	1	1
HQ	PF01823	Membrane attack complex component/perforin (MACPF) domain	1	1
HQ	PF02059	Interleukin-3	1	1
HQ	PF02191	Olfactomedin-like domain	1	1
HQ	PF02758	DAPIN domain	1	1
HQ	PF02886	Lipid-binding serum glycoprotein, C-terminal	1	1
HQ	PF03179	Vacuolar (H+)-ATPase G subunit	1	1
HQ	PF03982	Diacylglycerol acyltransferase	1	1
HQ	PF04089	BRICHOS domain	1	1
HQ	PF04144	SCAMP	1	1
HQ	PF04272	Phospholamban	1	1
HQ	PF04658	TAFII55 protein, conserved region	1	1
HQ	PF05198	Translation initiation factor 3, N-terminal	1	1
HQ	PF05287	Keratin-associated protein, PMG type	1	1
HQ	PF05825	Beta-microseminoprotein	1	1
HQ	PF06388	Protein of unknown function DUF1075	1	1
HQ	PF06979	TMEM70/TMEM186/TMEM223 protein family	1	1
HQ	PF07147	Large ribosomal subunit protein mL37/mL65	1	1
HQ	PF07303	Occludin homology domain	1	1
HQ	PF07645	NOTCH1, EGF-like calcium-binding domain	1	1
HQ	PF07687	Peptidase M20, dimerisation domain	1	1
HQ	PF07690	Major facilitator superfamily	1	1
HQ	PF07738	SUN domain	1	1
HQ	PF08212	Lipocalin/cytosolic fatty-acid binding domain	1	1
HQ	PF08434	Calcium-activated chloride channel, N-terminal	1	1
HQ	PF08631	Meiosis specific protein Spo22/ZIP4/TEX11	1	1
HQ	PF11770	Protein GAPT	1	1
HQ	PF12440	Melanoma associated antigen, N-terminal	1	1
HQ	PF13516	Leucine-rich repeat	1	1
HQ	PF13520	Amino acid/polyamine transporter I	1	1
HQ	PF13802	Glycoside hydrolase family 31, N-terminal domain	1	1
HQ	PF13855	Leucine-rich repeat	1	1
HQ	PF14478	Transcobalamin-like, C-terminal domain	1	1
HQ	PF14798	Calcium homeostasis modulator family	1	1
HQ	PF15064	CATSPERG, beta-propeller domain	1	1
HQ	PF15304	A-kinase anchor protein 2, C-terminal domain	1	1
HQ	PF15324	Protein TALPID3	1	1
HQ	PF15369	Protein hinderin	1	1
HQ	PF15468	Protein of unknown function DUF4636	1	1
HQ	PF15487	SIPAR domain	1	1
HQ	PF15710	Break repair meiotic recombinase recruitment factor 1	1	1
HQ	PF15728	Protein of unknown function DUF4679	1	1
HQ	PF15746	Transmembrane protein 215	1	1
HQ	PF16171	Centromere kinetochore component CENP-T, N-terminal domain	1	1
HQ	PF16716	Bone marrow stromal antigen 2	1	1
HQ	PF17333	Beta-defensin 136/42	1	1
HQ	PF17736	IL-40-like, Ig domain	1	1
HQ	PF20443	Torsin-1A-interacting protein 1/2, N-terminal	1	1
HQ	PF20643	TAF1C, C-terminal domain	1	1
HQ	PF21054	Rubicon, PI3K-binding domain	1	1
HQ	PF23098	Nucleolar protein 10-like, N-terminal domain	1	1
HQ	PF23219	LAMB1/2/3/4, helical domain	1	1
HQ	PF24525	TTC3/DZIP3-like, helical domain	1	1
HQ	PF25570	DENND3-like, TPR repeats	1	1
HQ	PF25830	NFAM1, Ig-like domain	1	1
LS	PF00089	Serine proteases, trypsin domain	127	26
LS	PF00059	C-type lectin-like	129	23
LS	PF07686	Immunoglobulin V-set domain	133	22
LS	PF00067	Cytochrome P450	57	15
LS	PF00079	Serpin domain	81	14
LS	PF00069	Protein kinase domain	29	12
LS	PF00084	Sushi/SCR/CCP domain	38	9
LS	PF00092	von Willebrand factor, type A	24	8
LS	PF01108	Fibronectin type III	21	8
LS	PF00047	Immunoglobulin-like beta-sandwich domain	41	7
LS	PF13855	Leucine-rich repeat	22	7
LS	PF00246	Peptidase M14, carboxypeptidase A	21	7
LS	PF00685	Sulfotransferase domain	20	7
LS	PF00106	Short-chain dehydrogenase/reductase SDR	14	7
LS	PF07654	Immunoglobulin C1-set	14	7
LS	PF16497	MHC class I-like antigen recognition-like	44	6
LS	PF00248	NADP-dependent oxidoreductase domain	28	6
LS	PF08240	Alcohol dehydrogenase-like, N-terminal	22	6
LS	PF13561	Short-chain dehydrogenase/reductase SDR	19	6
LS	PF00194	Alpha carbonic anhydrase domain	16	6
LS	PF00061	Lipocalin/cytosolic fatty-acid binding domain	13	6
LS	PF00129	MHC class I-like antigen recognition-like	11	6
LS	PF00969	MHC class II, beta chain, N-terminal	34	5
LS	PF00337	Galectin, carbohydrate recognition domain	19	5
LS	PF00179	Ubiquitin-conjugating (UBC), catalytic core domain	18	5
LS	PF00112	Peptidase C1A, papain C-terminal	15	5
LS	PF07714	Serine-threonine/tyrosine-protein kinase, catalytic domain	12	5
LS	PF17789	Macroglobulin domain MG4	8	5
LS	PF00042	Globin	5	5
LS	PF02798	Glutathione S-transferase, N-terminal	5	5
LS	PF11838	ERAP1-like C-terminal domain	23	4
LS	PF07678	Alpha-macroglobulin-like, TED domain	18	4
LS	PF00656	Peptidase C14, caspase domain	17	4
LS	PF00993	MHC class II, alpha chain, N-terminal	14	4
LS	PF00644	Poly(ADP-ribose) polymerase, catalytic domain	13	4
LS	PF00413	Peptidase M10, metallopeptidase	12	4
LS	PF00043	Glutathione S-transferase, C-terminal	11	4
LS	PF00107	Alcohol dehydrogenase-like, C-terminal	11	4
LS	PF00026	Peptidase family A1 domain	7	4
LS	PF00229	Tumour necrosis factor domain	5	4
LS	PF01835	Macroglobulin domain	5	4
LS	PF00001	G protein-coupled receptor, rhodopsin-like	4	4
LS	PF17900	Aminopeptidase N-like , N-terminal domain	4	4
LS	PF01122	Cobalamin (vitamin B12)-binding protein	31	3
LS	PF01823	Membrane attack complex component/perforin (MACPF) domain	20	3
LS	PF05790	Immunoglobulin C2-set	13	3
LS	PF00147	Fibrinogen, alpha/beta/gamma chain, C-terminal globular domain	12	3
LS	PF12796	Ankyrin repeat	12	3
LS	PF00160	Cyclophilin-type peptidyl-prolyl cis-trans isomerase domain	10	3
LS	PF00431	CUB domain	10	3
LS	PF01593	Amine oxidase	10	3
LS	PF02221	MD-2-related lipid-recognition domain	10	3
LS	PF02536	Transcription termination factor, mitochondrial/chloroplastic	9	3
LS	PF00386	C1q domain	8	3
LS	PF09294	Interferon/interleukin receptor domain	7	3
LS	PF00340	Interleukin-1 family	6	3
LS	PF03061	Thioesterase domain	6	3
LS	PF09240	Type I cytokine receptor, cytokine-binding domain	6	3
LS	PF11648	RIG-I-like receptor, C-terminal regulatory domain	6	3
LS	PF00051	Kringle	5	3
LS	PF00207	Alpha-2-macroglobulin	5	3
LS	PF01433	Peptidase M1, membrane alanine aminopeptidase	5	3
LS	PF00063	Myosin head, motor domain-like	4	3
LS	PF00255	Glutathione peroxidase	4	3
LS	PF00378	Enoyl-CoA hydratase/isomerase-like domain	4	3
LS	PF00028	Cadherin-like	3	3
LS	PF00621	Dbl homology domain	3	3
LS	PF14792	DNA polymerase beta, palm domain	3	3
LS	PF21195	Complement components C8A/B/C6, EGF-like domain	3	3
LS	PF18782	APOBEC3, cytosine deaminase domain	57	2
LS	PF01661	Macro domain	51	2
LS	PF00405	Transferrin-like domain	46	2
LS	PF00354	Pentraxin domain	23	2
LS	PF00728	Beta-hexosaminidase, catalytic domain	20	2
LS	PF01273	Lipid-binding serum glycoprotein, N-terminal	18	2
LS	PF00704	Glycoside hydrolase family 18, catalytic domain	17	2
LS	PF03921	Intercellular adhesion molecule, N-terminal	17	2
LS	PF04548	AIG1-type guanine nucleotide-binding (G) domain	16	2
LS	PF00143	Interferon alpha/beta/delta	14	2
LS	PF00962	Adenosine deaminase domain	12	2
LS	PF10421	2'-5'-oligoadenylate synthetase 1, domain 2/C-terminal	12	2
LS	PF25390	RCC1-like domain	12	2
LS	PF00045	Hemopexin-like repeats	11	2
LS	PF00062	Glycoside hydrolase, family 22	10	2
LS	PF00074	Ribonuclease A-domain	10	2
LS	PF00561	Alpha/beta hydrolase fold-1	10	2
LS	PF00930	Dipeptidylpeptidase IV, N-terminal domain	10	2
LS	PF02267	ADP-ribosyl cyclase (CD38/157)	10	2
LS	PF08840	BAAT/Acyl-CoA thioester hydrolase C-terminal	10	2
LS	PF01419	Jacalin-like lectin domain	9	2
LS	PF00068	Phospholipase A2-like, central domain	8	2
LS	PF00135	Carboxylesterase, type B	8	2
LS	PF05721	Phytanoyl-CoA dioxygenase-like	8	2
LS	PF21145	Complement C4, MG1 domain	8	2
LS	PF01403	Sema domain	7	2
LS	PF02735	Ku70/Ku80, DNA-binding domain	7	2
LS	PF03731	Ku70/Ku80, N-terminal alpha/beta	7	2
LS	PF04389	Peptidase M28	7	2
LS	PF10294	Lysine methyltransferase	7	2
LS	PF00294	Carbohydrate kinase PfkB	6	2
LS	PF00533	BRCT domain	6	2
LS	PF03098	Haem peroxidase, animal-type	6	2
LS	PF07679	Immunoglobulin I-set	6	2
LS	PF14845	Beta-hexosaminidase, eukaryotic type, N-terminal	6	2
LS	PF17450	Alpha galactosidase A, C-terminal domain	6	2
LS	PF20256	Aldehyde oxidase/xanthine dehydrogenase, second molybdopterin binding domain	6	2
LS	PF00435	Spectrin repeat	5	2
LS	PF00622	SPRY domain	5	2
LS	PF07147	Large ribosomal subunit protein mL37/mL65	5	2
LS	PF08702	Fibrinogen, alpha/beta/gamma chain, coiled coil domain	5	2
LS	PF16884	Oxidoreductase, N-terminal domain	5	2
LS	PF21146	Intercellular adhesion molecule 1/3/5, D2 domain	5	2
LS	PF00005	ABC transporter-like, ATP-binding domain	4	2
LS	PF00020	TNFR/NGFR cysteine-rich region	4	2
LS	PF00041	Fibronectin type III	4	2
LS	PF00151	Lipase	4	2
LS	PF00291	Tryptophan synthase beta chain-like, PALP domain	4	2
LS	PF00615	RGS domain	4	2
LS	PF01821	Anaphylatoxin/fibulin	4	2
LS	PF08205	CD80-like, immunoglobulin C2-set	4	2
LS	PF14791	DNA polymerase beta, thumb domain	4	2
LS	PF00108	Thiolase, N-terminal	3	2
LS	PF00210	Ferritin/DPS domain	3	2
LS	PF00230	Major intrinsic protein	3	2
LS	PF00305	Lipoxygenase, C-terminal	3	2
LS	PF00491	Ureohydrolase	3	2
LS	PF00530	SRCR domain	3	2
LS	PF00579	Aminoacyl-tRNA synthetase, class Ic	3	2
LS	PF00817	UmuC domain	3	2
LS	PF01031	Dynamin stalk domain	3	2
LS	PF03068	Protein-arginine deiminase, C-terminal	3	2
LS	PF04775	Acyl-CoA thioester hydrolase/bile acid-CoA amino acid N-acetyltransferase	3	2
LS	PF05188	DNA mismatch repair protein MutS, connector domain	3	2
LS	PF07703	Alpha-2-macroglobulin, bait region domain	3	2
LS	PF07992	FAD/NAD(P)-binding domain	3	2
LS	PF10401	Interferon regulatory factor-3	3	2
LS	PF13181	Tetratricopeptide repeat	3	2
LS	PF14843	Growth factor receptor domain 4	3	2
LS	PF00030	Beta/gamma crystallin	2	2
LS	PF00038	Intermediate filament, rod domain	2	2
LS	PF00071	Small GTPase	2	2
LS	PF00155	Aminotransferase, class I/classII, large domain	2	2
LS	PF00168	C2 domain	2	2
LS	PF00191	Annexin repeat	2	2
LS	PF00206	Fumarate lyase, N-terminal	2	2
LS	PF00225	Kinesin motor domain	2	2
LS	PF00282	Pyridoxal phosphate-dependent decarboxylase, major domain	2	2
LS	PF00476	DNA-directed DNA polymerase, family A, palm domain	2	2
LS	PF00620	Rho GTPase-activating protein domain	2	2
LS	PF00626	Gelsolin-like domain	2	2
LS	PF00650	CRAL-TRIO lipid binding domain	2	2
LS	PF00726	Interleukin-10/19/20/24/26	2	2
LS	PF00754	Coagulation factor 5/8, C-terminal domain	2	2
LS	PF00941	Molybdopterin dehydrogenase, FAD-binding	2	2
LS	PF01039	Acetyl-coenzyme A carboxylase carboxyl transferase subunit beta	2	2
LS	PF01471	Peptidoglycan binding-like	2	2
LS	PF01582	Toll/interleukin-1 receptor homology (TIR) domain	2	2
LS	PF01759	Netrin module, non-TIMP type	2	2
LS	PF02225	PA domain	2	2
LS	PF02728	Copper amine oxidase, N3-terminal	2	2
LS	PF02984	Cyclin, C-terminal domain	2	2
LS	PF03372	Endonuclease/exonuclease/phosphatase	2	2
LS	PF07677	Alpha-macroglobulin, receptor-binding	2	2
LS	PF18102	Deltex, C-terminal	19	1
LS	PF05326	Prolactin-inducible protein	13	1
LS	PF01415	Interleukin-7	11	1
LS	PF07722	Peptidase C26	10	1
LS	PF08204	CD47 immunoglobulin-like	10	1
LS	PF01231	Indoleamine 2,3-dioxygenase	9	1
LS	PF07645	NOTCH1, EGF-like calcium-binding domain	9	1
LS	PF00080	Superoxide dismutase, copper/zinc binding domain	8	1
LS	PF00881	Nitroreductase	8	1
LS	PF01109	Granulocyte-macrophage colony-stimulating factor	8	1
LS	PF05577	Peptidase S28	8	1
LS	PF09191	CD4, extracellular	8	1
LS	PF00273	Serum albumin, N-terminal	7	1
LS	PF00715	Interleukin-2	7	1
LS	PF00727	Interleukin-4	7	1
LS	PF01301	Glycoside hydrolase 35, catalytic domain	7	1
LS	PF01410	Fibrillar collagen, C-terminal	7	1
LS	PF02841	Guanylate-binding protein/Atlastin, C-terminal	7	1
LS	PF06479	KEN domain	7	1
LS	PF16739	Caspase recruitment domain	7	1
LS	PF00564	PB1 domain	6	1
LS	PF04803	XLR/SYCP3/FAM9 domain	6	1
LS	PF00013	K Homology domain, type 1	5	1
LS	PF00054	Laminin G domain	5	1
LS	PF00083	Major facilitator, sugar transporter-like	5	1
LS	PF00328	Histidine phosphatase superfamily, clade-2	5	1
LS	PF00489	Interleukin-6-like	5	1
LS	PF00975	Thioesterase	5	1
LS	PF01299	Lysosome-associated membrane glycoprotein 2-like, luminal domains	5	1
LS	PF01630	Hyaluronidase	5	1
LS	PF02372	Interleukin-15/Interleukin-21 family	5	1
LS	PF02800	Glyceraldehyde 3-phosphate dehydrogenase, catalytic domain	5	1
LS	PF03487	Interleukin-13	5	1
LS	PF03917	Glutathione synthase	5	1
LS	PF07140	Interferon gamma receptor, D2 domain, poxvirus/mammal	5	1
LS	PF14478	Transcobalamin-like, C-terminal domain	5	1
LS	PF15009	STING, ligand-binding domain	5	1
LS	PF18049	DNA polymerase nu, pseudo-exo domain	5	1
LS	PF18266	Nicastrin, small lobe	5	1
LS	PF22486	MATH/TRAF domain	5	1
LS	PF00162	Phosphoglycerate kinase	4	1
LS	PF00188	CAP domain	4	1
LS	PF00245	Alkaline phosphatase	4	1
LS	PF00797	Arylamine N-acetyltransferase	4	1
LS	PF00955	Bicarbonate transporter-like, transmembrane domain	4	1
LS	PF01335	Death effector domain	4	1
LS	PF01928	CYTH domain	4	1
LS	PF02263	Guanylate-binding protein, N-terminal	4	1
LS	PF02886	Lipid-binding serum glycoprotein, C-terminal	4	1
LS	PF03281	Mab-21-like, nucleotidyltransferase domain	4	1
LS	PF04177	TAP46-like protein	4	1
LS	PF06110	Thioredoxin domain-containing protein 17-like domain	4	1
LS	PF08568	YAP-binding/ALF4/Glomulin	4	1
LS	PF10341	Shelterin complex subunit TPP1/Est3	4	1
LS	PF14565	Interleukin-22	4	1
LS	PF16740	Ska2, N-terminal	4	1
LS	PF18119	RIG-I-like receptor, C-terminal	4	1
LS	PF19272	Sphingomyelin phosphodiesterase, C-terminal domain	4	1
LS	PF20266	Mab-21-like, HhH/H2TH-like domain	4	1
LS	PF21317	Beta-galactosidase 1-like , first all-beta domain	4	1
LS	PF00021	Ly-6 antigen/uPA receptor-like	3	1
LS	PF00118	Chaperonin Cpn60/GroEL/TCP-1 family	3	1
LS	PF00298	Large ribosomal subunit protein uL11, C-terminal	3	1
LS	PF00349	Hexokinase, N-terminal	3	1
LS	PF00443	Peptidase C19, ubiquitin carboxyl-terminal hydrolase	3	1
LS	PF00520	Ion transport domain	3	1
LS	PF00531	Death domain	3	1
LS	PF00682	Pyruvate carboxyltransferase	3	1
LS	PF00753	Metallo-beta-lactamase	3	1
LS	PF01026	3'-5' ssDNA/RNA exonuclease TatD-like	3	1
LS	PF01387	Synuclein	3	1
LS	PF01401	Peptidase M2, peptidyl-dipeptidase A	3	1
LS	PF01412	Arf GTPase activating protein	3	1
LS	PF01663	Type I phosphodiesterase/nucleotide pyrophosphatase/phosphate transferase	3	1
LS	PF01712	Deoxynucleoside kinase domain	3	1
LS	PF01852	START domain	3	1
LS	PF02121	Phosphatidylinositol transfer protein, N-terminal	3	1
LS	PF02404	Stem cell factor	3	1
LS	PF02970	Tubulin binding cofactor A	3	1
LS	PF03051	Peptidase C1B, bleomycin hydrolase	3	1
LS	PF03416	Peptidase C54, catalytic domain	3	1
LS	PF05337	Macrophage colony stimulating factor-1	3	1
LS	PF05889	SepSecS/SepCysS family	3	1
LS	PF08423	Rad51-like, C-terminal	3	1
LS	PF08996	Zinc finger, DNA-directed DNA polymerase, family B, alpha	3	1
LS	PF09006	Lung surfactant protein D coiled-coil trimerisation	3	1
LS	PF09468	Ribonuclease H2 subunit B, wHTH domain	3	1
LS	PF11107	Fanconi anemia group F protein	3	1
LS	PF11510	Fanconi Anaemia group E protein, C-terminal	3	1
LS	PF13516	Leucine-rich repeat	3	1
LS	PF16499	Glycoside hydrolase, family 27	3	1
LS	PF16544	STAR protein, homodimerisation region	3	1
LS	PF18452	IL-1Ra-like, immunoglobulin domain	3	1
LS	PF22012	Cytokine receptor-like factor 2-like, domain 1	3	1
LS	PF00044	Glyceraldehyde 3-phosphate dehydrogenase, NAD(P) binding domain	2	1
LS	PF00085	Thioredoxin domain	2	1
LS	PF00090	Thrombospondin type-1 (TSP1) repeat	2	1
LS	PF00136	DNA-directed DNA polymerase, family B, multifunctional domain	2	1
LS	PF00152	Aminoacyl-tRNA synthetase, class II (D/K/N)	2	1
LS	PF00233	3'5'-cyclic nucleotide phosphodiesterase, catalytic domain	2	1
LS	PF00326	Peptidase S9, prolyl oligopeptidase, catalytic domain	2	1
LS	PF00350	Dynamin, N-terminal	2	1
LS	PF00452	Bcl-2, Bcl-2 homology region 1-3	2	1
LS	PF00501	AMP-dependent synthetase/ligase domain	2	1
LS	PF00571	CBS domain	2	1
LS	PF00758	Erythropoietin/thrombopoietin	2	1
LS	PF00787	Phox homology	2	1
LS	PF00868	Transglutaminase, N-terminal	2	1
LS	PF00909	Ammonium transporter AmtB-like domain	2	1
LS	PF00956	Nucleosome assembly protein	2	1
LS	PF00965	Protease inhibitor I35 (TIMP)	2	1
LS	PF01048	Nucleoside phosphorylase domain	2	1
LS	PF01053	Cys/Met metabolism, pyridoxal phosphate-dependent enzyme	2	1
LS	PF01063	Aminotransferase class IV	2	1
LS	PF01161	Phosphatidylethanolamine-binding protein	2	1
LS	PF01179	Copper amine oxidase, catalytic domain	2	1
LS	PF01291	Leukemia inhibitory factor /oncostatin	2	1
LS	PF01315	Aldehyde oxidase/xanthine dehydrogenase, a/b hammerhead	2	1
LS	PF01400	Peptidase M12A	2	1
LS	PF01437	Plexin repeat	2	1
LS	PF01442	Apolipoprotein A/E	2	1
LS	PF01557	Fumarylacetoacetase-like, C-terminal	2	1
LS	PF01731	Arylesterase	2	1
LS	PF01840	TCL1/MTCP1	2	1
LS	PF01869	ATPase, BadF/BadG/BcrA/BcrD type	2	1
LS	PF01909	Polymerase, nucleotidyl transferase domain	2	1
LS	PF02412	Thrombospondin, type 3-like repeat	2	1
LS	PF02738	Aldehyde oxidase/xanthine dehydrogenase, first molybdopterin binding domain	2	1
LS	PF02782	Carbohydrate kinase FGGY, C-terminal	2	1
LS	PF02803	Thiolase, C-terminal	2	1
LS	PF02836	Glycoside hydrolase family 2, catalytic domain	2	1
LS	PF02872	5'-Nucleotidase, C-terminal	2	1
LS	PF02947	Flt3 ligand	2	1
LS	PF03747	ADP-ribosylation/Crystallin J1	2	1
LS	PF04152	Mre11, DNA-binding	2	1
LS	PF04253	Transferrin receptor-like, dimerisation domain	2	1
LS	PF04614	Pex19 protein	2	1
LS	PF04734	Neutral/alkaline non-lysosomal ceramidase, N-terminal	2	1
LS	PF05964	FY-rich, N-terminal	2	1
LS	PF06565	DM10 domain	2	1
LS	PF06628	Catalase immune-responsive domain	2	1
LS	PF07684	Notch, NODP domain	2	1
LS	PF08451	Adenosine/AMP deaminase N-terminal	2	1
LS	PF09238	Interleukin-4 receptor alpha, N-terminal	2	1
LS	PF12110	Nuclear pore complex protein NUP96, C-terminal domain	2	1
LS	PF13324	Cyclin-D1-binding protein 1-like, N-terminal	2	1
LS	PF13802	Glycoside hydrolase family 31, N-terminal domain	2	1
LS	PF16099	RecQ-mediated genome instability protein 1, C-terminal OB-fold domain	2	1
LS	PF16113	Enoyl-CoA hydratase/isomerase domain	2	1
LS	PF16589	BRCT domain	2	1
LS	PF16756	Partner and localiser of BRCA2, WD40 domain	2	1
LS	PF17136	Large ribosomal subunit protein uL24, C-terminal domain	2	1
LS	PF18447	IL-7Ralpha, fibronectin type III domain	2	1
LS	PF18635	Epithelial cell adhesion molecule N-terminal domain	2	1
LS	PF20805	Integrin alpha, second immunoglobulin-like domain	2	1
LS	PF21238	Pus10-like, C-terminal	2	1
LS	PF21287	Complement factor I, KAZAL domain	2	1
LS	PF21460	Cytokine receptor common subunit beta, N-terminal	2	1
LS	PF21605	Cytokine receptor-like factor 2-like, D2 domain	2	1
LS	PF21875	Calpain-3/13-like, C-terminal EF-hand	2	1
LS	PF00008	EGF-like domain	1	1
LS	PF00014	Pancreatic trypsin inhibitor Kunitz domain	1	1
LS	PF00024	PAN/Apple domain	1	1
LS	PF00027	Cyclic nucleotide-binding domain	1	1
LS	PF00057	Low-density lipoprotein (LDL) receptor class A repeat	1	1
LS	PF00076	RNA recognition motif domain	1	1
LS	PF00103	Somatotropin/prolactin	1	1
LS	PF00117	Glutamine amidotransferase	1	1
LS	PF00121	Triosephosphate isomerase	1	1
LS	PF00128	Glycosyl hydrolase family 13, catalytic domain	1	1
LS	PF00149	Calcineurin-like, phosphoesterase domain	1	1
LS	PF00171	Aldehyde dehydrogenase domain	1	1
LS	PF00181	Large ribosomal subunit protein uL2, RNA-binding domain	1	1
LS	PF00185	Aspartate/ornithine carbamoyltransferase, Asp/Orn-binding domain	1	1
LS	PF00224	Pyruvate kinase, barrel	1	1
LS	PF00227	Proteasome, subunit alpha/beta	1	1
LS	PF00235	Profilin	1	1
LS	PF00244	14-3-3 domain	1	1
LS	PF00271	Helicase, C-terminal domain-like	1	1
LS	PF00274	Fructose-bisphosphate aldolase, class-I	1	1
LS	PF00288	GHMP kinase N-terminal domain	1	1
LS	PF00297	Large ribosomal subunit protein uL3	1	1
LS	PF00342	Phosphoglucose isomerase (PGI)	1	1
LS	PF00348	Polyprenyl synthetase-like	1	1
LS	PF00362	Integrin beta subunit, VWA domain	1	1
LS	PF00365	Phosphofructokinase domain	1	1
LS	PF00439	Bromodomain	1	1
LS	PF00494	Squalene/phytoene synthase	1	1
LS	PF00498	Forkhead-associated (FHA) domain	1	1
LS	PF00557	Peptidase M24	1	1
LS	PF00560	Leucine-rich repeat	1	1
LS	PF00566	Rab-GAP-TBC domain	1	1
LS	PF00578	Alkyl hydroperoxide reductase subunit C/ Thiol specific antioxidant	1	1
LS	PF00583	GNAT domain	1	1
LS	PF00594	Gamma-carboxyglutamic acid-rich (GLA) domain	1	1
LS	PF00605	Interferon regulatory factor, DNA-binding domain	1	1
LS	PF00629	MAM domain	1	1
LS	PF00630	Filamin/ABP280 repeat-like	1	1
LS	PF00640	PTB/PI domain	1	1
LS	PF00664	ABC transporter type 1, transmembrane domain	1	1
LS	PF00698	Acyl transferase domain	1	1
LS	PF00703	Glycoside hydrolase family 2, immunoglobulin-like beta-sandwich	1	1
LS	PF00725	3-hydroxyacyl-CoA dehydrogenase, C-terminal	1	1
LS	PF00757	Furin-like cysteine-rich domain	1	1
LS	PF00782	Dual specificity phosphatase, catalytic domain	1	1
LS	PF00794	Phosphatidylinositol 3-kinase Ras-binding (PI3K RBD) domain	1	1
LS	PF00795	Carbon-nitrogen hydrolase	1	1
LS	PF00856	SET domain	1	1
LS	PF00870	p53, DNA-binding domain	1	1
LS	PF00884	Sulfatase, N-terminal	1	1
LS	PF00903	Glyoxalase/fosfomycin resistance/dioxygenase domain	1	1
LS	PF00927	Transglutaminase, C-terminal	1	1
LS	PF00931	NB-ARC	1	1
LS	PF01008	Initiation factor 2B-related	1	1
LS	PF01055	Glycoside hydrolase family 31, TIM barrel domain	1	1
LS	PF01067	Peptidase C2, calpain, large subunit, domain III	1	1
LS	PF01071	Phosphoribosylglycinamide synthetase, ATP-grasp (A) domain	1	1
LS	PF01096	Zinc finger, TFIIS-type	1	1
LS	PF01112	Peptidase T2, asparaginase 2	1	1
LS	PF01130	CD36 family	1	1
LS	PF01189	SAM-dependent methyltransferase RsmB-F/NOP2-type, catalytic core	1	1
LS	PF01207	DUS-like, FMN-binding domain	1	1
LS	PF01208	Uroporphyrinogen decarboxylase (URO-D)	1	1
LS	PF01234	Methyltransferase, NNMT/PNMT/TEMT	1	1
LS	PF01244	Peptidase M19	1	1
LS	PF01266	FAD dependent oxidoreductase	1	1
LS	PF01323	DSBA-like thioredoxin domain	1	1
LS	PF01421	Peptidase M12B, ADAM/reprolysin	1	1
LS	PF01431	Peptidase M13, C-terminal domain	1	1
LS	PF01435	Peptidase M48	1	1
LS	PF01467	Cytidyltransferase-like domain	1	1
LS	PF01501	Glycosyl transferase, family 8	1	1
LS	PF01510	N-acetylmuramoyl-L-alanine amidase domain	1	1
LS	PF01571	GCVT, N-terminal domain	1	1
LS	PF01588	tRNA-binding domain	1	1
LS	PF01607	Chitin binding domain	1	1
LS	PF01612	3'-5' exonuclease domain	1	1
LS	PF01743	Poly A polymerase, head domain	1	1
LS	PF01751	TOPRIM domain	1	1
LS	PF01753	Zinc finger, MYND-type	1	1
LS	PF01858	Retinoblastoma-associated protein, A-box	1	1
LS	PF01875	MEMO1 family	1	1
LS	PF01979	Amidohydrolase-related	1	1
LS	PF02024	Leptin	1	1
LS	PF02025	Interleukin-5	1	1
LS	PF02115	Rho protein GDP-dissociation inhibitor	1	1
LS	PF02146	Sirtuin family	1	1
LS	PF02148	Zinc finger, UBP-type	1	1
LS	PF02204	VPS9 domain	1	1
LS	PF02212	Dynamin GTPase effector	1	1
LS	PF02244	Carboxypeptidase, activation peptide	1	1
LS	PF02252	Proteasome activator PA28, C-terminal domain	1	1
LS	PF02351	GDNF/GAS1	1	1
LS	PF02441	Flavoprotein	1	1
LS	PF02450	Lecithin:cholesterol/phospholipid:diacylglycerol acyltransferase	1	1
LS	PF02518	Histidine kinase/HSP90-like ATPase domain	1	1
LS	PF02727	Copper amine oxidase, N2-terminal	1	1
LS	PF02732	ERCC4 domain	1	1
LS	PF02770	Acyl-CoA dehydrogenase/oxidase, middle domain	1	1
LS	PF02801	Beta-ketoacyl synthase, C-terminal domain	1	1
LS	PF02806	Alpha-amylase/branching enzyme, C-terminal all beta	1	1
LS	PF02820	Mbt repeat domain	1	1
LS	PF02837	Glycosyl hydrolases family 2, sugar binding domain	1	1
LS	PF02864	STAT transcription factor, DNA-binding	1	1
LS	PF02867	Ribonucleotide reductase large subunit, C-terminal	1	1
LS	PF02870	Methylguanine DNA methyltransferase, ribonuclease-like domain	1	1
LS	PF02877	Poly(ADP-ribose) polymerase, regulatory domain	1	1
LS	PF02919	DNA topoisomerase I, DNA binding, eukaryotic-type	1	1
LS	PF02965	Vitamin B12-dependent methionine synthase, activation domain	1	1
LS	PF02966	Dim1 family	1	1
LS	PF03024	Folate receptor-like	1	1
LS	PF03039	Interleukin-12 alpha	1	1
LS	PF03066	Nucleoplasmin core domain	1	1
LS	PF03095	Phosphotyrosyl phosphatase activator, PTPA	1	1
LS	PF03114	BAR domain	1	1
LS	PF03160	Na-Ca exchanger/integrin-beta4	1	1
LS	PF03177	Nucleoporin, Nup133/Nup155-like, C-terminal	1	1
LS	PF03199	Glutathione synthase, substrate-binding domain	1	1
LS	PF03360	Glycosyl transferase, family 43	1	1
LS	PF03662	Glycoside hydrolase, family 79	1	1
LS	PF03727	Hexokinase, C-terminal	1	1
LS	PF03770	Inositol polyphosphate kinase	1	1
LS	PF03952	Enolase, N-terminal	1	1
LS	PF04057	Replication factor-A protein 1, N-terminal	1	1
LS	PF04139	Rad9/Ddc1	1	1
LS	PF04300	F-box associated (FBA) domain	1	1
LS	PF04777	ERV/ALR sulfhydryl oxidase domain	1	1
LS	PF04908	SH3-binding, glutamic acid-rich protein	1	1
LS	PF04969	CS domain	1	1
LS	PF04970	LRAT domain	1	1
LS	PF05147	Lanthionine synthetase C-like	1	1
LS	PF05191	Adenylate kinase, active site lid domain	1	1
LS	PF05192	DNA mismatch repair protein MutS, core	1	1
LS	PF05195	Aminopeptidase P, N-terminal	1	1
LS	PF05609	Torsin-1A-interacting protein 1/2, AAA+ activator domain	1	1
LS	PF05645	RNA polymerase III Rpc82, C -terminal	1	1
LS	PF05649	Peptidase M13, N-terminal domain	1	1
LS	PF05724	TPMT family	1	1
LS	PF05916	GINS subunit, domain A	1	1
LS	PF06052	3-hydroxyanthranilic acid dioxygenase	1	1
LS	PF06083	Interleukin-17 family	1	1
LS	PF06328	Immunoglobulin C2-set-like, ligand-binding	1	1
LS	PF06581	Mad1/Cdc20-bound-Mad2 binding protein	1	1
LS	PF06632	XRCC4, N-terminal domain	1	1
LS	PF06941	5'(3')-deoxyribonucleotidase	1	1
LS	PF07160	Spindle and kinetochore-associated protein 1	1	1
LS	PF07525	SOCS box domain	1	1
LS	PF07749	Endoplasmic reticulum resident protein 29, C-terminal	1	1
LS	PF08100	Caffeic acid 3-O-methyltransferase-like, dimerisation domain	1	1
LS	PF08212	Lipocalin/cytosolic fatty-acid binding domain	1	1
LS	PF08441	Integrin alpha, first immunoglubulin-like domain	1	1
LS	PF08526	Protein-arginine deiminase (PAD), N-terminal	1	1
LS	PF08540	Hydroxymethylglutaryl-coenzyme A synthase, C-terminal domain	1	1
LS	PF08558	Telomere repeat-binding factor, dimerisation domain	1	1
LS	PF08609	Nucleotide exchange factor Fes1	1	1
LS	PF08617	CGI121/TPRKB	1	1
LS	PF08669	Aminomethyltransferase, C-terminal domain	1	1
LS	PF08704	tRNA (adenine(58)-N(1))-methyltransferase catalytic subunit TRM61, C-terminal	1	1
LS	PF08925	Ester hydrolase C11orf54, Domain of unknown function DUF1907	1	1
LS	PF09011	High mobility group box domain	1	1
LS	PF09064	Thrombomodulin-like, EGF-like	1	1
LS	PF09067	Growth hormone/erythropoietin receptor, ligand binding	1	1
LS	PF09127	Peptidase M1, leukotriene A4 hydrolase/aminopeptidase C-terminal	1	1
LS	PF09128	Regulator of G protein signalling-like domain	1	1
LS	PF09302	XLF-like, N-terminal	1	1
LS	PF09325	Sorting nexin/Vps5-like, C-terminal	1	1
LS	PF09445	RNA cap guanine-N2 methyltransferase	1	1
LS	PF09817	RZZ complex, subunit Zwilch	1	1
LS	PF10373	DNA/RNA-binding domain, Est1-type	1	1
LS	PF10391	DNA polymerase lambda, fingers domain	1	1
LS	PF11032	Apolipoprotein M	1	1
LS	PF11934	Retinoblastoma-associated protein, N-terminal	1	1
LS	PF11979	Smad anchor for receptor activation-like, C-terminal	1	1
LS	PF12465	Proteasome beta subunit, C-terminal	1	1
LS	PF13088	Sialidase	1	1
LS	PF13378	Mandelate racemase, C-terminal domain	1	1
LS	PF13460	NAD(P)-binding domain	1	1
LS	PF13499	EF-hand domain	1	1
LS	PF13621	Cupin-like domain 8	1	1
LS	PF13765	SPRY-associated	1	1
LS	PF13833	EF-hand domain	1	1
LS	PF13857	Ankyrin repeat	1	1
LS	PF13883	CREG-like, beta-barrel	1	1
LS	PF14497	Glutathione S-transferase, C-terminal	1	1
LS	PF14721	Mitochondrial apoptosis-inducing factor, C-terminal domain	1	1
LS	PF14836	Ubiquitin-like domain, USP-type	1	1
LS	PF15036	Interleukin-34	1	1
LS	PF15384	Protein PAXX	1	1
LS	PF16278	Aprataxin, C2HE/C2H2/C2HC zinc finger	1	1
LS	PF16474	KIND domain	1	1
LS	PF16649	Interleukin-23 alpha	1	1
LS	PF16764	Sharpin, PH domain	1	1
LS	PF16783	Fanconi anemia group M protein, MHF binding domain	1	1
LS	PF16953	Protein-only RNase P, C-terminal	1	1
LS	PF17048	Neutral/alkaline non-lysosomal ceramidase, C-terminal	1	1
LS	PF17205	Integrin beta N-terminal	1	1
LS	PF17751	SKICH domain	1	1
LS	PF17791	Macroglobulin domain MG3	1	1
LS	PF17812	Tyrosine-protein kinase receptor Ret, cadherin like domain 3	1	1
LS	PF17908	APAF-1 helical domain	1	1
LS	PF18001	Interleukin-13 receptor subunit alpha-1, Ig-like domain	1	1
LS	PF18207	Leukemia inhibitory factor receptor, N-terminal	1	1
LS	PF18256	HscB, tetracysteine metal binding motif	1	1
LS	PF18409	Plk4, second cryptic polo-box domain	1	1
LS	PF18695	Cytosolic phospholipases A2, C2-domain	1	1
LS	PF18707	Interleukin-2 receptor subunit beta, N-terminal	1	1
LS	PF18831	CD180, leucine-rich repeat	1	1
LS	PF19273	Exportin-5, C-terminal domain	1	1
LS	PF19745	Alpha-(1,6)-fucosyltransferase, N- and catalytic domain	1	1
LS	PF20514	ROXA-like, winged helix	1	1
LS	PF20806	Integrin alpha, third immunoglobulin-like domain	1	1
LS	PF20936	Cyclin-D1-binding protein 1-like, C-terminal	1	1
LS	PF21014	Ca2+-activated K+ channel Slowpoke-like, C-terminal domain	1	1
LS	PF21177	Leukemia inhibitory factor receptor-like, Ig-like domain	1	1
LS	PF21237	Pus10, N-terminal, eukaryotes	1	1
LS	PF21261	Exosome complex component RRP40, N-terminal domain	1	1
LS	PF21283	EPCAM/Trop-2, C-terminal	1	1
LS	PF21296	Apoptotic protease-activating factor 1, winged-helix domain	1	1
LS	PF21298	TopBP1-like, BRCT0 domain	1	1
LS	PF21324	E3 ubiquitin-protein ligase SHPRH, second helical domain	1	1
LS	PF21985	TR61B, FKBP-like domain	1	1
LS	PF21990	SH2 domain	1	1
LS	PF21999	DNA polymerase IV/DNA polymerase iota-like, thumb domain	1	1
LS	PF22314	NPC1, middle luminal domain	1	1
LS	PF22580	Kynureninase	1	1
LS	PF22661	Complement C4A/B, CUB C-terminal domain	1	1
LS	PF22669	Inositol polyphosphate-related phosphatase	1	1
LS	PF22699	GMIP/FCHO2-like, FCH domain	1	1
LS	PF22854	VEGFR1-3-like, N-terminal Ig-like domain	1	1
LS	PF23344	ZP-N domain	1	1
LS	PF23381	IFT122/SMU1, beta-propeller domain	1	1
LS	PF23936	ELP1, three-helical bundle	1	1
