## Supplementary Material 13 for "Positive selection tends to act on exposed extracellular regions and delineate interaction modules targeted by pathogens"

### Sheet: Summary
Table	Content
TableS31	Enrichment of PSRs in short linear motifs, motif-binding domains, and protein pockets. Contingency-table statistics comparing PSRs with matched randomized controls across annotated functional sequence and structural features, including known short linear motifs (SLiMs), SLiM-binding domains, and protein pockets. Counts within, outside, and, where applicable, with unknown annotation status are rep…

### Sheet: TableS31
Dataset	Feature	Control_type	PSR_in	PSR_out	PSR_unknown	Control_in	Control_out	Control_unknown	log2_odds_ratio	P_value	test
HQ	known_SLiM	random_background0	0	922	0	0	922	0	0	NA	NA
HQ	known_SLiM	random_background1	0	922	0	1	921	0	-1.58653	1	Fisher_exact
HQ	known_SLiM	random_background2	0	922	0	3	919	0	-2.81205	0.249593	Fisher_exact
HQ	known_SLiM	random_background3	0	922	0	0	922	0	0	NA	NA
HQ	known_SLiM	random_background4	0	922	0	3	919	0	-2.81205	0.249593	Fisher_exact
HQ	known_SLiM	random_background5	0	922	0	0	922	0	0	NA	NA
HQ	known_SLiM	random_background6	0	922	0	1	921	0	-1.58653	1	Fisher_exact
HQ	known_SLiM	random_background7	0	922	0	1	921	0	-1.58653	1	Fisher_exact
HQ	known_SLiM	random_background8	0	922	0	1	921	0	-1.58653	1	Fisher_exact
HQ	known_SLiM	random_background9	0	922	0	0	922	0	0	NA	NA
HQ	known_SLiM	random_PSG0	0	922	0	0	922	0	0	NA	NA
HQ	known_SLiM	random_PSG1	0	922	0	1	921	0	-1.58653	1	Fisher_exact
HQ	known_SLiM	random_PSG2	0	922	0	1	921	0	-1.58653	1	Fisher_exact
HQ	known_SLiM	random_PSG3	0	922	0	1	921	0	-1.58653	1	Fisher_exact
HQ	known_SLiM	random_PSG4	0	922	0	1	921	0	-1.58653	1	Fisher_exact
HQ	known_SLiM	random_PSG5	0	922	0	0	922	0	0	NA	NA
HQ	known_SLiM	random_PSG6	0	922	0	0	922	0	0	NA	NA
HQ	known_SLiM	random_PSG7	0	922	0	2	920	0	-2.32506	0.499729	Fisher_exact
HQ	known_SLiM	random_PSG8	0	922	0	0	922	0	0	NA	NA
HQ	known_SLiM	random_PSG9	0	922	0	1	921	0	-1.58653	1	Fisher_exact
HQ	predicted_SLiM	random_background0	5	917	0	8	914	0	-0.682799	0.403718	Pearson_chi_square
HQ	predicted_SLiM	random_background1	5	917	0	12	910	0	-1.27409	0.088077	Pearson_chi_square
HQ	predicted_SLiM	random_background2	5	917	0	12	910	0	-1.27409	0.088077	Pearson_chi_square
HQ	predicted_SLiM	random_background3	5	917	0	11	911	0	-1.14697	0.131926	Pearson_chi_square
HQ	predicted_SLiM	random_background4	5	917	0	15	907	0	-1.60078	0.0245575	Pearson_chi_square
HQ	predicted_SLiM	random_background5	5	917	0	8	914	0	-0.682799	0.403718	Pearson_chi_square
HQ	predicted_SLiM	random_background6	5	917	0	9	913	0	-0.854304	0.283214	Pearson_chi_square
HQ	predicted_SLiM	random_background7	5	917	0	9	913	0	-0.854304	0.283214	Pearson_chi_square
HQ	predicted_SLiM	random_background8	5	917	0	14	908	0	-1.49966	0.0379438	Pearson_chi_square
HQ	predicted_SLiM	random_background9	5	917	0	12	910	0	-1.27409	0.088077	Pearson_chi_square
HQ	predicted_SLiM	random_PSG0	5	917	0	4	918	0	0.323501	1	Fisher_exact
HQ	predicted_SLiM	random_PSG1	5	917	0	10	912	0	-1.00789	0.19488	Pearson_chi_square
HQ	predicted_SLiM	random_PSG2	5	917	0	7	915	0	-0.488577	0.562429	Pearson_chi_square
HQ	predicted_SLiM	random_PSG3	5	917	0	3	919	0	0.740109	0.725968	Fisher_exact
HQ	predicted_SLiM	random_PSG4	5	917	0	3	919	0	0.740109	0.725968	Fisher_exact
HQ	predicted_SLiM	random_PSG5	5	917	0	5	917	0	0	1	Fisher_exact
HQ	predicted_SLiM	random_PSG6	5	917	0	7	915	0	-0.488577	0.562429	Pearson_chi_square
HQ	predicted_SLiM	random_PSG7	5	917	0	11	911	0	-1.14697	0.131926	Pearson_chi_square
HQ	predicted_SLiM	random_PSG8	5	917	0	4	918	0	0.323501	1	Fisher_exact
HQ	predicted_SLiM	random_PSG9	5	917	0	4	918	0	0.323501	1	Fisher_exact
HQ	known_or_predicted_SLiM	random_background0	5	917	0	8	914	0	-0.682799	0.403718	Pearson_chi_square
HQ	known_or_predicted_SLiM	random_background1	5	917	0	12	910	0	-1.27409	0.088077	Pearson_chi_square
HQ	known_or_predicted_SLiM	random_background2	5	917	0	12	910	0	-1.27409	0.088077	Pearson_chi_square
HQ	known_or_predicted_SLiM	random_background3	5	917	0	11	911	0	-1.14697	0.131926	Pearson_chi_square
HQ	known_or_predicted_SLiM	random_background4	5	917	0	15	907	0	-1.60078	0.0245575	Pearson_chi_square
HQ	known_or_predicted_SLiM	random_background5	5	917	0	8	914	0	-0.682799	0.403718	Pearson_chi_square
HQ	known_or_predicted_SLiM	random_background6	5	917	0	9	913	0	-0.854304	0.283214	Pearson_chi_square
HQ	known_or_predicted_SLiM	random_background7	5	917	0	10	912	0	-1.00789	0.19488	Pearson_chi_square
HQ	known_or_predicted_SLiM	random_background8	5	917	0	14	908	0	-1.49966	0.0379438	Pearson_chi_square
HQ	known_or_predicted_SLiM	random_background9	5	917	0	12	910	0	-1.27409	0.088077	Pearson_chi_square
HQ	known_or_predicted_SLiM	random_PSG0	5	917	0	4	918	0	0.323501	1	Fisher_exact
HQ	known_or_predicted_SLiM	random_PSG1	5	917	0	10	912	0	-1.00789	0.19488	Pearson_chi_square
HQ	known_or_predicted_SLiM	random_PSG2	5	917	0	7	915	0	-0.488577	0.562429	Pearson_chi_square
HQ	known_or_predicted_SLiM	random_PSG3	5	917	0	3	919	0	0.740109	0.725968	Fisher_exact
HQ	known_or_predicted_SLiM	random_PSG4	5	917	0	3	919	0	0.740109	0.725968	Fisher_exact
HQ	known_or_predicted_SLiM	random_PSG5	5	917	0	5	917	0	0	1	Fisher_exact
HQ	known_or_predicted_SLiM	random_PSG6	5	917	0	7	915	0	-0.488577	0.562429	Pearson_chi_square
HQ	known_or_predicted_SLiM	random_PSG7	5	917	0	11	911	0	-1.14697	0.131926	Pearson_chi_square
HQ	known_or_predicted_SLiM	random_PSG8	5	917	0	4	918	0	0.323501	1	Fisher_exact
HQ	known_or_predicted_SLiM	random_PSG9	5	917	0	4	918	0	0.323501	1	Fisher_exact
HQ	SLiM_binding_domain	random_background0	19	903	0	83	839	0	-2.23317	7.03871e-11	Pearson_chi_square
HQ	SLiM_binding_domain	random_background1	19	903	0	103	819	0	-2.57944	3.55231e-15	Pearson_chi_square
HQ	SLiM_binding_domain	random_background2	19	903	0	87	835	0	-2.30797	1.02339e-11	Pearson_chi_square
HQ	SLiM_binding_domain	random_background3	19	903	0	49	873	0	-1.41553	0.000209706	Pearson_chi_square
HQ	SLiM_binding_domain	random_background4	19	903	0	52	870	0	-1.50622	6.49608e-05	Pearson_chi_square
HQ	SLiM_binding_domain	random_background5	19	903	0	83	839	0	-2.23317	7.03871e-11	Pearson_chi_square
HQ	SLiM_binding_domain	random_background6	19	903	0	66	856	0	-1.87358	1.79325e-07	Pearson_chi_square
HQ	SLiM_binding_domain	random_background7	19	903	0	75	847	0	-2.07326	3.04682e-09	Pearson_chi_square
HQ	SLiM_binding_domain	random_background8	19	903	0	47	875	0	-1.3521	0.000448195	Pearson_chi_square
HQ	SLiM_binding_domain	random_background9	19	903	0	59	863	0	-1.70008	3.6913e-06	Pearson_chi_square
HQ	SLiM_binding_domain	random_PSG0	19	903	0	25	897	0	-0.405547	0.359917	Pearson_chi_square
HQ	SLiM_binding_domain	random_PSG1	19	903	0	25	897	0	-0.405547	0.359917	Pearson_chi_square
HQ	SLiM_binding_domain	random_PSG2	19	903	0	16	906	0	0.252713	0.608669	Pearson_chi_square
HQ	SLiM_binding_domain	random_PSG3	19	903	0	67	855	0	-1.89696	1.1513e-07	Pearson_chi_square
HQ	SLiM_binding_domain	random_PSG4	19	903	0	29	893	0	-0.626119	0.143594	Pearson_chi_square
HQ	SLiM_binding_domain	random_PSG5	19	903	0	55	867	0	-1.59213	1.94162e-05	Pearson_chi_square
HQ	SLiM_binding_domain	random_PSG6	19	903	0	23	899	0	-0.282039	0.532388	Pearson_chi_square
HQ	SLiM_binding_domain	random_PSG7	19	903	0	33	889	0	-0.819009	0.0489052	Pearson_chi_square
HQ	SLiM_binding_domain	random_PSG8	19	903	0	36	886	0	-0.949417	0.019952	Pearson_chi_square
HQ	SLiM_binding_domain	random_PSG9	19	903	0	66	856	0	-1.87358	1.79325e-07	Pearson_chi_square
HQ	predicted_binding_pocket	random_background0	21	893	8	26	890	6	-0.312977	0.464605	Pearson_chi_square
HQ	predicted_binding_pocket	random_background1	21	893	8	31	886	5	-0.573232	0.16305	Pearson_chi_square
HQ	predicted_binding_pocket	random_background2	21	893	8	24	898	0	-0.18459	0.672145	Pearson_chi_square
HQ	predicted_binding_pocket	random_background3	21	893	8	23	891	8	-0.134479	0.760209	Pearson_chi_square
HQ	predicted_binding_pocket	random_background4	21	893	8	22	899	1	-0.0574533	0.897354	Pearson_chi_square
HQ	predicted_binding_pocket	random_background5	21	893	8	28	894	0	-0.413423	0.32575	Pearson_chi_square
HQ	predicted_binding_pocket	random_background6	21	893	8	25	880	17	-0.272695	0.5278	Pearson_chi_square
HQ	predicted_binding_pocket	random_background7	21	893	8	40	878	4	-0.95405	0.014014	Pearson_chi_square
HQ	predicted_binding_pocket	random_background8	21	893	8	24	893	5	-0.192645	0.658718	Pearson_chi_square
HQ	predicted_binding_pocket	random_background9	21	893	8	31	873	18	-0.594557	0.147817	Pearson_chi_square
HQ	predicted_binding_pocket	random_PSG0	21	893	8	27	884	11	-0.377184	0.373903	Pearson_chi_square
HQ	predicted_binding_pocket	random_PSG1	21	893	8	31	888	3	-0.569979	0.165472	Pearson_chi_square
HQ	predicted_binding_pocket	random_PSG2	21	893	8	26	889	7	-0.314599	0.462289	Pearson_chi_square
HQ	predicted_binding_pocket	random_PSG3	21	893	8	19	900	3	0.155655	0.735981	Pearson_chi_square
HQ	predicted_binding_pocket	random_PSG4	21	893	8	17	888	17	0.296754	0.532	Pearson_chi_square
HQ	predicted_binding_pocket	random_PSG5	21	893	8	21	898	3	0.00805527	0.985731	Pearson_chi_square
HQ	predicted_binding_pocket	random_PSG6	21	893	8	18	901	3	0.235259	0.615106	Pearson_chi_square
HQ	predicted_binding_pocket	random_PSG7	21	893	8	28	888	6	-0.423138	0.314459	Pearson_chi_square
HQ	predicted_binding_pocket	random_PSG8	21	893	8	22	884	16	-0.081728	0.854402	Pearson_chi_square
HQ	predicted_binding_pocket	random_PSG9	21	893	8	31	873	18	-0.594557	0.147817	Pearson_chi_square
LS	known_SLiM	random_background0	5	4124	0	2	4127	0	1.32298	0.452926	Fisher_exact
LS	known_SLiM	random_background1	5	4124	0	2	4127	0	1.32298	0.452926	Fisher_exact
LS	known_SLiM	random_background2	5	4124	0	3	4126	0	0.737665	0.72643	Fisher_exact
LS	known_SLiM	random_background3	5	4124	0	4	4125	0	0.322278	1	Fisher_exact
LS	known_SLiM	random_background4	5	4124	0	4	4125	0	0.322278	1	Fisher_exact
LS	known_SLiM	random_background5	5	4124	0	5	4124	0	0	1	Fisher_exact
LS	known_SLiM	random_background6	5	4124	0	4	4125	0	0.322278	1	Fisher_exact
LS	known_SLiM	random_background7	5	4124	0	6	4123	0	-0.263384	0.762871	Pearson_chi_square
LS	known_SLiM	random_background8	5	4124	0	8	4121	0	-0.679122	0.405011	Pearson_chi_square
LS	known_SLiM	random_background9	5	4124	0	3	4126	0	0.737665	0.72643	Fisher_exact
LS	known_SLiM	random_PSG0	5	4124	0	6	4123	0	-0.263384	0.762871	Pearson_chi_square
LS	known_SLiM	random_PSG1	5	4124	0	9	4120	0	-0.849397	0.284641	Pearson_chi_square
LS	known_SLiM	random_PSG2	5	4124	0	10	4119	0	-1.00175	0.196299	Pearson_chi_square
LS	known_SLiM	random_PSG3	5	4124	0	10	4119	0	-1.00175	0.196299	Pearson_chi_square
LS	known_SLiM	random_PSG4	5	4124	0	11	4118	0	-1.1396	0.133238	Pearson_chi_square
LS	known_SLiM	random_PSG5	5	4124	0	10	4119	0	-1.00175	0.196299	Pearson_chi_square
LS	known_SLiM	random_PSG6	5	4124	0	9	4120	0	-0.849397	0.284641	Pearson_chi_square
LS	known_SLiM	random_PSG7	5	4124	0	5	4124	0	0	1	Fisher_exact
LS	known_SLiM	random_PSG8	5	4124	0	9	4120	0	-0.849397	0.284641	Pearson_chi_square
LS	known_SLiM	random_PSG9	5	4124	0	15	4114	0	-1.58847	0.0251702	Pearson_chi_square
LS	predicted_SLiM	random_background0	7	4122	0	3	4126	0	1.22379	0.343452	Fisher_exact
LS	predicted_SLiM	random_background1	7	4122	0	10	4119	0	-0.515624	0.466395	Pearson_chi_square
LS	predicted_SLiM	random_background2	7	4122	0	13	4116	0	-0.895186	0.179185	Pearson_chi_square
LS	predicted_SLiM	random_background3	7	4122	0	6	4123	0	0.222742	0.781343	Pearson_chi_square
LS	predicted_SLiM	random_background4	7	4122	0	13	4116	0	-0.895186	0.179185	Pearson_chi_square
LS	predicted_SLiM	random_background5	7	4122	0	8	4121	0	-0.192995	0.796072	Pearson_chi_square
LS	predicted_SLiM	random_background6	7	4122	0	7	4122	0	0	1	Pearson_chi_square
LS	predicted_SLiM	random_background7	7	4122	0	10	4119	0	-0.515624	0.466395	Pearson_chi_square
LS	predicted_SLiM	random_background8	7	4122	0	12	4117	0	-0.779359	0.250803	Pearson_chi_square
LS	predicted_SLiM	random_background9	7	4122	0	8	4121	0	-0.192995	0.796072	Pearson_chi_square
LS	predicted_SLiM	random_PSG0	7	4122	0	32	4097	0	-2.20142	6.00306e-05	Pearson_chi_square
LS	predicted_SLiM	random_PSG1	7	4122	0	31	4098	0	-2.15527	9.52818e-05	Pearson_chi_square
LS	predicted_SLiM	random_PSG2	7	4122	0	35	4094	0	-2.33176	1.48082e-05	Pearson_chi_square
LS	predicted_SLiM	random_PSG3	7	4122	0	36	4093	0	-2.37276	9.2493e-06	Pearson_chi_square
LS	predicted_SLiM	random_PSG4	7	4122	0	33	4096	0	-2.24617	3.77307e-05	Pearson_chi_square
LS	predicted_SLiM	random_PSG5	7	4122	0	29	4100	0	-2.05835	0.000238143	Pearson_chi_square
LS	predicted_SLiM	random_PSG6	7	4122	0	45	4084	0	-2.69786	1.248e-07	Pearson_chi_square
LS	predicted_SLiM	random_PSG7	7	4122	0	30	4099	0	-2.10761	0.000150844	Pearson_chi_square
LS	predicted_SLiM	random_PSG8	7	4122	0	35	4094	0	-2.33176	1.48082e-05	Pearson_chi_square
LS	predicted_SLiM	random_PSG9	7	4122	0	40	4089	0	-2.52617	1.38396e-06	Pearson_chi_square
LS	known_or_predicted_SLiM	random_background0	7	4122	0	3	4126	0	1.22379	0.343452	Fisher_exact
LS	known_or_predicted_SLiM	random_background1	7	4122	0	11	4118	0	-0.653477	0.345252	Pearson_chi_square
LS	known_or_predicted_SLiM	random_background2	7	4122	0	13	4116	0	-0.895186	0.179185	Pearson_chi_square
LS	known_or_predicted_SLiM	random_background3	7	4122	0	6	4123	0	0.222742	0.781343	Pearson_chi_square
LS	known_or_predicted_SLiM	random_background4	7	4122	0	13	4116	0	-0.895186	0.179185	Pearson_chi_square
LS	known_or_predicted_SLiM	random_background5	7	4122	0	8	4121	0	-0.192995	0.796072	Pearson_chi_square
LS	known_or_predicted_SLiM	random_background6	7	4122	0	7	4122	0	0	1	Pearson_chi_square
LS	known_or_predicted_SLiM	random_background7	7	4122	0	11	4118	0	-0.653477	0.345252	Pearson_chi_square
LS	known_or_predicted_SLiM	random_background8	7	4122	0	12	4117	0	-0.779359	0.250803	Pearson_chi_square
LS	known_or_predicted_SLiM	random_background9	7	4122	0	8	4121	0	-0.192995	0.796072	Pearson_chi_square
LS	known_or_predicted_SLiM	random_PSG0	7	4122	0	32	4097	0	-2.20142	6.00306e-05	Pearson_chi_square
LS	known_or_predicted_SLiM	random_PSG1	7	4122	0	31	4098	0	-2.15527	9.52818e-05	Pearson_chi_square
LS	known_or_predicted_SLiM	random_PSG2	7	4122	0	35	4094	0	-2.33176	1.48082e-05	Pearson_chi_square
LS	known_or_predicted_SLiM	random_PSG3	7	4122	0	36	4093	0	-2.37276	9.2493e-06	Pearson_chi_square
LS	known_or_predicted_SLiM	random_PSG4	7	4122	0	34	4095	0	-2.28959	2.36619e-05	Pearson_chi_square
LS	known_or_predicted_SLiM	random_PSG5	7	4122	0	29	4100	0	-2.05835	0.000238143	Pearson_chi_square
LS	known_or_predicted_SLiM	random_PSG6	7	4122	0	45	4084	0	-2.69786	1.248e-07	Pearson_chi_square
LS	known_or_predicted_SLiM	random_PSG7	7	4122	0	30	4099	0	-2.10761	0.000150844	Pearson_chi_square
LS	known_or_predicted_SLiM	random_PSG8	7	4122	0	35	4094	0	-2.33176	1.48082e-05	Pearson_chi_square
LS	known_or_predicted_SLiM	random_PSG9	7	4122	0	40	4089	0	-2.52617	1.38396e-06	Pearson_chi_square
LS	SLiM_binding_domain	random_background0	214	3915	0	716	3413	0	-1.94032	2.23755e-68	Pearson_chi_square
LS	SLiM_binding_domain	random_background1	214	3915	0	631	3498	0	-1.72251	8.71787e-52	Pearson_chi_square
LS	SLiM_binding_domain	random_background2	214	3915	0	789	3340	0	-2.11158	1.37483e-83	Pearson_chi_square
LS	SLiM_binding_domain	random_background3	214	3915	0	816	3313	0	-2.17183	2.03374e-89	Pearson_chi_square
LS	SLiM_binding_domain	random_background4	214	3915	0	790	3339	0	-2.11384	8.3988e-84	Pearson_chi_square
LS	SLiM_binding_domain	random_background5	214	3915	0	790	3339	0	-2.11384	8.3988e-84	Pearson_chi_square
LS	SLiM_binding_domain	random_background6	214	3915	0	830	3299	0	-2.20248	1.75498e-92	Pearson_chi_square
LS	SLiM_binding_domain	random_background7	214	3915	0	666	3463	0	-1.8149	1.8459e-58	Pearson_chi_square
LS	SLiM_binding_domain	random_background8	214	3915	0	701	3428	0	-1.90345	2.34303e-65	Pearson_chi_square
LS	SLiM_binding_domain	random_background9	214	3915	0	756	3373	0	-2.03576	1.30996e-76	Pearson_chi_square
LS	SLiM_binding_domain	random_PSG0	214	3915	0	291	3838	0	-0.472066	0.000405793	Pearson_chi_square
LS	SLiM_binding_domain	random_PSG1	214	3915	0	306	3823	0	-0.550228	3.07523e-05	Pearson_chi_square
LS	SLiM_binding_domain	random_PSG2	214	3915	0	300	3829	0	-0.519396	8.95971e-05	Pearson_chi_square
LS	SLiM_binding_domain	random_PSG3	214	3915	0	340	3789	0	-0.715119	2.98417e-08	Pearson_chi_square
LS	SLiM_binding_domain	random_PSG4	214	3915	0	331	3798	0	-0.672993	2.15122e-07	Pearson_chi_square
LS	SLiM_binding_domain	random_PSG5	214	3915	0	224	3905	0	-0.0695777	0.623414	Pearson_chi_square
LS	SLiM_binding_domain	random_PSG6	214	3915	0	290	3839	0	-0.466724	0.000476559	Pearson_chi_square
LS	SLiM_binding_domain	random_PSG7	214	3915	0	276	3853	0	-0.390088	0.0038787	Pearson_chi_square
LS	SLiM_binding_domain	random_PSG8	214	3915	0	291	3838	0	-0.472066	0.000405793	Pearson_chi_square
LS	SLiM_binding_domain	random_PSG9	214	3915	0	299	3830	0	-0.514203	0.000106565	Pearson_chi_square
LS	predicted_binding_pocket	random_background0	151	3962	16	113	2811	1205	-0.0769196	0.674123	Pearson_chi_square
LS	predicted_binding_pocket	random_background1	151	3962	16	114	2623	1392	-0.189496	0.299197	Pearson_chi_square
LS	predicted_binding_pocket	random_background2	151	3962	16	143	2768	1218	-0.438852	0.0105057	Pearson_chi_square
LS	predicted_binding_pocket	random_background3	151	3962	16	117	2719	1293	-0.175113	0.333803	Pearson_chi_square
LS	predicted_binding_pocket	random_background4	151	3962	16	101	2557	1471	-0.0515835	0.784927	Pearson_chi_square
LS	predicted_binding_pocket	random_background5	151	3962	16	113	2777	1239	-0.0944759	0.605554	Pearson_chi_square
LS	predicted_binding_pocket	random_background6	151	3962	16	154	2656	1319	-0.605356	0.000315828	Pearson_chi_square
LS	predicted_binding_pocket	random_background7	151	3962	16	153	2693	1283	-0.575998	0.000624832	Pearson_chi_square
LS	predicted_binding_pocket	random_background8	151	3962	16	143	2786	1200	-0.4295	0.012278	Pearson_chi_square
LS	predicted_binding_pocket	random_background9	151	3962	16	115	2764	1250	-0.126557	0.486945	Pearson_chi_square
LS	predicted_binding_pocket	random_PSG0	151	3962	16	184	3918	27	-0.301269	0.0620506	Pearson_chi_square
LS	predicted_binding_pocket	random_PSG1	151	3962	16	189	3920	20	-0.339213	0.0345169	Pearson_chi_square
LS	predicted_binding_pocket	random_PSG2	151	3962	16	176	3908	45	-0.240825	0.139881	Pearson_chi_square
LS	predicted_binding_pocket	random_PSG3	151	3962	16	161	3922	46	-0.107151	0.520122	Pearson_chi_square
LS	predicted_binding_pocket	random_PSG4	151	3962	16	169	3920	40	-0.17785	0.280207	Pearson_chi_square
LS	predicted_binding_pocket	random_PSG5	151	3962	16	173	3906	50	-0.21676	0.185711	Pearson_chi_square
LS	predicted_binding_pocket	random_PSG6	151	3962	16	153	3960	16	-0.0197116	0.906949	Pearson_chi_square
LS	predicted_binding_pocket	random_PSG7	151	3962	16	181	3905	43	-0.282347	0.0814889	Pearson_chi_square
LS	predicted_binding_pocket	random_PSG8	151	3962	16	179	3924	26	-0.259315	0.110525	Pearson_chi_square
LS	predicted_binding_pocket	random_PSG9	151	3962	16	154	3935	40	-0.038247	0.82031	Pearson_chi_square
