## Supplementary Material 11 for "Positive selection tends to act on exposed extracellular regions and delineate interaction modules targeted by pathogens"

### Sheet: Summary
Table	Content
TableS25	Enrichment of PSRs in proteins with human interaction partners. Contingency-table statistics comparing the occurrence of PSRs and matched controls in proteins with versus without known human protein-protein interaction partners.
TableS26	Enrichment of PSRs in proteins with human interaction partners across subcellular localizations. Contingency-table statistics comparing PSRs and matched controls in proteins with versus without human interaction partners, stratified by subcellular localization.
TableS27	Association between PSRs and the number of human interaction partners. Contingency-table statistics comparing the distribution of PSRs and matched controls among proteins grouped according to the number of human interaction partners.
TableS28	Enrichment of PSRs at interfaces with human interaction partners. Contingency-table statistics comparing direct interchain contacts with human interaction partners between PSRs and matched control residues. Residues with unknown contact status are reported separately; log2 odds ratios, P values, and statistical tests are provided for the evaluable comparisons.

### Sheet: TableS25
Dataset	Control_set	PSR_in_protein_with_human_PPI	PSR_in_protein_without_human_PPI	Control_in_protein_with_human_PPI	Control_in_protein_without_human_PPI	log2_odds_ratio	P_value	Test
HQ	random_background0	888	34	913	9	-1.95759	0.000114455	Chi-square
HQ	random_background1	888	34	909	13	-1.42074	0.00191593	Chi-square
HQ	random_background2	888	34	893	29	-0.237582	0.521532	Chi-square
HQ	random_background3	888	34	920	2	-4.13854	7.19753e-08	Chi-square
HQ	random_background4	888	34	902	20	-0.788103	0.0531522	Chi-square
HQ	random_background5	888	34	877	45	0.422373	0.205875	Chi-square
HQ	random_background6	888	34	898	24	-0.518656	0.182133	Chi-square
HQ	random_background7	888	34	872	50	0.582625	0.0739508	Chi-square
HQ	random_background8	888	34	905	17	-1.02736	0.0157744	Chi-square
HQ	random_background9	888	34	918	4	-3.1354	8.76226e-07	Chi-square
HQ	random_PSG0	888	34	891	31	-0.138132	0.704806	Chi-square
HQ	random_PSG1	888	34	868	54	0.700289	0.0289053	Chi-square
HQ	random_PSG2	888	34	868	54	0.700289	0.0289053	Chi-square
HQ	random_PSG3	888	34	886	36	0.0857151	0.807451	Chi-square
HQ	random_PSG4	888	34	886	36	0.0857151	0.807451	Chi-square
HQ	random_PSG5	888	34	890	32	-0.0907085	0.802038	Chi-square
HQ	random_PSG6	888	34	890	32	-0.0907085	0.802038	Chi-square
HQ	random_PSG7	888	34	883	39	0.206086	0.550411	Chi-square
HQ	random_PSG8	888	34	889	33	-0.0446925	0.900958	Chi-square
HQ	random_PSG9	888	34	879	43	0.353498	0.294752	Chi-square
LS	random_background0	4127	2	4129	0	-2.32263	0.499939	Fisher
LS	random_background1	4127	2	4129	0	-2.32263	0.499939	Fisher
LS	random_background2	4127	2	4129	0	-2.32263	0.499939	Fisher
LS	random_background3	4127	2	4129	0	-2.32263	0.499939	Fisher
LS	random_background4	4127	2	4127	2	0	1	Fisher
LS	random_background5	4127	2	4129	0	-2.32263	0.499939	Fisher
LS	random_background6	4127	2	4128	1	-1.00035	1	Fisher
LS	random_background7	4127	2	4129	0	-2.32263	0.499939	Fisher
LS	random_background8	4127	2	4129	0	-2.32263	0.499939	Fisher
LS	random_background9	4127	2	4129	0	-2.32263	0.499939	Fisher
LS	random_PSG0	4127	2	4127	2	0	1	Fisher
LS	random_PSG1	4127	2	4123	6	1.58636	0.288824	Fisher
LS	random_PSG2	4127	2	4127	2	0	1	Fisher
LS	random_PSG3	4127	2	4122	7	1.8091	0.179449	Fisher
LS	random_PSG4	4127	2	4128	1	-1.00035	1	Fisher
LS	random_PSG5	4127	2	4128	1	-1.00035	1	Fisher
LS	random_PSG6	4127	2	4128	1	-1.00035	1	Fisher
LS	random_PSG7	4127	2	4125	4	1.0007	0.687386	Fisher
LS	random_PSG8	4127	2	4125	4	1.0007	0.687386	Fisher
LS	random_PSG9	4127	2	4126	3	0.585312	1	Fisher

### Sheet: TableS26
Dataset	Localization	Control_set	PSR_in_protein_with_human_PPI	PSR_in_protein_without_human_PPI	Control_in_protein_with_human_PPI	Control_in_protein_without_human_PPI	log2_odds_ratio	P_value	Test
HQ	Cell_Membrane	random_background0	261	14	132	0	-3.87716	0.00644899	Fisher
HQ	Cell_Membrane	random_background1	261	14	163	4	-1.12818	0.164458	Chi-square
HQ	Cell_Membrane	random_background2	261	14	112	17	1.50066	0.00440995	Chi-square
HQ	Cell_Membrane	random_background3	261	14	159	0	-4.14473	0.00382651	Chi-square
HQ	Cell_Membrane	random_background4	261	14	140	2	-1.90873	0.0635716	Chi-square
HQ	Cell_Membrane	random_background5	261	14	92	4	-0.303011	1	Fisher
HQ	Cell_Membrane	random_background6	261	14	105	5	-0.171766	0.823364	Chi-square
HQ	Cell_Membrane	random_background7	261	14	112	9	0.583121	0.357646	Chi-square
HQ	Cell_Membrane	random_background8	261	14	100	0	-3.47837	0.0256535	Fisher
HQ	Cell_Membrane	random_background9	261	14	105	3	-0.908732	0.416476	Fisher
HQ	Cell_Membrane	random_PSG0	261	14	258	10	-0.468748	0.440928	Chi-square
HQ	Cell_Membrane	random_PSG1	261	14	254	34	1.31933	0.00434755	Chi-square
HQ	Cell_Membrane	random_PSG2	261	14	187	15	0.580547	0.291685	Chi-square
HQ	Cell_Membrane	random_PSG3	261	14	182	7	-0.479889	0.480005	Chi-square
HQ	Cell_Membrane	random_PSG4	261	14	192	12	0.220551	0.705404	Chi-square
HQ	Cell_Membrane	random_PSG5	261	14	172	5	-0.883786	0.241258	Chi-square
HQ	Cell_Membrane	random_PSG6	261	14	223	14	0.227006	0.685444	Chi-square
HQ	Cell_Membrane	random_PSG7	261	14	279	6	-1.31861	0.0570003	Chi-square
HQ	Cell_Membrane	random_PSG8	261	14	253	12	-0.17748	0.76014	Chi-square
HQ	Cell_Membrane	random_PSG9	261	14	163	7	-0.320822	0.638038	Chi-square
HQ	Cytoplasm	random_background0	62	0	149	1	0.326745	1	Fisher
HQ	Cytoplasm	random_background1	62	0	83	0	NA	NA	NA
HQ	Cytoplasm	random_background2	62	0	87	0	NA	NA	NA
HQ	Cytoplasm	random_background3	62	0	96	0	NA	NA	NA
HQ	Cytoplasm	random_background4	62	0	102	5	2.74574	0.159363	Fisher
HQ	Cytoplasm	random_background5	62	0	106	0	NA	NA	NA
HQ	Cytoplasm	random_background6	62	0	126	0	NA	NA	NA
HQ	Cytoplasm	random_background7	62	0	85	0	NA	NA	NA
HQ	Cytoplasm	random_background8	62	0	110	0	NA	NA	NA
HQ	Cytoplasm	random_background9	62	0	92	0	NA	NA	NA
HQ	Cytoplasm	random_PSG0	62	0	57	0	NA	NA	NA
HQ	Cytoplasm	random_PSG1	62	0	59	0	NA	NA	NA
HQ	Cytoplasm	random_PSG2	62	0	88	0	NA	NA	NA
HQ	Cytoplasm	random_PSG3	62	0	97	0	NA	NA	NA
HQ	Cytoplasm	random_PSG4	62	0	100	0	NA	NA	NA
HQ	Cytoplasm	random_PSG5	62	0	89	0	NA	NA	NA
HQ	Cytoplasm	random_PSG6	62	0	66	0	NA	NA	NA
HQ	Cytoplasm	random_PSG7	62	0	54	0	NA	NA	NA
HQ	Cytoplasm	random_PSG8	62	0	78	0	NA	NA	NA
HQ	Cytoplasm	random_PSG9	62	0	91	0	NA	NA	NA
HQ	Membrane	random_background0	91	7	67	3	-0.780687	0.524231	Fisher
HQ	Membrane	random_background1	91	7	129	0	-4.408	0.00246477	Fisher
HQ	Membrane	random_background2	91	7	99	3	-1.34395	0.207053	Fisher
HQ	Membrane	random_background3	91	7	123	2	-2.24207	0.0450453	Fisher
HQ	Membrane	random_background4	91	7	95	3	-1.28445	0.330865	Fisher
HQ	Membrane	random_background5	91	7	134	2	-2.36565	0.0369799	Fisher
HQ	Membrane	random_background6	91	7	123	5	-0.920147	0.282202	Chi-square
HQ	Membrane	random_background7	91	7	103	12	0.598902	0.40086	Chi-square
HQ	Membrane	random_background8	91	7	120	14	0.600904	0.386163	Chi-square
HQ	Membrane	random_background9	91	7	124	0	-4.35119	0.00288675	Fisher
HQ	Membrane	random_PSG0	91	7	75	13	1.17206	0.0935229	Chi-square
HQ	Membrane	random_PSG1	91	7	76	7	0.259867	0.745989	Chi-square
HQ	Membrane	random_PSG2	91	7	104	17	1.08746	0.103745	Chi-square
HQ	Membrane	random_PSG3	91	7	74	16	1.49099	0.0262151	Chi-square
HQ	Membrane	random_PSG4	91	7	70	12	1.15612	0.103311	Chi-square
HQ	Membrane	random_PSG5	91	7	86	14	1.08153	0.117179	Chi-square
HQ	Membrane	random_PSG6	91	7	85	7	0.0984037	0.902243	Chi-square
HQ	Membrane	random_PSG7	91	7	71	14	1.35805	0.048325	Chi-square
HQ	Membrane	random_PSG8	91	7	92	9	0.346803	0.646543	Chi-square
HQ	Membrane	random_PSG9	91	7	103	27	1.76883	0.00424292	Chi-square
HQ	Mitochondria	random_background0	22	0	17	0	NA	NA	NA
HQ	Mitochondria	random_background1	22	0	61	0	NA	NA	NA
HQ	Mitochondria	random_background2	22	0	49	0	NA	NA	NA
HQ	Mitochondria	random_background3	22	0	37	0	NA	NA	NA
HQ	Mitochondria	random_background4	22	0	35	0	NA	NA	NA
HQ	Mitochondria	random_background5	22	0	23	0	NA	NA	NA
HQ	Mitochondria	random_background6	22	0	23	0	NA	NA	NA
HQ	Mitochondria	random_background7	22	0	30	0	NA	NA	NA
HQ	Mitochondria	random_background8	22	0	25	0	NA	NA	NA
HQ	Mitochondria	random_background9	22	0	33	0	NA	NA	NA
HQ	Mitochondria	random_PSG0	22	0	46	0	NA	NA	NA
HQ	Mitochondria	random_PSG1	22	0	20	0	NA	NA	NA
HQ	Mitochondria	random_PSG2	22	0	45	0	NA	NA	NA
HQ	Mitochondria	random_PSG3	22	0	37	0	NA	NA	NA
HQ	Mitochondria	random_PSG4	22	0	23	0	NA	NA	NA
HQ	Mitochondria	random_PSG5	22	0	34	0	NA	NA	NA
HQ	Mitochondria	random_PSG6	22	0	41	0	NA	NA	NA
HQ	Mitochondria	random_PSG7	22	0	25	0	NA	NA	NA
HQ	Mitochondria	random_PSG8	22	0	50	0	NA	NA	NA
HQ	Mitochondria	random_PSG9	22	0	43	0	NA	NA	NA
HQ	Nucleus	random_background0	142	1	233	4	1.28556	0.654133	Fisher
HQ	Nucleus	random_background1	142	1	268	5	1.40559	0.668907	Fisher
HQ	Nucleus	random_background2	142	1	294	7	1.75743	0.445985	Fisher
HQ	Nucleus	random_background3	142	1	230	0	-2.27877	0.383378	Fisher
HQ	Nucleus	random_background4	142	1	240	1	-0.757143	1	Fisher
HQ	Nucleus	random_background5	142	1	259	38	4.38087	2.90168e-05	Chi-square
HQ	Nucleus	random_background6	142	1	215	0	-2.18169	0.399441	Fisher
HQ	Nucleus	random_background7	142	1	333	0	-2.81169	0.30042	Fisher
HQ	Nucleus	random_background8	142	1	300	3	0.505891	1	Fisher
HQ	Nucleus	random_background9	142	1	249	0	-2.39304	0.364796	Fisher
HQ	Nucleus	random_PSG0	142	1	156	2	0.864345	1	Fisher
HQ	Nucleus	random_PSG1	142	1	143	1	-0.0101242	1	Fisher
HQ	Nucleus	random_PSG2	142	1	99	1	0.52039	1	Fisher
HQ	Nucleus	random_PSG3	142	1	168	1	-0.24257	1	Fisher
HQ	Nucleus	random_PSG4	142	1	121	1	0.230884	1	Fisher
HQ	Nucleus	random_PSG5	142	1	197	1	-0.472305	1	Fisher
HQ	Nucleus	random_PSG6	142	1	131	1	0.116324	1	Fisher
HQ	Nucleus	random_PSG7	142	1	125	1	0.183963	1	Fisher
HQ	Nucleus	random_PSG8	142	1	153	1	-0.107641	1	Fisher
HQ	Nucleus	random_PSG9	142	1	159	1	-0.163136	1	Fisher
HQ	Peripheral_Cell_Membrane	random_background0	49	1	63	0	-1.94429	0.442478	Fisher
HQ	Peripheral_Cell_Membrane	random_background1	49	1	56	0	-1.77578	0.471698	Fisher
HQ	Peripheral_Cell_Membrane	random_background2	49	1	51	2	0.942285	1	Fisher
HQ	Peripheral_Cell_Membrane	random_background3	49	1	41	0	-1.33065	1	Fisher
HQ	Peripheral_Cell_Membrane	random_background4	49	1	90	0	-2.45545	0.357143	Fisher
HQ	Peripheral_Cell_Membrane	random_background5	49	1	57	0	-1.8011	0.46729	Fisher
HQ	Peripheral_Cell_Membrane	random_background6	49	1	65	13	3.29278	0.00948957	Chi-square
HQ	Peripheral_Cell_Membrane	random_background7	49	1	40	0	-1.29546	1	Fisher
HQ	Peripheral_Cell_Membrane	random_background8	49	1	34	0	-1.06413	1	Fisher
HQ	Peripheral_Cell_Membrane	random_background9	49	1	139	0	-3.07973	0.26455	Fisher
HQ	Peripheral_Cell_Membrane	random_PSG0	49	1	73	1	-0.575115	1	Fisher
HQ	Peripheral_Cell_Membrane	random_PSG1	49	1	139	1	-1.50423	0.45809	Fisher
HQ	Peripheral_Cell_Membrane	random_PSG2	49	1	54	1	-0.140178	1	Fisher
HQ	Peripheral_Cell_Membrane	random_PSG3	49	1	88	2	0.155278	1	Fisher
HQ	Peripheral_Cell_Membrane	random_PSG4	49	1	64	4	1.61471	0.393925	Fisher
HQ	Peripheral_Cell_Membrane	random_PSG5	49	1	62	6	2.24548	0.236126	Fisher
HQ	Peripheral_Cell_Membrane	random_PSG6	49	1	69	3	1.09115	0.64352	Fisher
HQ	Peripheral_Cell_Membrane	random_PSG7	49	1	117	14	2.5517	0.0714286	Fisher
HQ	Peripheral_Cell_Membrane	random_PSG8	49	1	69	6	2.09115	0.241082	Fisher
HQ	Peripheral_Cell_Membrane	random_PSG9	49	1	92	4	1.09115	0.660702	Fisher
HQ	Peripheral_Membrane	random_background0	2	0	14	0	NA	NA	NA
HQ	Peripheral_Membrane	random_background1	2	0	13	0	NA	NA	NA
HQ	Peripheral_Membrane	random_background2	2	0	7	0	NA	NA	NA
HQ	Peripheral_Membrane	random_background3	2	0	15	0	NA	NA	NA
HQ	Peripheral_Membrane	random_background4	2	0	43	0	NA	NA	NA
HQ	Peripheral_Membrane	random_background5	2	0	24	0	NA	NA	NA
HQ	Peripheral_Membrane	random_background6	2	0	4	0	NA	NA	NA
HQ	Peripheral_Membrane	random_background7	2	0	4	0	NA	NA	NA
HQ	Peripheral_Membrane	random_background8	2	0	6	0	NA	NA	NA
HQ	Peripheral_Membrane	random_background9	2	0	4	0	NA	NA	NA
HQ	Peripheral_Membrane	random_PSG0	2	0	4	0	NA	NA	NA
HQ	Peripheral_Membrane	random_PSG1	2	0	12	0	NA	NA	NA
HQ	Peripheral_Membrane	random_PSG2	2	0	4	0	NA	NA	NA
HQ	Peripheral_Membrane	random_PSG3	2	0	3	0	NA	NA	NA
HQ	Peripheral_Membrane	random_PSG4	2	0	13	0	NA	NA	NA
HQ	Peripheral_Membrane	random_PSG5	2	0	2	0	NA	NA	NA
HQ	Peripheral_Membrane	random_PSG6	2	0	7	0	NA	NA	NA
HQ	Peripheral_Membrane	random_PSG7	2	0	2	0	NA	NA	NA
HQ	Peripheral_Membrane	random_PSG8	2	0	8	0	NA	NA	NA
HQ	Peripheral_Membrane	random_PSG9	2	0	6	0	NA	NA	NA
HQ	Secreted	random_background0	159	2	122	1	-0.617854	1	Fisher
HQ	Secreted	random_background1	159	2	59	0	-0.899333	1	Fisher
HQ	Secreted	random_background2	159	2	80	0	-1.33543	1	Fisher
HQ	Secreted	random_background3	159	2	91	0	-1.52022	0.536742	Fisher
HQ	Secreted	random_background4	159	2	69	0	-1.12346	1	Fisher
HQ	Secreted	random_background5	159	2	101	0	-1.66985	0.524407	Fisher
HQ	Secreted	random_background6	159	2	76	0	-1.2619	1	Fisher
HQ	Secreted	random_background7	159	2	55	5	2.85345	0.0169761	Fisher
HQ	Secreted	random_background8	159	2	58	0	-0.87488	1	Fisher
HQ	Secreted	random_background9	159	2	56	1	0.505528	1	Fisher
HQ	Secreted	random_PSG0	159	2	117	1	-0.557482	1	Fisher
HQ	Secreted	random_PSG1	159	2	83	3	1.52281	0.345528	Fisher
HQ	Secreted	random_PSG2	159	2	144	4	1.14296	0.431363	Fisher
HQ	Secreted	random_PSG3	159	2	109	2	0.544699	1	Fisher
HQ	Secreted	random_PSG4	159	2	147	1	-0.886789	1	Fisher
HQ	Secreted	random_PSG5	159	2	126	1	-0.664397	1	Fisher
HQ	Secreted	random_PSG6	159	2	144	3	0.72792	0.672336	Fisher
HQ	Secreted	random_PSG7	159	2	96	1	-0.27208	1	Fisher
HQ	Secreted	random_PSG8	159	2	94	1	-0.241706	1	Fisher
HQ	Secreted	random_PSG9	159	2	97	1	-0.28703	1	Fisher
HQ	unknown	random_background0	100	9	116	0	-4.46106	0.001231	Fisher
HQ	unknown	random_background1	100	9	77	4	-0.792855	0.370228	Chi-square
HQ	unknown	random_background2	100	9	114	0	-4.43608	0.00133597	Fisher
HQ	unknown	random_background3	100	9	128	0	-4.6025	0.000764818	Fisher
HQ	unknown	random_background4	100	9	88	9	0.184425	0.795523	Chi-square
HQ	unknown	random_background5	100	9	81	1	-2.86592	0.0453959	Fisher
HQ	unknown	random_background6	100	9	161	1	-3.85699	0.00147343	Fisher
HQ	unknown	random_background7	100	9	110	24	1.27753	0.0289115	Chi-square
HQ	unknown	random_background8	100	9	152	0	-4.84954	0.000316461	Fisher
HQ	unknown	random_background9	100	9	116	0	-4.46106	0.001231	Fisher
HQ	unknown	random_PSG0	100	9	105	4	-1.24031	0.152704	Chi-square
HQ	unknown	random_PSG1	100	9	82	8	0.116379	0.873863	Chi-square
HQ	unknown	random_PSG2	100	9	143	16	0.31406	0.617515	Chi-square
HQ	unknown	random_PSG3	100	9	128	8	-0.526069	0.467311	Chi-square
HQ	unknown	random_PSG4	100	9	156	6	-1.22651	0.107983	Chi-square
HQ	unknown	random_PSG5	100	9	122	5	-1.13488	0.161346	Chi-square
HQ	unknown	random_PSG6	100	9	124	4	-1.48027	0.0837533	Chi-square
HQ	unknown	random_PSG7	100	9	114	3	-1.774	0.0564999	Chi-square
HQ	unknown	random_PSG8	100	9	92	4	-1.04963	0.230495	Chi-square
HQ	unknown	random_PSG9	100	9	125	3	-1.90689	0.0385159	Chi-square
LS	Cell_Membrane	random_background0	977	0	517	0	NA	NA	NA
LS	Cell_Membrane	random_background1	977	0	468	0	NA	NA	NA
LS	Cell_Membrane	random_background2	977	0	516	0	NA	NA	NA
LS	Cell_Membrane	random_background3	977	0	502	0	NA	NA	NA
LS	Cell_Membrane	random_background4	977	0	454	0	NA	NA	NA
LS	Cell_Membrane	random_background5	977	0	354	0	NA	NA	NA
LS	Cell_Membrane	random_background6	977	0	444	0	NA	NA	NA
LS	Cell_Membrane	random_background7	977	0	593	0	NA	NA	NA
LS	Cell_Membrane	random_background8	977	0	511	0	NA	NA	NA
LS	Cell_Membrane	random_background9	977	0	574	0	NA	NA	NA
LS	Cell_Membrane	random_PSG0	977	0	725	0	NA	NA	NA
LS	Cell_Membrane	random_PSG1	977	0	727	0	NA	NA	NA
LS	Cell_Membrane	random_PSG2	977	0	690	0	NA	NA	NA
LS	Cell_Membrane	random_PSG3	977	0	727	0	NA	NA	NA
LS	Cell_Membrane	random_PSG4	977	0	696	0	NA	NA	NA
LS	Cell_Membrane	random_PSG5	977	0	600	0	NA	NA	NA
LS	Cell_Membrane	random_PSG6	977	0	813	0	NA	NA	NA
LS	Cell_Membrane	random_PSG7	977	0	728	0	NA	NA	NA
LS	Cell_Membrane	random_PSG8	977	0	751	0	NA	NA	NA
LS	Cell_Membrane	random_PSG9	977	0	626	0	NA	NA	NA
LS	Cytoplasm	random_background0	598	2	644	0	-2.42876	0.232427	Fisher
LS	Cytoplasm	random_background1	598	2	758	0	-2.66373	0.195029	Fisher
LS	Cytoplasm	random_background2	598	2	657	0	-2.45757	0.227642	Fisher
LS	Cytoplasm	random_background3	598	2	779	0	-2.70313	0.189132	Fisher
LS	Cytoplasm	random_background4	598	2	737	2	-0.301519	1	Fisher
LS	Cytoplasm	random_background5	598	2	852	0	-2.83228	0.170586	Fisher
LS	Cytoplasm	random_background6	598	2	888	1	-1.57041	0.568701	Fisher
LS	Cytoplasm	random_background7	598	2	779	0	-2.70313	0.189132	Fisher
LS	Cytoplasm	random_background8	598	2	796	0	-2.73425	0.184552	Fisher
LS	Cytoplasm	random_background9	598	2	706	0	-2.56127	0.210875	Fisher
LS	Cytoplasm	random_PSG0	598	2	769	2	-0.362838	1	Fisher
LS	Cytoplasm	random_PSG1	598	2	781	6	1.19979	0.477964	Fisher
LS	Cytoplasm	random_PSG2	598	2	685	2	-0.195959	1	Fisher
LS	Cytoplasm	random_PSG3	598	2	690	7	1.6009	0.189181	Fisher
LS	Cytoplasm	random_PSG4	598	2	586	1	-0.970755	1	Fisher
LS	Cytoplasm	random_PSG5	598	2	791	1	-1.40353	0.58102	Fisher
LS	Cytoplasm	random_PSG6	598	2	691	1	-1.20854	0.599983	Fisher
LS	Cytoplasm	random_PSG7	598	2	731	4	0.710274	0.696334	Fisher
LS	Cytoplasm	random_PSG8	598	2	688	4	0.797737	0.691527	Fisher
LS	Cytoplasm	random_PSG9	598	2	741	3	0.275634	1	Fisher
LS	Membrane	random_background0	285	0	132	0	NA	NA	NA
LS	Membrane	random_background1	285	0	164	0	NA	NA	NA
LS	Membrane	random_background2	285	0	182	0	NA	NA	NA
LS	Membrane	random_background3	285	0	138	0	NA	NA	NA
LS	Membrane	random_background4	285	0	215	0	NA	NA	NA
LS	Membrane	random_background5	285	0	204	0	NA	NA	NA
LS	Membrane	random_background6	285	0	108	0	NA	NA	NA
LS	Membrane	random_background7	285	0	177	0	NA	NA	NA
LS	Membrane	random_background8	285	0	187	0	NA	NA	NA
LS	Membrane	random_background9	285	0	147	0	NA	NA	NA
LS	Membrane	random_PSG0	285	0	249	0	NA	NA	NA
LS	Membrane	random_PSG1	285	0	251	0	NA	NA	NA
LS	Membrane	random_PSG2	285	0	241	0	NA	NA	NA
LS	Membrane	random_PSG3	285	0	270	0	NA	NA	NA
LS	Membrane	random_PSG4	285	0	241	0	NA	NA	NA
LS	Membrane	random_PSG5	285	0	219	0	NA	NA	NA
LS	Membrane	random_PSG6	285	0	294	0	NA	NA	NA
LS	Membrane	random_PSG7	285	0	242	0	NA	NA	NA
LS	Membrane	random_PSG8	285	0	245	0	NA	NA	NA
LS	Membrane	random_PSG9	285	0	300	0	NA	NA	NA
LS	Mitochondria	random_background0	155	0	302	0	NA	NA	NA
LS	Mitochondria	random_background1	155	0	235	0	NA	NA	NA
LS	Mitochondria	random_background2	155	0	229	0	NA	NA	NA
LS	Mitochondria	random_background3	155	0	282	0	NA	NA	NA
LS	Mitochondria	random_background4	155	0	310	0	NA	NA	NA
LS	Mitochondria	random_background5	155	0	226	0	NA	NA	NA
LS	Mitochondria	random_background6	155	0	227	0	NA	NA	NA
LS	Mitochondria	random_background7	155	0	215	0	NA	NA	NA
LS	Mitochondria	random_background8	155	0	216	0	NA	NA	NA
LS	Mitochondria	random_background9	155	0	277	0	NA	NA	NA
LS	Mitochondria	random_PSG0	155	0	293	0	NA	NA	NA
LS	Mitochondria	random_PSG1	155	0	351	0	NA	NA	NA
LS	Mitochondria	random_PSG2	155	0	273	0	NA	NA	NA
LS	Mitochondria	random_PSG3	155	0	309	0	NA	NA	NA
LS	Mitochondria	random_PSG4	155	0	316	0	NA	NA	NA
LS	Mitochondria	random_PSG5	155	0	335	0	NA	NA	NA
LS	Mitochondria	random_PSG6	155	0	321	0	NA	NA	NA
LS	Mitochondria	random_PSG7	155	0	266	0	NA	NA	NA
LS	Mitochondria	random_PSG8	155	0	369	0	NA	NA	NA
LS	Mitochondria	random_PSG9	155	0	334	0	NA	NA	NA
LS	Nucleus	random_background0	508	0	1150	0	NA	NA	NA
LS	Nucleus	random_background1	508	0	1197	0	NA	NA	NA
LS	Nucleus	random_background2	508	0	1143	0	NA	NA	NA
LS	Nucleus	random_background3	508	0	1192	0	NA	NA	NA
LS	Nucleus	random_background4	508	0	1093	0	NA	NA	NA
LS	Nucleus	random_background5	508	0	1199	0	NA	NA	NA
LS	Nucleus	random_background6	508	0	1187	0	NA	NA	NA
LS	Nucleus	random_background7	508	0	957	0	NA	NA	NA
LS	Nucleus	random_background8	508	0	1194	0	NA	NA	NA
LS	Nucleus	random_background9	508	0	1289	0	NA	NA	NA
LS	Nucleus	random_PSG0	508	0	676	0	NA	NA	NA
LS	Nucleus	random_PSG1	508	0	671	0	NA	NA	NA
LS	Nucleus	random_PSG2	508	0	685	0	NA	NA	NA
LS	Nucleus	random_PSG3	508	0	709	0	NA	NA	NA
LS	Nucleus	random_PSG4	508	0	736	0	NA	NA	NA
LS	Nucleus	random_PSG5	508	0	672	0	NA	NA	NA
LS	Nucleus	random_PSG6	508	0	728	0	NA	NA	NA
LS	Nucleus	random_PSG7	508	0	675	0	NA	NA	NA
LS	Nucleus	random_PSG8	508	0	686	0	NA	NA	NA
LS	Nucleus	random_PSG9	508	0	670	0	NA	NA	NA
LS	Peripheral_Cell_Membrane	random_background0	293	0	532	0	NA	NA	NA
LS	Peripheral_Cell_Membrane	random_background1	293	0	412	0	NA	NA	NA
LS	Peripheral_Cell_Membrane	random_background2	293	0	491	0	NA	NA	NA
LS	Peripheral_Cell_Membrane	random_background3	293	0	452	0	NA	NA	NA
LS	Peripheral_Cell_Membrane	random_background4	293	0	510	0	NA	NA	NA
LS	Peripheral_Cell_Membrane	random_background5	293	0	449	0	NA	NA	NA
LS	Peripheral_Cell_Membrane	random_background6	293	0	460	0	NA	NA	NA
LS	Peripheral_Cell_Membrane	random_background7	293	0	618	0	NA	NA	NA
LS	Peripheral_Cell_Membrane	random_background8	293	0	459	0	NA	NA	NA
LS	Peripheral_Cell_Membrane	random_background9	293	0	384	0	NA	NA	NA
LS	Peripheral_Cell_Membrane	random_PSG0	293	0	319	0	NA	NA	NA
LS	Peripheral_Cell_Membrane	random_PSG1	293	0	278	0	NA	NA	NA
LS	Peripheral_Cell_Membrane	random_PSG2	293	0	353	0	NA	NA	NA
LS	Peripheral_Cell_Membrane	random_PSG3	293	0	318	0	NA	NA	NA
LS	Peripheral_Cell_Membrane	random_PSG4	293	0	381	0	NA	NA	NA
LS	Peripheral_Cell_Membrane	random_PSG5	293	0	332	0	NA	NA	NA
LS	Peripheral_Cell_Membrane	random_PSG6	293	0	263	0	NA	NA	NA
LS	Peripheral_Cell_Membrane	random_PSG7	293	0	362	0	NA	NA	NA
LS	Peripheral_Cell_Membrane	random_PSG8	293	0	288	0	NA	NA	NA
LS	Peripheral_Cell_Membrane	random_PSG9	293	0	301	0	NA	NA	NA
LS	Peripheral_Membrane	random_background0	7	0	99	0	NA	NA	NA
LS	Peripheral_Membrane	random_background1	7	0	55	0	NA	NA	NA
LS	Peripheral_Membrane	random_background2	7	0	76	0	NA	NA	NA
LS	Peripheral_Membrane	random_background3	7	0	44	0	NA	NA	NA
LS	Peripheral_Membrane	random_background4	7	0	81	0	NA	NA	NA
LS	Peripheral_Membrane	random_background5	7	0	79	0	NA	NA	NA
LS	Peripheral_Membrane	random_background6	7	0	105	0	NA	NA	NA
LS	Peripheral_Membrane	random_background7	7	0	38	0	NA	NA	NA
LS	Peripheral_Membrane	random_background8	7	0	20	0	NA	NA	NA
LS	Peripheral_Membrane	random_background9	7	0	62	0	NA	NA	NA
LS	Peripheral_Membrane	random_PSG0	7	0	11	0	NA	NA	NA
LS	Peripheral_Membrane	random_PSG1	7	0	31	0	NA	NA	NA
LS	Peripheral_Membrane	random_PSG2	7	0	11	0	NA	NA	NA
LS	Peripheral_Membrane	random_PSG3	7	0	34	0	NA	NA	NA
LS	Peripheral_Membrane	random_PSG4	7	0	33	0	NA	NA	NA
LS	Peripheral_Membrane	random_PSG5	7	0	19	0	NA	NA	NA
LS	Peripheral_Membrane	random_PSG6	7	0	14	0	NA	NA	NA
LS	Peripheral_Membrane	random_PSG7	7	0	14	0	NA	NA	NA
LS	Peripheral_Membrane	random_PSG8	7	0	10	0	NA	NA	NA
LS	Peripheral_Membrane	random_PSG9	7	0	8	0	NA	NA	NA
LS	Secreted	random_background0	845	0	432	0	NA	NA	NA
LS	Secreted	random_background1	845	0	321	0	NA	NA	NA
LS	Secreted	random_background2	845	0	414	0	NA	NA	NA
LS	Secreted	random_background3	845	0	312	0	NA	NA	NA
LS	Secreted	random_background4	845	0	358	0	NA	NA	NA
LS	Secreted	random_background5	845	0	336	0	NA	NA	NA
LS	Secreted	random_background6	845	0	339	0	NA	NA	NA
LS	Secreted	random_background7	845	0	320	0	NA	NA	NA
LS	Secreted	random_background8	845	0	318	0	NA	NA	NA
LS	Secreted	random_background9	845	0	295	0	NA	NA	NA
LS	Secreted	random_PSG0	845	0	655	0	NA	NA	NA
LS	Secreted	random_PSG1	845	0	655	0	NA	NA	NA
LS	Secreted	random_PSG2	845	0	721	0	NA	NA	NA
LS	Secreted	random_PSG3	845	0	592	0	NA	NA	NA
LS	Secreted	random_PSG4	845	0	594	0	NA	NA	NA
LS	Secreted	random_PSG5	845	0	751	0	NA	NA	NA
LS	Secreted	random_PSG6	845	0	648	0	NA	NA	NA
LS	Secreted	random_PSG7	845	0	651	0	NA	NA	NA
LS	Secreted	random_PSG8	845	0	618	0	NA	NA	NA
LS	Secreted	random_PSG9	845	0	710	0	NA	NA	NA
LS	unknown	random_background0	459	0	321	0	NA	NA	NA
LS	unknown	random_background1	459	0	519	0	NA	NA	NA
LS	unknown	random_background2	459	0	421	0	NA	NA	NA
LS	unknown	random_background3	459	0	428	0	NA	NA	NA
LS	unknown	random_background4	459	0	369	0	NA	NA	NA
LS	unknown	random_background5	459	0	430	0	NA	NA	NA
LS	unknown	random_background6	459	0	370	0	NA	NA	NA
LS	unknown	random_background7	459	0	432	0	NA	NA	NA
LS	unknown	random_background8	459	0	428	0	NA	NA	NA
LS	unknown	random_background9	459	0	395	0	NA	NA	NA
LS	unknown	random_PSG0	459	0	430	0	NA	NA	NA
LS	unknown	random_PSG1	459	0	378	0	NA	NA	NA
LS	unknown	random_PSG2	459	0	468	0	NA	NA	NA
LS	unknown	random_PSG3	459	0	473	0	NA	NA	NA
LS	unknown	random_PSG4	459	0	545	0	NA	NA	NA
LS	unknown	random_PSG5	459	0	409	0	NA	NA	NA
LS	unknown	random_PSG6	459	0	356	0	NA	NA	NA
LS	unknown	random_PSG7	459	0	456	0	NA	NA	NA
LS	unknown	random_PSG8	459	0	470	0	NA	NA	NA
LS	unknown	random_PSG9	459	0	436	0	NA	NA	NA

### Sheet: TableS27
Dataset	Partner_count_bin	Control_set	PSR_in_bin	PSR_in_other_interacting_proteins	Control_in_bin	Control_in_other_interacting_proteins	log2_odds_ratio	P_value	Test
HQ	1	random_background0	25	863	8	905	1.71241	0.00215794	Chi-square
HQ	1	random_background1	25	863	42	867	-0.74179	0.0434494	Chi-square
HQ	1	random_background2	25	863	18	875	0.493854	0.271657	Chi-square
HQ	1	random_background3	25	863	28	892	-0.115816	0.773714	Chi-square
HQ	1	random_background4	25	863	20	882	0.353346	0.419051	Chi-square
HQ	1	random_background5	25	863	15	862	0.735293	0.118872	Chi-square
HQ	1	random_background6	25	863	20	878	0.346788	0.427788	Chi-square
HQ	1	random_background7	25	863	22	850	0.162527	0.703649	Chi-square
HQ	1	random_background8	25	863	15	890	0.78141	0.0969554	Chi-square
HQ	1	random_background9	25	863	19	899	0.454889	0.304207	Chi-square
HQ	1	random_PSG0	25	863	52	839	-1.09727	0.00174424	Chi-square
HQ	1	random_PSG1	25	863	42	826	-0.81168	0.0269063	Chi-square
HQ	1	random_PSG2	25	863	16	852	0.625349	0.177479	Chi-square
HQ	1	random_PSG3	25	863	23	863	0.120294	0.775841	Chi-square
HQ	1	random_PSG4	25	863	27	859	-0.117734	0.772001	Chi-square
HQ	1	random_PSG5	25	863	42	848	-0.773758	0.035051	Chi-square
HQ	1	random_PSG6	25	863	25	865	0.00333957	0.993563	Chi-square
HQ	1	random_PSG7	25	863	45	838	-0.890407	0.013768	Chi-square
HQ	1	random_PSG8	25	863	36	853	-0.542884	0.153077	Chi-square
HQ	1	random_PSG9	25	863	31	848	-0.335636	0.393358	Chi-square
HQ	2-5	random_background0	92	796	127	786	-0.483362	0.0211935	Chi-square
HQ	2-5	random_background1	92	796	82	827	0.221129	0.33707	Chi-square
HQ	2-5	random_background2	92	796	43	850	1.19199	9.83672e-06	Chi-square
HQ	2-5	random_background3	92	796	44	876	1.20229	6.94297e-06	Chi-square
HQ	2-5	random_background4	92	796	31	871	1.69927	7.05745e-09	Chi-square
HQ	2-5	random_background5	92	796	98	779	-0.122293	0.581123	Chi-square
HQ	2-5	random_background6	92	796	101	797	-0.132838	0.546107	Chi-square
HQ	2-5	random_background7	92	796	42	830	1.19159	1.16255e-05	Chi-square
HQ	2-5	random_background8	92	796	61	844	0.677299	0.00608344	Chi-square
HQ	2-5	random_background9	92	796	45	873	1.16492	1.18737e-05	Chi-square
HQ	2-5	random_PSG0	92	796	100	791	-0.129385	0.557513	Chi-square
HQ	2-5	random_PSG1	92	796	86	782	0.0716974	0.753423	Chi-square
HQ	2-5	random_PSG2	92	796	125	743	-0.541629	0.0101026	Chi-square
HQ	2-5	random_PSG3	92	796	84	802	0.142078	0.535518	Chi-square
HQ	2-5	random_PSG4	92	796	106	780	-0.233653	0.283532	Chi-square
HQ	2-5	random_PSG5	92	796	125	765	-0.499531	0.0176373	Chi-square
HQ	2-5	random_PSG6	92	796	139	751	-0.679335	0.000977599	Chi-square
HQ	2-5	random_PSG7	92	796	119	764	-0.430452	0.0429517	Chi-square
HQ	2-5	random_PSG8	92	796	102	787	-0.165268	0.451825	Chi-square
HQ	2-5	random_PSG9	92	796	75	804	0.30917	0.189084	Chi-square
HQ	6-10	random_background0	65	823	63	850	0.0916583	0.729048	Chi-square
HQ	6-10	random_background1	65	823	51	858	0.410028	0.140427	Chi-square
HQ	6-10	random_background2	65	823	66	827	-0.0150314	0.954235	Chi-square
HQ	6-10	random_background3	65	823	123	797	-0.966459	2.51906e-05	Chi-square
HQ	6-10	random_background4	65	823	88	814	-0.452927	0.0652871	Chi-square
HQ	6-10	random_background5	65	823	50	827	0.385507	0.168332	Chi-square
HQ	6-10	random_background6	65	823	115	783	-0.895002	0.000117672	Chi-square
HQ	6-10	random_background7	65	823	32	840	1.05186	0.000793634	Chi-square
HQ	6-10	random_background8	65	823	61	844	0.127981	0.63125	Chi-square
HQ	6-10	random_background9	65	823	110	808	-0.785529	0.000811766	Chi-square
HQ	6-10	random_PSG0	65	823	56	835	0.235897	0.386091	Chi-square
HQ	6-10	random_PSG1	65	823	95	773	-0.637912	0.00831413	Chi-square
HQ	6-10	random_PSG2	65	823	64	804	-0.0113291	0.965762	Chi-square
HQ	6-10	random_PSG3	65	823	67	819	-0.0507504	0.84586	Chi-square
HQ	6-10	random_PSG4	65	823	115	771	-0.917284	7.89607e-05	Chi-square
HQ	6-10	random_PSG5	65	823	83	807	-0.380995	0.125766	Chi-square
HQ	6-10	random_PSG6	65	823	93	797	-0.563104	0.0204032	Chi-square
HQ	6-10	random_PSG7	65	823	66	817	-0.0325827	0.90102	Chi-square
HQ	6-10	random_PSG8	65	823	50	839	0.40629	0.14634	Chi-square
HQ	6-10	random_PSG9	65	823	52	827	0.328923	0.235333	Chi-square
HQ	11-20	random_background0	177	711	81	832	1.35449	2.1043e-11	Chi-square
HQ	11-20	random_background1	177	711	142	767	0.427235	0.0167987	Chi-square
HQ	11-20	random_background2	177	711	121	772	0.667494	0.000308403	Chi-square
HQ	11-20	random_background3	177	711	110	810	0.874318	3.49196e-06	Chi-square
HQ	11-20	random_background4	177	711	152	750	0.296719	0.0924355	Chi-square
HQ	11-20	random_background5	177	711	62	815	1.71036	2.86598e-15	Chi-square
HQ	11-20	random_background6	177	711	122	776	0.663075	0.000328098	Chi-square
HQ	11-20	random_background7	177	711	105	767	0.862737	6.41236e-06	Chi-square
HQ	11-20	random_background8	177	711	147	758	0.360281	0.0423613	Chi-square
HQ	11-20	random_background9	177	711	161	757	0.227132	0.192165	Chi-square
HQ	11-20	random_PSG0	177	711	132	759	0.517462	0.00438833	Chi-square
HQ	11-20	random_PSG1	177	711	117	751	0.676204	0.000293222	Chi-square
HQ	11-20	random_PSG2	177	711	162	706	0.117574	0.500617	Chi-square
HQ	11-20	random_PSG3	177	711	139	747	0.419923	0.0194983	Chi-square
HQ	11-20	random_PSG4	177	711	157	729	0.209054	0.233346	Chi-square
HQ	11-20	random_PSG5	177	711	129	761	0.554425	0.00238662	Chi-square
HQ	11-20	random_PSG6	177	711	123	767	0.634468	0.000579858	Chi-square
HQ	11-20	random_PSG7	177	711	135	748	0.463979	0.0103241	Chi-square
HQ	11-20	random_PSG8	177	711	124	765	0.619019	0.000772039	Chi-square
HQ	11-20	random_PSG9	177	711	115	764	0.725839	0.00010619	Chi-square
HQ	21	random_background0	529	359	634	279	-0.624934	1.19716e-05	Chi-square
HQ	21	random_background1	529	359	592	317	-0.34183	0.0150941	Chi-square
HQ	21	random_background2	529	359	645	248	-0.819675	1.75704e-08	Chi-square
HQ	21	random_background3	529	359	615	305	-0.452493	0.00133503	Chi-square
HQ	21	random_background4	529	359	611	291	-0.510869	0.000327989	Chi-square
HQ	21	random_background5	529	359	652	225	-0.975663	4.26123e-11	Chi-square
HQ	21	random_background6	529	359	540	358	-0.0337159	0.80873	Chi-square
HQ	21	random_background7	529	359	671	201	-1.17983	5.04858e-15	Chi-square
HQ	21	random_background8	529	359	621	284	-0.569418	6.5096e-05	Chi-square
HQ	21	random_background9	529	359	583	335	-0.240051	0.0856256	Chi-square
HQ	21	random_PSG0	529	359	551	340	-0.137234	0.327302	Chi-square
HQ	21	random_PSG1	529	359	528	340	-0.0757193	0.590448	Chi-square
HQ	21	random_PSG2	529	359	501	367	0.110253	0.43045	Chi-square
HQ	21	random_PSG3	529	359	573	313	-0.313089	0.0268044	Chi-square
HQ	21	random_PSG4	529	359	481	405	0.311169	0.0246462	Chi-square
HQ	21	random_PSG5	529	359	511	379	0.128158	0.356186	Chi-square
HQ	21	random_PSG6	529	359	510	380	0.134786	0.331776	Chi-square
HQ	21	random_PSG7	529	359	518	365	0.0542282	0.697413	Chi-square
HQ	21	random_PSG8	529	359	577	312	-0.327741	0.0204306	Chi-square
HQ	21	random_PSG9	529	359	606	273	-0.591133	3.97997e-05	Chi-square
LS	1	random_background0	53	4074	10	4119	2.42184	5.32178e-08	Chi-square
LS	1	random_background1	53	4074	27	4102	0.982914	0.00346395	Chi-square
LS	1	random_background2	53	4074	19	4110	1.49269	5.65915e-05	Chi-square
LS	1	random_background3	53	4074	2	4127	4.74657	5.13974e-12	Chi-square
LS	1	random_background4	53	4074	41	4086	0.374612	0.2132	Chi-square
LS	1	random_background5	53	4074	28	4101	0.930095	0.00521094	Chi-square
LS	1	random_background6	53	4074	19	4109	1.49233	5.68398e-05	Chi-square
LS	1	random_background7	53	4074	73	4056	-0.468292	0.0730121	Chi-square
LS	1	random_background8	53	4074	12	4117	2.15811	3.26409e-07	Chi-square
LS	1	random_background9	53	4074	12	4117	2.15811	3.26409e-07	Chi-square
LS	1	random_PSG0	53	4074	33	4094	0.690591	0.0301603	Chi-square
LS	1	random_PSG1	53	4074	48	4075	0.143312	0.620113	Chi-square
LS	1	random_PSG2	53	4074	48	4079	0.144727	0.616659	Chi-square
LS	1	random_PSG3	53	4074	44	4078	0.269905	0.361123	Chi-square
LS	1	random_PSG4	53	4074	53	4075	0.000354079	0.998998	Chi-square
LS	1	random_PSG5	53	4074	40	4088	0.410942	0.174822	Chi-square
LS	1	random_PSG6	53	4074	58	4070	-0.131478	0.633706	Chi-square
LS	1	random_PSG7	53	4074	52	4073	0.0271266	0.923745	Chi-square
LS	1	random_PSG8	53	4074	52	4073	0.0271266	0.923745	Chi-square
LS	1	random_PSG9	53	4074	71	4055	-0.428571	0.103083	Chi-square
LS	2-5	random_background0	189	3938	153	3976	0.318709	0.0462779	Chi-square
LS	2-5	random_background1	189	3938	120	4009	0.681131	6.19656e-05	Chi-square
LS	2-5	random_background2	189	3938	159	3970	0.261035	0.0993958	Chi-square
LS	2-5	random_background3	189	3938	174	3955	0.125514	0.417988	Chi-square
LS	2-5	random_background4	189	3938	100	4027	0.950629	9.85237e-08	Chi-square
LS	2-5	random_background5	189	3938	79	4050	1.29892	8.19255e-12	Chi-square
LS	2-5	random_background6	189	3938	92	4036	1.07414	3.86954e-09	Chi-square
LS	2-5	random_background7	189	3938	112	4017	0.783543	6.02032e-06	Chi-square
LS	2-5	random_background8	189	3938	109	4020	0.82379	2.30675e-06	Chi-square
LS	2-5	random_background9	189	3938	142	3987	0.430336	0.00826009	Chi-square
LS	2-5	random_PSG0	189	3938	209	3918	-0.152462	0.304143	Chi-square
LS	2-5	random_PSG1	189	3938	236	3887	-0.339207	0.0187134	Chi-square
LS	2-5	random_PSG2	189	3938	222	3905	-0.244314	0.094944	Chi-square
LS	2-5	random_PSG3	189	3938	227	3895	-0.280146	0.0542764	Chi-square
LS	2-5	random_PSG4	189	3938	224	3904	-0.257623	0.0776511	Chi-square
LS	2-5	random_PSG5	189	3938	239	3889	-0.356688	0.0131579	Chi-square
LS	2-5	random_PSG6	189	3938	231	3897	-0.304606	0.0356362	Chi-square
LS	2-5	random_PSG7	189	3938	289	3836	-0.650544	2.38323e-06	Chi-square
LS	2-5	random_PSG8	189	3938	180	3945	0.0729515	0.635073	Chi-square
LS	2-5	random_PSG9	189	3938	234	3892	-0.325074	0.0245216	Chi-square
LS	6-10	random_background0	390	3737	178	3951	1.21193	2.86086e-20	Chi-square
LS	6-10	random_background1	390	3737	191	3938	1.10548	1.0461e-17	Chi-square
LS	6-10	random_background2	390	3737	148	3981	1.48913	3.56847e-27	Chi-square
LS	6-10	random_background3	390	3737	187	3942	1.13748	1.80599e-18	Chi-square
LS	6-10	random_background4	390	3737	194	3933	1.08117	3.97461e-17	Chi-square
LS	6-10	random_background5	390	3737	230	3899	0.823064	2.26545e-11	Chi-square
LS	6-10	random_background6	390	3737	142	3986	1.55064	1.01155e-28	Chi-square
LS	6-10	random_background7	390	3737	191	3938	1.10548	1.0461e-17	Chi-square
LS	6-10	random_background8	390	3737	238	3891	0.770773	2.67522e-10	Chi-square
LS	6-10	random_background9	390	3737	187	3942	1.13748	1.80599e-18	Chi-square
LS	6-10	random_PSG0	390	3737	345	3782	0.194147	0.0820197	Chi-square
LS	6-10	random_PSG1	390	3737	335	3788	0.238869	0.0335768	Chi-square
LS	6-10	random_PSG2	390	3737	330	3797	0.263988	0.0192591	Chi-square
LS	6-10	random_PSG3	390	3737	293	3829	0.447661	0.000113866	Chi-square
LS	6-10	random_PSG4	390	3737	360	3768	0.127396	0.249174	Chi-square
LS	6-10	random_PSG5	390	3737	358	3770	0.136198	0.218541	Chi-square
LS	6-10	random_PSG6	390	3737	260	3868	0.63467	1.06262e-07	Chi-square
LS	6-10	random_PSG7	390	3737	279	3846	0.524687	7.81194e-06	Chi-square
LS	6-10	random_PSG8	390	3737	343	3782	0.202534	0.0700232	Chi-square
LS	6-10	random_PSG9	390	3737	344	3782	0.198334	0.0758326	Chi-square
LS	11-20	random_background0	673	3454	376	3753	0.95965	8.95634e-23	Chi-square
LS	11-20	random_background1	673	3454	354	3775	1.05507	1.8186e-26	Chi-square
LS	11-20	random_background2	673	3454	331	3798	1.16075	9.92301e-31	Chi-square
LS	11-20	random_background3	673	3454	365	3764	1.00671	1.41772e-24	Chi-square
LS	11-20	random_background4	673	3454	273	3854	1.45979	1.89741e-43	Chi-square
LS	11-20	random_background5	673	3454	409	3720	0.82554	6.79103e-18	Chi-square
LS	11-20	random_background6	673	3454	345	3783	1.09527	4.58577e-28	Chi-square
LS	11-20	random_background7	673	3454	402	3727	0.853158	7.24653e-19	Chi-square
LS	11-20	random_background8	673	3454	419	3710	0.786807	1.45638e-16	Chi-square
LS	11-20	random_background9	673	3454	374	3755	0.968113	4.27987e-23	Chi-square
LS	11-20	random_PSG0	673	3454	704	3423	-0.0779757	0.360074	Chi-square
LS	11-20	random_PSG1	673	3454	690	3433	-0.0447881	0.600577	Chi-square
LS	11-20	random_PSG2	673	3454	623	3504	0.132109	0.130352	Chi-square
LS	11-20	random_PSG3	673	3454	571	3551	0.277073	0.00183917	Chi-square
LS	11-20	random_PSG4	673	3454	417	3711	0.794099	8.27486e-17	Chi-square
LS	11-20	random_PSG5	673	3454	536	3592	0.384893	1.9607e-05	Chi-square
LS	11-20	random_PSG6	673	3454	755	3373	-0.200106	0.0172614	Chi-square
LS	11-20	random_PSG7	673	3454	573	3552	0.272435	0.00217457	Chi-square
LS	11-20	random_PSG8	673	3454	607	3518	0.175397	0.0457674	Chi-square
LS	11-20	random_PSG9	673	3454	595	3531	0.209526	0.0174872	Chi-square
LS	21	random_background0	2822	1305	3412	717	-1.1379	2.92941e-51	Chi-square
LS	21	random_background1	2822	1305	3437	692	-1.19964	5.2564e-56	Chi-square
LS	21	random_background2	2822	1305	3472	657	-1.28913	4.22685e-63	Chi-square
LS	21	random_background3	2822	1305	3401	728	-1.11128	2.96926e-49	Chi-square
LS	21	random_background4	2822	1305	3519	608	-1.42035	7.23867e-74	Chi-square
LS	21	random_background5	2822	1305	3383	746	-1.06839	4.4536e-46	Chi-square
LS	21	random_background6	2822	1305	3530	598	-1.44878	2.8922e-76	Chi-square
LS	21	random_background7	2822	1305	3351	778	-0.994081	9.48776e-41	Chi-square
LS	21	random_background8	2822	1305	3351	778	-0.994081	9.48776e-41	Chi-square
LS	21	random_background9	2822	1305	3414	715	-1.14278	1.24944e-51	Chi-square
LS	21	random_PSG0	2822	1305	2836	1291	-0.0227004	0.739983	Chi-square
LS	21	random_PSG1	2822	1305	2814	1309	0.00851095	0.900802	Chi-square
LS	21	random_PSG2	2822	1305	2904	1223	-0.134949	0.0502199	Chi-square
LS	21	random_PSG3	2822	1305	2987	1135	-0.283337	4.79387e-05	Chi-square
LS	21	random_PSG4	2822	1305	3074	1054	-0.431574	9.24866e-10	Chi-square
LS	21	random_PSG5	2822	1305	2955	1173	-0.220287	0.00148807	Chi-square
LS	21	random_PSG6	2822	1305	2824	1304	-0.00212804	0.975146	Chi-square
LS	21	random_PSG7	2822	1305	2932	1193	-0.184623	0.00760581	Chi-square
LS	21	random_PSG8	2822	1305	2943	1182	-0.203389	0.00332057	Chi-square
LS	21	random_PSG9	2822	1305	2882	1244	-0.0994157	0.148188	Chi-square

### Sheet: TableS28
Dataset	Control_type	Control_set	PSR_direct_human_contact	PSR_no_direct_human_contact	PSR_unknown_contact_status	Control_direct_human_contact	Control_no_direct_human_contact	Control_unknown_contact_status	log2_odds_ratio	P_value	Test
HQ	random_residue	random_background0	52	15	855	30	1	891	-3.11334	0.016997	Chi-square
HQ	random_residue	random_background1	52	15	855	32	0	890	-4.26232	0.00211896	Fisher
HQ	random_residue	random_background2	52	15	855	35	2	885	-2.33573	0.0249478	Chi-square
HQ	random_residue	random_background3	52	15	855	56	1	865	-4.01381	0.000635987	Chi-square
HQ	random_residue	random_background4	52	15	855	40	1	881	-3.52838	0.00462428	Chi-square
HQ	random_residue	random_background5	52	15	855	35	0	887	-4.3897	0.00243763	Chi-square
HQ	random_residue	random_background6	52	15	855	25	7	890	-0.0429521	0.954202	Chi-square
HQ	random_residue	random_background7	52	15	855	39	0	883	-4.54373	0.001427	Chi-square
HQ	random_residue	random_background8	52	15	855	35	0	887	-4.3897	0.00243763	Chi-square
HQ	random_residue	random_background9	52	15	855	24	1	897	-2.79141	0.0601747	Fisher
HQ	random_protein	random_PSG0	52	15	855	45	1	876	-3.6983	0.00246126	Chi-square
HQ	random_protein	random_PSG1	52	15	855	56	1	865	-4.01381	0.000635987	Chi-square
HQ	random_protein	random_PSG2	52	15	855	38	2	882	-2.45438	0.0172901	Chi-square
HQ	random_protein	random_PSG3	52	15	855	39	3	880	-1.90689	0.0369624	Chi-square
HQ	random_protein	random_PSG4	52	15	855	37	3	882	-1.83094	0.0463827	Chi-square
HQ	random_protein	random_PSG5	52	15	855	36	2	884	-2.37638	0.022067	Chi-square
HQ	random_protein	random_PSG6	52	15	855	41	4	877	-1.564	0.0620234	Chi-square
HQ	random_protein	random_PSG7	52	15	855	40	1	881	-3.52838	0.00462428	Chi-square
HQ	random_protein	random_PSG8	52	15	855	38	2	882	-2.45438	0.0172901	Chi-square
HQ	random_protein	random_PSG9	52	15	855	42	3	877	-2.01381	0.0263527	Chi-square
LS	random_residue	random_background0	697	37	3395	619	17	3493	-0.950771	0.0246813	Chi-square
LS	random_residue	random_background1	697	37	3395	600	9	3520	-1.82333	0.000351438	Chi-square
LS	random_residue	random_background2	697	37	3395	666	23	3440	-0.620255	0.110208	Chi-square
LS	random_residue	random_background3	697	37	3395	596	14	3519	-1.17625	0.00871635	Chi-square
LS	random_residue	random_background4	697	37	3395	613	17	3499	-0.936719	0.0269737	Chi-square
LS	random_residue	random_background5	697	37	3395	619	18	3492	-0.868309	0.0371043	Chi-square
LS	random_residue	random_background6	697	37	3395	584	14	3531	-1.14691	0.0106509	Chi-square
LS	random_residue	random_background7	697	37	3395	569	19	3541	-0.668796	0.104509	Chi-square
LS	random_residue	random_background8	697	37	3395	618	10	3501	-1.71397	0.000509606	Chi-square
LS	random_residue	random_background9	697	37	3395	671	19	3439	-0.90668	0.0264705	Chi-square
LS	random_protein	random_PSG0	697	37	3395	496	13	3620	-1.0182	0.0282175	Chi-square
LS	random_protein	random_PSG1	697	37	3395	452	16	3661	-0.584617	0.181662	Chi-square
LS	random_protein	random_PSG2	697	37	3395	503	10	3616	-1.41693	0.00478993	Chi-square
LS	random_protein	random_PSG3	697	37	3395	482	10	3637	-1.3554	0.00716561	Chi-square
LS	random_protein	random_PSG4	697	37	3395	456	18	3655	-0.427404	0.31142	Chi-square
LS	random_protein	random_PSG5	697	37	3395	489	5	3635	-2.3762	0.000139528	Chi-square
LS	random_protein	random_PSG6	697	37	3395	456	4	3669	-2.59733	0.000117121	Chi-square
LS	random_protein	random_PSG7	697	37	3395	464	11	3654	-1.16299	0.0177874	Chi-square
LS	random_protein	random_PSG8	697	37	3395	461	7	3661	-1.80571	0.00141602	Chi-square
LS	random_protein	random_PSG9	697	37	3395	424	7	3698	-1.685	0.00314222	Chi-square
