## Supplementary Material 18 for "Positive selection tends to act on exposed extracellular regions and delineate interaction modules targeted by pathogens"

### Sheet: Summary
Table	Content
TableS48	Random Forest parameters
TableS49	Performance of random-forest classifiers for prediction of PSRs. Predictive performance of random-forest models trained and evaluated within the HQ and LS datasets or transferred between datasets. Mean area under the receiver operating characteristic curve (AUC) and its standard deviation are reported across replicate evaluations, including protein-grouped cross-validation and independent cross-d…
TableS50	Feature importance in random-forest models predicting PSRs. Replicate-level feature importance values for random-forest classifiers trained to distinguish PSRs based on protein structural, functional, localization, interaction, and sequence-variation features. Dataset, training-testing comparison, replicate, feature, and corresponding importance are reported.
TableS51	Ablation test for the Random Forest classifier

### Sheet: TableS48
Parameter	Value
Number of trees	500
Maximum features per split	Square root of feature count
Class weights	Balanced
Cross-validation	10-fold
Other parameters	scikit-learn defaults

### Sheet: TableS49
Comparison	Train_dataset	Test_dataset	Evaluation	Mean_AUC	SD_AUC
HQ->HQ	HQ	HQ	protein_grouped_CV	0.804997	0.0119968
LS->LS	LS	LS	protein_grouped_CV	0.747532	0.00656035
HQ->LS	HQ	LS	independent_cross_dataset	0.719272	0.00701626
LS->HQ	LS	HQ	independent_cross_dataset	0.747372	0.0196388

### Sheet: TableS50
Dataset	Comparison	Replicate	Feature	Importance
HQ	HQ->HQ	0	RSA	0.177841
HQ	HQ->HQ	0	interchain_interface	0.0128467
HQ	HQ->HQ	0	human_interaction	0.00943484
HQ	HQ->HQ	0	pathogen_interaction	0.0378249
HQ	HQ->HQ	0	AM_mean_score	0.253206
HQ	HQ->HQ	0	AM_fraction_LBen	0.150701
HQ	HQ->HQ	0	AM_fraction_LPath	0.116212
HQ	HQ->HQ	0	AM_fraction_Amb	0.0627676
HQ	HQ->HQ	0	n_TM	0.0377095
HQ	HQ->HQ	0	secondary_structure	0.0395342
HQ	HQ->HQ	0	localization	0.101923
HQ	HQ->HQ	1	RSA	0.162533
HQ	HQ->HQ	1	interchain_interface	0.0105173
HQ	HQ->HQ	1	human_interaction	0.00821726
HQ	HQ->HQ	1	pathogen_interaction	0.0314374
HQ	HQ->HQ	1	AM_mean_score	0.26145
HQ	HQ->HQ	1	AM_fraction_LBen	0.15892
HQ	HQ->HQ	1	AM_fraction_LPath	0.128184
HQ	HQ->HQ	1	AM_fraction_Amb	0.0574457
HQ	HQ->HQ	1	n_TM	0.0407107
HQ	HQ->HQ	1	secondary_structure	0.0375224
HQ	HQ->HQ	1	localization	0.103062
HQ	HQ->HQ	2	RSA	0.173069
HQ	HQ->HQ	2	interchain_interface	0.0117498
HQ	HQ->HQ	2	human_interaction	0.00943599
HQ	HQ->HQ	2	pathogen_interaction	0.0335788
HQ	HQ->HQ	2	AM_mean_score	0.259953
HQ	HQ->HQ	2	AM_fraction_LBen	0.151097
HQ	HQ->HQ	2	AM_fraction_LPath	0.118322
HQ	HQ->HQ	2	AM_fraction_Amb	0.0647174
HQ	HQ->HQ	2	n_TM	0.0412629
HQ	HQ->HQ	2	secondary_structure	0.0398926
HQ	HQ->HQ	2	localization	0.0969213
HQ	HQ->HQ	3	RSA	0.16475
HQ	HQ->HQ	3	interchain_interface	0.0100604
HQ	HQ->HQ	3	human_interaction	0.0131993
HQ	HQ->HQ	3	pathogen_interaction	0.036928
HQ	HQ->HQ	3	AM_mean_score	0.253832
HQ	HQ->HQ	3	AM_fraction_LBen	0.165381
HQ	HQ->HQ	3	AM_fraction_LPath	0.120199
HQ	HQ->HQ	3	AM_fraction_Amb	0.0581626
HQ	HQ->HQ	3	n_TM	0.0458615
HQ	HQ->HQ	3	secondary_structure	0.0371972
HQ	HQ->HQ	3	localization	0.0944281
HQ	HQ->HQ	4	RSA	0.167507
HQ	HQ->HQ	4	interchain_interface	0.0106486
HQ	HQ->HQ	4	human_interaction	0.00606188
HQ	HQ->HQ	4	pathogen_interaction	0.033058
HQ	HQ->HQ	4	AM_mean_score	0.269259
HQ	HQ->HQ	4	AM_fraction_LBen	0.154427
HQ	HQ->HQ	4	AM_fraction_LPath	0.121105
HQ	HQ->HQ	4	AM_fraction_Amb	0.059884
HQ	HQ->HQ	4	n_TM	0.0349096
HQ	HQ->HQ	4	secondary_structure	0.0387451
HQ	HQ->HQ	4	localization	0.104395
HQ	HQ->HQ	5	RSA	0.172317
HQ	HQ->HQ	5	interchain_interface	0.0122418
HQ	HQ->HQ	5	human_interaction	0.014063
HQ	HQ->HQ	5	pathogen_interaction	0.0369757
HQ	HQ->HQ	5	AM_mean_score	0.25839
HQ	HQ->HQ	5	AM_fraction_LBen	0.144699
HQ	HQ->HQ	5	AM_fraction_LPath	0.106063
HQ	HQ->HQ	5	AM_fraction_Amb	0.0625592
HQ	HQ->HQ	5	n_TM	0.0362709
HQ	HQ->HQ	5	secondary_structure	0.0384831
HQ	HQ->HQ	5	localization	0.117937
HQ	HQ->HQ	6	RSA	0.163175
HQ	HQ->HQ	6	interchain_interface	0.0100204
HQ	HQ->HQ	6	human_interaction	0.0136052
HQ	HQ->HQ	6	pathogen_interaction	0.0282501
HQ	HQ->HQ	6	AM_mean_score	0.267952
HQ	HQ->HQ	6	AM_fraction_LBen	0.148121
HQ	HQ->HQ	6	AM_fraction_LPath	0.116932
HQ	HQ->HQ	6	AM_fraction_Amb	0.0595648
HQ	HQ->HQ	6	n_TM	0.0450473
HQ	HQ->HQ	6	secondary_structure	0.0379857
HQ	HQ->HQ	6	localization	0.109346
HQ	HQ->HQ	7	RSA	0.166423
HQ	HQ->HQ	7	interchain_interface	0.0108801
HQ	HQ->HQ	7	human_interaction	0.0107728
HQ	HQ->HQ	7	pathogen_interaction	0.0328309
HQ	HQ->HQ	7	AM_mean_score	0.256009
HQ	HQ->HQ	7	AM_fraction_LBen	0.168919
HQ	HQ->HQ	7	AM_fraction_LPath	0.121514
HQ	HQ->HQ	7	AM_fraction_Amb	0.05687
HQ	HQ->HQ	7	n_TM	0.0319044
HQ	HQ->HQ	7	secondary_structure	0.0360335
HQ	HQ->HQ	7	localization	0.107844
HQ	HQ->HQ	8	RSA	0.176912
HQ	HQ->HQ	8	interchain_interface	0.00995514
HQ	HQ->HQ	8	human_interaction	0.010367
HQ	HQ->HQ	8	pathogen_interaction	0.0410596
HQ	HQ->HQ	8	AM_mean_score	0.244727
HQ	HQ->HQ	8	AM_fraction_LBen	0.143753
HQ	HQ->HQ	8	AM_fraction_LPath	0.107962
HQ	HQ->HQ	8	AM_fraction_Amb	0.0639229
HQ	HQ->HQ	8	n_TM	0.0413837
HQ	HQ->HQ	8	secondary_structure	0.0412645
HQ	HQ->HQ	8	localization	0.118693
HQ	HQ->HQ	9	RSA	0.166175
HQ	HQ->HQ	9	interchain_interface	0.0121153
HQ	HQ->HQ	9	human_interaction	0.0111769
HQ	HQ->HQ	9	pathogen_interaction	0.0301938
HQ	HQ->HQ	9	AM_mean_score	0.251668
HQ	HQ->HQ	9	AM_fraction_LBen	0.153358
HQ	HQ->HQ	9	AM_fraction_LPath	0.124576
HQ	HQ->HQ	9	AM_fraction_Amb	0.0599084
HQ	HQ->HQ	9	n_TM	0.0406592
HQ	HQ->HQ	9	secondary_structure	0.0387512
HQ	HQ->HQ	9	localization	0.111417
LS	LS->LS	0	RSA	0.211949
LS	LS->LS	0	interchain_interface	0.0217087
LS	LS->LS	0	human_interaction	0.000425882
LS	LS->LS	0	pathogen_interaction	0.0269088
LS	LS->LS	0	AM_mean_score	0.272983
LS	LS->LS	0	AM_fraction_LBen	0.10451
LS	LS->LS	0	AM_fraction_LPath	0.106501
LS	LS->LS	0	AM_fraction_Amb	0.0771245
LS	LS->LS	0	n_TM	0.0276038
LS	LS->LS	0	secondary_structure	0.0469087
LS	LS->LS	0	localization	0.103376
LS	LS->LS	1	RSA	0.204885
LS	LS->LS	1	interchain_interface	0.0199239
LS	LS->LS	1	human_interaction	0.00105815
LS	LS->LS	1	pathogen_interaction	0.0284503
LS	LS->LS	1	AM_mean_score	0.268848
LS	LS->LS	1	AM_fraction_LBen	0.105646
LS	LS->LS	1	AM_fraction_LPath	0.111307
LS	LS->LS	1	AM_fraction_Amb	0.0746045
LS	LS->LS	1	n_TM	0.0340778
LS	LS->LS	1	secondary_structure	0.046546
LS	LS->LS	1	localization	0.104654
LS	LS->LS	2	RSA	0.20843
LS	LS->LS	2	interchain_interface	0.0212749
LS	LS->LS	2	human_interaction	0.000602178
LS	LS->LS	2	pathogen_interaction	0.0281165
LS	LS->LS	2	AM_mean_score	0.278675
LS	LS->LS	2	AM_fraction_LBen	0.106128
LS	LS->LS	2	AM_fraction_LPath	0.112708
LS	LS->LS	2	AM_fraction_Amb	0.0756105
LS	LS->LS	2	n_TM	0.0218998
LS	LS->LS	2	secondary_structure	0.0447967
LS	LS->LS	2	localization	0.101759
LS	LS->LS	3	RSA	0.20987
LS	LS->LS	3	interchain_interface	0.0218108
LS	LS->LS	3	human_interaction	0.000961584
LS	LS->LS	3	pathogen_interaction	0.0269261
LS	LS->LS	3	AM_mean_score	0.268867
LS	LS->LS	3	AM_fraction_LBen	0.100213
LS	LS->LS	3	AM_fraction_LPath	0.108907
LS	LS->LS	3	AM_fraction_Amb	0.0731665
LS	LS->LS	3	n_TM	0.0389139
LS	LS->LS	3	secondary_structure	0.0443475
LS	LS->LS	3	localization	0.106017
LS	LS->LS	4	RSA	0.205715
LS	LS->LS	4	interchain_interface	0.0209342
LS	LS->LS	4	human_interaction	0.000876148
LS	LS->LS	4	pathogen_interaction	0.0299609
LS	LS->LS	4	AM_mean_score	0.268081
LS	LS->LS	4	AM_fraction_LBen	0.102338
LS	LS->LS	4	AM_fraction_LPath	0.114787
LS	LS->LS	4	AM_fraction_Amb	0.0766183
LS	LS->LS	4	n_TM	0.025649
LS	LS->LS	4	secondary_structure	0.0472601
LS	LS->LS	4	localization	0.10778
LS	LS->LS	5	RSA	0.205118
LS	LS->LS	5	interchain_interface	0.0206412
LS	LS->LS	5	human_interaction	0.000400829
LS	LS->LS	5	pathogen_interaction	0.0275953
LS	LS->LS	5	AM_mean_score	0.264646
LS	LS->LS	5	AM_fraction_LBen	0.104917
LS	LS->LS	5	AM_fraction_LPath	0.111737
LS	LS->LS	5	AM_fraction_Amb	0.0727985
LS	LS->LS	5	n_TM	0.0314189
LS	LS->LS	5	secondary_structure	0.0472849
LS	LS->LS	5	localization	0.113443
LS	LS->LS	6	RSA	0.204727
LS	LS->LS	6	interchain_interface	0.0212382
LS	LS->LS	6	human_interaction	0.000511155
LS	LS->LS	6	pathogen_interaction	0.0283802
LS	LS->LS	6	AM_mean_score	0.276978
LS	LS->LS	6	AM_fraction_LBen	0.103302
LS	LS->LS	6	AM_fraction_LPath	0.112492
LS	LS->LS	6	AM_fraction_Amb	0.072778
LS	LS->LS	6	n_TM	0.0298083
LS	LS->LS	6	secondary_structure	0.0452234
LS	LS->LS	6	localization	0.104562
LS	LS->LS	7	RSA	0.207234
LS	LS->LS	7	interchain_interface	0.0218144
LS	LS->LS	7	human_interaction	0.000708515
LS	LS->LS	7	pathogen_interaction	0.0273648
LS	LS->LS	7	AM_mean_score	0.27235
LS	LS->LS	7	AM_fraction_LBen	0.104442
LS	LS->LS	7	AM_fraction_LPath	0.108446
LS	LS->LS	7	AM_fraction_Amb	0.0751851
LS	LS->LS	7	n_TM	0.0354887
LS	LS->LS	7	secondary_structure	0.0478148
LS	LS->LS	7	localization	0.0991512
LS	LS->LS	8	RSA	0.212308
LS	LS->LS	8	interchain_interface	0.0220321
LS	LS->LS	8	human_interaction	0.000568463
LS	LS->LS	8	pathogen_interaction	0.0295395
LS	LS->LS	8	AM_mean_score	0.280141
LS	LS->LS	8	AM_fraction_LBen	0.101795
LS	LS->LS	8	AM_fraction_LPath	0.109449
LS	LS->LS	8	AM_fraction_Amb	0.0744706
LS	LS->LS	8	n_TM	0.0231602
LS	LS->LS	8	secondary_structure	0.0437418
LS	LS->LS	8	localization	0.102794
LS	LS->LS	9	RSA	0.207864
LS	LS->LS	9	interchain_interface	0.0219439
LS	LS->LS	9	human_interaction	0.00103762
LS	LS->LS	9	pathogen_interaction	0.0281445
LS	LS->LS	9	AM_mean_score	0.270006
LS	LS->LS	9	AM_fraction_LBen	0.102234
LS	LS->LS	9	AM_fraction_LPath	0.110855
LS	LS->LS	9	AM_fraction_Amb	0.0747379
LS	LS->LS	9	n_TM	0.0284326
LS	LS->LS	9	secondary_structure	0.0442365
LS	LS->LS	9	localization	0.110508

### Sheet: TableS51
Model features	HQ-HQ AUC	LS-LS AUC
AlphaMissense only	0.75 ± 0.02	0.66 ± 0.01
AlphaMissense+accessibility	0.77 ± 0.02	0.70 ± 0.01
All features except AlphaMissense	0.63 ± 0.02	0.62 ± 0.01
All features (also shown in the manuscript)	0.80 ± 0.01	0.75 ± 0.01
